# Secondary analysis of transcriptomes of SARS-CoV-2 infection models to characterize COVID-19

**DOI:** 10.1101/2020.08.27.270835

**Authors:** Sudhir Ghandikota, Mihika Sharma, Anil G. Jegga

## Abstract

Knowledge about the molecular mechanisms driving COVID-19 pathophysiology and outcomes is still limited. To learn more about COVID-19 pathophysiology we performed secondary analyses of transcriptomic data from two *in vitro* (Calu-3 and Vero E6 cells) and one *in vivo* (Ad5-hACE2-sensitized mice) models of SARS-CoV-2 infection. We found 1467 conserved differentially expressed host genes (differentially expressed in at least two of the three model system transcriptomes compared) in SARS-CoV-2 infection. To find potential genetic factors associated with COVID-19, we analyzed these conserved differentially expressed genes using known human genotype-phenotype associations. Genome-wide association study enrichment analysis showed evidence of enrichment for GWA loci associated with platelet functions, blood pressure, body mass index, respiratory functions, and neurodegenerative and neuropsychiatric diseases, among others. Since human protein complexes are known to be directly related to viral infection, we combined and analyzed the conserved transcriptomic signature with SARS-CoV-2-host protein-protein interaction data and found more than 150 gene clusters. Of these, 29 clusters (with 5 or more genes in each cluster) had at least one gene encoding protein that interacts with SARS-CoV-2 proteome. These clusters were enriched for different cell types in lung including epithelial, endothelial, and immune cell types suggesting their pathophysiological relevancy to COVID-19. Finally, pathway analysis on the conserved differentially expressed genes and gene clusters showed alterations in several pathways and biological processes that could enable in understanding or hypothesizing molecular signatures inducing pathophysiological changes, risks, or sequelae of COVID-19.
