## Supplementary File 2 for "Secondary analysis of transcriptomes of SARS-CoV-2 infection models to characterize COVID-19"

### Sheet: Sheet1
Source: GTEx Lung Tissue Sample (50-79 years vs 20-29 years)							Source: GTEx Liver Tissue Sample (50-69 years vs 20-29 years)					Source: Human aging genes from GenAge
p-value(adj) <= 0.05; abs(logFC) >= 0.6							p-value(adj) <= 0.05; abs(logFC) >= 0.6					https://pubmed.ncbi.nlm.nih.gov/29121237/
Lung UP (70-79 vs 20-29)	Lung Up (60-69 vs 20-29)	Lung Up (50-59 vs 20-29)	Lung DN (70-79 vs 20-29)	Lung DN (60-69 vs 20-29)	Lung DN (50-59 vs 20-29)		Liver Up (60-69 vs 20-29)	Liver Up (50-59 vs 20-29)	Liver DN (60-69 vs 20-29)	Liver DN (50-59 vs 20-29)		Gene Symbol
PTCHD4	DPF1	CHL1	CDK20	PXMP4	PRR11		ZIC1	ZIC4	FBL	MED10		MYC
TMEM130	KCNMB2	CDKN2A	PXMP4	NHLRC1	FEN1		ZIC4	ZIC1	FLII	FBL		CDKN1A
NTRK2	SPRY1	DCHS2	ATPSCKMT	NUSAP1	KIF11		CPA1	RGPD1	RNF181	PRMT1		A2M
ADCYAP1	FAM153CP	NUGGC	EPHX2	HGD	PTTG1		GPR174	GPR174	SLC39A10	EHD1		CDKN2A
P2RX2	SUMO4	CYP3A7	SLC46A2	CDKN3	ORC6		RGPD1	SULT2A1	PRAF2	SMAGP		CDKN2B
IL12A	VGLL3	PDE1A	EPRS1	EPRS1	RAD51AP1		KNDC1	ESRRG	MIS18BP1	ZNF518B		TPP2
HBB	EYA4	CTSF	CNKSR1	SDSL	KIFC1		C14orf180	GRIP2	DCTPP1	GMIP		EPOR
COMP	TMEM74B	PRG4	LPCAT1	NAT2	PHGDH		OMD	SLITRK2	JAK1	BEX4		EPS8
HBA2	GNG8	SPAG4	SFTA3	LRAT	NCAPH		TMEM105	FADS6	TMEM147	APOBR		SP1
COL10A1	RAMP1	TMEM74B	TMEM141	AADAC	ATP1B1		C1QL2	FREM2	ILF2	NCEH1		NRG1
BNC1	LARP6	RAMP1	IRX5	PRTG	CTH		LRCOL1	GOLGA7B	DENND5A	G6PD		ERBB2
FRZB	CYBRD1	FRMPD4	TMEM17	CDS1	CLEC5A		ESRRG	ADRA1A	STK32C	ITGA5		HIC1
ITGBL1	DPRX	EPHA6	ABO	PTTG1	MCM2		SUSD4	MOGAT3	HTRA2	CDC42EP2		ERCC1
C2orf40	TP53INP1	HIGD1B	GLS2	SFTA3	STK32A		SLC6A13	TMEM105	SLC39A6	PLEKHO1		HIF1A
MGAT4C	MAP1B	NXPE4	MORN4	LPCAT1	SHCBP1		HAPLN4	KCNJ16	CDCA4	PGM2L1		ERCC2
IQSEC3	DAPL1	MYOC	TOX	MUC21	ERVMER34-1		SULT2A1	LGALS4	NAGK	ORAI2		ERCC3
FGF14	NIPSNAP3B	SPEG	ACADL	ABCA3	ACSM3		CES5A	CCDC148	ADAM17	ARHGEF2		ERCC4
TWIST1	ASIC2	RIMS3	TDRD9	CLGN	AHCYL2		FADS6	BHLHE22	POLD1	ELF4		ABL1
S100A3	SPEG	WIPF3	PNPLA4	THNSL1	XRCC2		FREM2	SH2D6	ANP32B	HMGA1		ERCC5
KLF17	MATN2	ANKS1B	SPINT1	IRX5	CDKN3		FAM9B	PIK3C2G	RBMS1	GLIPR2		NOG
NALCN	ESRRG	HAPLN2	CYP2J2	FAM86B2	KIF15		SLITRK2	COLEC10	H2AFZ	SEMA4A		CEBPA
INSRR	SYNPO2L	NBL1	AARD	ASPHD1	ESPL1		VIPR1	HSF4	NELFE	EMP3		ERCC6
SHOX2	CCNP	NFASC	PRSS16	DEPDC4	AURKA		KDM8	SLC22A18AS	ZNF555	CHST2		ATP5PO
C14orf180	PPP1R14A	ZNF208	ACTR3C	ACADL	PCLO		MOGAT2	TBX15	MAP1S	RHOJ		CEBPB
DPYSL4	LAMC3	RGS11	MAGIX	AARD	CDK1		SLC34A1	ZDHHC11B	PRCP	SFMBT2		ZMPSTE24
EDA2R	LRCOL1	AKR1C4	STRBP	CACNA2D2	POLQ		TTBK1	GOLGA8M	RHNO1	FERMT3		PSEN1
F8	KLHL41	ACTN2	SLC39A11	ACAT2	CDCA8		EDAR	SAMD12	RHBDF2	MYO1G		ATR
HILPDA	ACTN2	CHIT1	PEG10	PRSS16	KIF2C		HAO2	LEAP2	ARHGAP18	MB21D2		STUB1
TRPC4	ACTN3	SMOC2	TLCD4	CENPF	CKAP2L		ASB4	ANKS4B	STK10	ALOX5		PDGFB
APOD	EYA2	TM6SF2	RTN4R	ORC6	KIF14		RET	SLC25A30	PRKCD	OSCAR		PDGFRA
WNT16	MDK	PTGDS	ACP3	SLC35C1	GINS2		SLC38A11	EFNA2	SNAPC1	SLC38A5		PDGFRB
IDO1	TM6SF2	PTGIS	CFTR	CLEC5A	MKI67		PTPRQ	ASTN2	DNTTIP2	GPR4		MAPT
PRG4	PPM1J	GALNT16	TRPM2	TRAIP	CCNB1		C1QTNF9	PSD	LUZP1	MARCH3		INS
LRRC4C	KCNIP1	F8	S100A14	ADM2	TTK		GRIP2	MANEAL	PDP1	PTPRE		CETP
DRD4	F2RL2	ADCY5	ZNF185	ACP3	PKMYT1		LGALS4	IKZF2	SNN	MAPK13		PDPK1
CDKN2A	CPED1	ITIH3	TBC1D2	CFTR	TPX2		GOLGA7B	PARD3B	EZH2	ECSCR		ESR1
DOK5	NDRG2	FGF17	ESRP1	S100A14	CDT1		ACSM2A	DDB2	CD59	SLC43A2		MAX
PTPRZ1	LRP1B	PGR	LRRK2	HJURP	CDC45		ARSF	STEAP3	ZNF385A	UBASH3B		APTX
HES7	ADARB2	SLC12A5	FAM71E1	TBC1D2	SPATC1		TRIM73	SESN1	FAR2	BATF3		INSR
SNAP25	ADCY1	CFHR3	BLNK	SPC25	NCAPG		SLC5A9	CYP2U1	PAPSS1	LRP8		BAK1
ELAVL3	GALNT16	PTN	KLRG2	LRRK2	TRIB3		ADRA1A	MEGF9	PORCN	NEFH		BAX
RAMP1	FRMD1	BNC1	MRPS35	BLNK	BUB1B		CAPN12	SYT17	FBXL14	LYPD3		HMGB1
CCL16	F8	CCN5	KLHL35	CLEC1B	MND1		NR1I2	RNF180	FKBP4	SEMA6B		NBN
PAMR1	DSCAML1	DEFB1	L2HGDH	ETV5	NUF2		GLOD5	TIGD2	EHD1	FJX1		HMGB2
ROBO2	ABCA10	UNC5A	NIF3L1	C3orf14	CDCA5		TDRD15	CAPS2	CHCHD3	RELT		IRS1
PTGIR	POF1B	CFD	BCAT2	MRPS35	ANLN		MOGAT3	PUS10	AP1S2	CD93		BCL2
DEFB1	ABCA9	MFAP2	MCM2	CBLC	HMMR		RERGL	SATL1	TCP1	ITGB3		DBN1
SLC12A5	ADCY5	ITGBL1	MCM4	HMBS	TOP2A		LBX2	IRF2BP2	EIF4A3	TUBB6		SST
STEAP2	F10	MFAP4	EXOSC5	WDR18	TENM2		SYT7	CCDC125	RECQL	DHRS9		PTEN
MS4A14	ADCYAP1	PTCHD1	MND1	OIP5	MYBL2		TBX15	COBL	GAB2	ITGA2		MDM2
PTGIS	TMEM200B	TMEM130	WNT4	MCM2	SAPCD2		TLX1	DENND1B	MAP4K4	IL4I1		SSTR3
LOX	FAM162B	SLC13A4	MESP1	MCM4	NEK2		TSKU	ZNF510	RNF19B	PCDH17		ADCY5
GDF5	FABP1	KCNA5	MCCC1	PFAS	SKA1		COLEC10	RRM2B	ARRB1	MEIOB		PTGS2
FAM229A	SLC12A5	NLGN4X	PTAFR	HMGCS1	AURKB		ASPN		RAB3D	SMOX		DDIT3
FMO3	PYHIN1	NALCN	PAK6	PFKFB2	CDC20		ACSM2B		LIMK1	ZNF469		BDNF
ITGA2	ADH4	NEGR1	GSTO2	MND1	ACOXL		BHLHE22		NPC1	TFPI2		PTK2
WISP2	EOMES	CXCR4	ACY1	HMMR	CDC25C		HSF4		EIF3I	GPR84		HESX1
DCHS2	C20orf203	NPIPB6	TST	HUNK	DEPDC1		GPD1		TUBB	SLCO5A1		STAT3
ZNF208	S100A3	KCNJ3	FOXA2	WFDC10B	RRM2		SLC25A18		KYNU	SPOCD1		STAT5A
RGS7BP	SEMA3A	FAM229A	ITGAM	MCM10	SIGLEC12		TPSAB1		NRSN2	GPRC5A		MAP3K5
F2RL2	ADM	BHLHE22	GRHL2	CHI3L1	ESCO2		MPPED1		MAPK12	LAMC2		STAT5B
POU5F1	UNC5A	KCTD16	ULBP3	ACY1	ORM2		SLC22A9		CACYBP	ARC		TXN
HRC	CRACD	CCDC3	PANK1	TST	ORM1		SH2D6		TGFB1	SERPINB2		GH1
N4BP3	DACT1	CPO	CHRM3	FOXA1	ADCY8		TEKT5		LDHB	NEFM		BLM
ZNF676	MFAP2	KCNK2	TENM2	RRM2	CSF2		CCDC148		RELL1	MMP3		GHR
RGS5	H2AC6	HRC	RNF43	FOXA2			PIK3C2G		IGF1R	FOSL1		GHRH
BHLHE22	MFAP4	LMOD1	BDH1	FOXA3			GLP2R		CLIC1			SOCS2
CFD	PTCHD1	FGF9	ST14	RS1			USP50		S1PR1			GHRHR
CCDC3	H2BC14	KLF17	F11	TRIP13			AQP4		CD63			JAK2
ALPK2	H2BC4	CAB39L	ADCY8	GRHL2			CXCL2		TMEM206			BMI1
PRELP	LCNL1	FGF14	PHGDH	TTK			KCNJ16		PLEK			ERCC8
GNG4	NLGN4X	C1QTNF7	FAAH	SLC29A2			ZNF385B		NCS1			HDAC3
SMOC2	CYS1	FBXO32	ZNF518A	PGC			SAMD12		GMIP			PTK2B
CPXM2	MGP	COX4I2	PEBP4	PANK1			EDA2R		ATP2A3			STK11
BEGAIN	AEBP1	FAM181B	B3GNT8	TENM2			EXOC3L4		MAPRE1			PTPN1
LGI4	SERPINB3	HS3ST4	TTLL12	SRPRB			SLC22A18AS		CD53			PPARGC1A
FCN3	FAM229A	FHL1	RAB38	LRG1			NAT2		ITGB2			JUN
CPLX1	DEFB124	CARNS1	USP44	CHRNA2			FAM182B		TYROBP			S100B
ZBTB32	ANGPT4	FXYD1	ESRP2	F11			ACOT6		APOBR			PARP1
PCDHGB1	SRGAP1	PLN	FAH	ADCY8			CALN1		C15orf39			JUND
HTR1F	JAG1	PCDH10	NEFH	NLRC4			CDHR3		MROH1			HOXB7
GNRH1	PCDH19	MPPED2	THEM6	FABP5			GLYATL1		RACGAP1			UBB
WDR86	WNT16	MGAT4C	MET	C16orf89			TPRG1		SEL1L3			KL
ACHE	KCTD16	KCNT1	HENMT1	B3GNT8			TDO2		BZW2			HOXC4
DPT	SCN3A	ITPRIPL1	BMP3	CDC45			PHACTR3		CORO1A			PTPN11
TENM1	SCN4B	CNTFR	C9orf152	CISH			COL5A3		PLXNA1			EFEMP1
SHISA3	LRRTM4	CNTN1	NEK2	TYMS			FAM186B		NPM3			KCNA3
MUSK	CXCL9	TRIM74	FOXRED2	USP44			HLF		PNP			BRCA1
PCDHA2	CYP4X1	BEGAIN	NEU1	ESRP2			SLC28A1		PODXL			UBE2I
CHL1	FGF2	PDZRN4	ACSM3	ADORA2B			LEAP2		PEA15			BRCA2
NNMT	FGF12	VWC2	ATP8A1	FAH			DDTL		AMPD3			CLU
GFPT2	FGF14	CCR10	HOOK1	MET			EXPH5		FGR			GCLC
CPNE7	CCL11	DPT	PIGR	SNX30			APOA5		ZSWIM4			GCLM
PDGFD	ALB	AMPD1	REEP6	CKS2			SLC25A47		BEX4			PIK3CA
ZNF732	PLAC9	IQSEC3	NUP37	LY6G6F			SPATA18		ABCC1			NFE2L1
PTGDS	C1QTNF7	ITGA11	FZD5	C9orf152			MT-ND4L		TOR4A			PIK3CB
PDE1A	SLC5A12	LURAP1	ANKRD2	SERPINA1			RORC		CD79B			NFE2L2
RASGRF2	MMP2	DRD4	CXCL17	HROB			SAMD11		ITGA5			SUMO1
LRRN4CL	FBXO32	FMO3	ATP2C2	TFCP2L1			NEU4		TGFBI			SQSTM1
PALM2	ALDH1A3	THEMIS	EHF	FASN			ZDHHC11B		C3orf14			PIK3R1
NTRK1	FHL1	NPY5R	KCNJ15	ANKRD22			EFNA2		GJA1			UCHL1
TMOD1	CARNS1	CALB2	MIPEP	ACSM3			FITM1		TUBB4B			FGF21
DACT3	FST	HTR1F	SNX8	AUNIP			DSCAML1		AGO2			PIN1
CCR10	MMP16	FOXO6	SFXN2	ANKRD34B			SEC14L5		LGMN			NFKB1
RBM20	ALDOB	COMP	CLN6	SFTPA2			BEST4		HEG1			UCP1
TMEM145	PCDH10	RGS7BP	KCNS1	ATAD3C			SPTLC3		TIE1			NFKB2
OVGP1	LTBP4	CPXM2	TTLL1	FCER2			MT-ND4		UBE2S			UCP2
MGP	KCNT1	UTS2B	DCLRE1A	HOOK1			MT-CYB		LDLRAD3			NFKBIA
PRKAA2	ANKRD20A1	PAMR1	TIMELESS	MGST1			NTF3		PLEKHO1			UCP3
TNFRSF18	PHF21B	COL6A6	CCR6	MSMO1			PLCH2		SH2D3C			AGTR1
HGF	ALOX15	RASGRF2	MAP3K15	PIGR			ACY3		ARHGAP30			RECQL4
CDC42EP5	FOXC1	FAM13C	XYLB	WFDC2			ATP13A4		SUSD1			MIF
CPE	CD200	GLB1L3	GPC5	HP			ECM2		SASH3			BUB1B
PROX1	EBF4	PCDHGB1	PLA2G4F	CENPM			ARMC12		ZNF518B			FEN1
CHRD	PDZD4	RGS5	MARVELD3	ANLN			AGXT		GPR176			HRAS
NEURL1B	BEGAIN	DTX1	C5	LIPH			C1QTNF4		CLEC7A			NGF
FOXL1	FOXL1	BEAN1	FGFR2	NUP37			CPEB3		BTG3			MLH1
SAMD4A	FOXC2	ECM2	NNAT	SCD			TTC6		TRPV2			NGFR
NTRK3	FOXS1	NTRK1	KLHDC7A	PLIN5			ABCC11		ELK3			PEX5
DTX1	MPP2	NTRK2	TMEM125	HPN			PLIN2		ESAM			PYCR1
SLC35F1	ITGA11	WNT6	TRIM16L	SCN1A			SLC5A1		KIF21B			C1QA
CALCRL	CLCA4	NTRK3	ALDH3B1	PPP1R1B			CAMK2B		G6PD			AKT1
LAMC3	FBLN5	BRSK2	ALDH3B2	AGTR2			MT-CO2		QPCT			FOXO4
SULF1	ISYNA1	ITGA8	MLST8	FEN1			MT-CO3		CHST2			PLAU
DACT1	SFRP1	ANKRD62	ELAC1	SCN9A			SEC14L4		HK1			FGFR1
SPRY1	SORBS2	SHOX2	GPT2	MKI67			RSPO1		TSPAN5			PLCG2
GBP2	FMO2	CASQ2	RFESD	ASPM			PHYHD1		BASP1			TAF1
GPX3	FMO3	CASR	QDPR	UGT2B7			SYT9		NOVA1			HSF1
TSSK3	THEMIS	ANXA8	MMP15	SFXN2			TMEM191C		FTH1			HSPA1A
RNF165	PSD2	PCDHA3	RNF128	CRB3			LCN12		BTK			HSPA1B
SGIP1	REM1	PCDHA2	VWA2	FADS2			ANKS4B		SV2A			TOP3B
TMEM255B	ANGPT1	CPE	MLPH	UGT8			SEPT4		NCF2			HSPA8
SEPT4	FOXO6	GATA5	MUL1	SCTR			C1QTNF3		CDC7			HSPA9
FOXC2	HUS1B	EBF1	ALDH5A1	UMPS			F11		IMPDH1			CNR1
PKIG	PHLDA1	APOD	PLS1	SFTPA1			ZC3H12B		FBXO41			PMCH
FOXD2	PI16	OMD	CDCA7L	POLR1B			NLRP11		LMO2			SDHC
FGF2	GLB1L3	CDH19	ZNF730	SAC3D1			PLA2G12B		P2RX1			VCP
DGKH	RGS5	PTCHD4	ALG1	CCL7			TP53INP1		SHROOM4			HSP90AA1
SPAG4	PRSS12	LGI4	GOT1	TTC30B			SGK2		TSPYL2			PML
DENND2A	SGCG	RBM20	MTARC1	CCL13			SLC15A1		DOK1			TBP
EFHD1	PPFIA2	RGS13	CA2	GPC5			C2orf72		LAPTM5			VEGFA
RIMS3	ITGA8	MYLK2	LRRC8E	PLA2G4F			MTHFD2L		CYTH4			RAD51
PCDHB2	SHOX2	ITIH5	C2orf16	FGFR2			SLC25A30		ABI3			FOXM1
NBL1	APOA1	PPP1R1A	ENOSF1	FLRT3			MT-ATP8		PDE4B			HSPD1
TBX19	FHOD3	C14orf180	SFTA2	ATP6V0D2			ZNF726		LMCD1			FOXO1
APOL3	APOA2	TBX19	SFXN4	TMEM164			MT-ND3		ARHGEF2			FOXO3
TXNIP	APOB	TBX18	FOXN1	TMEM125			ARHGAP15		ITGAM			RAD52
FOXO6	SORBS1	SEMA3D	TDRKH	FGL1			PSD		MYBPC3			CACNA1A
ITIH3	VAT1L	ARHGDIG	VPS18	EXOC3L2			ADHFE1		ASNS			FLT1
ARL4D	APOC3	CLIP3	DCDC2	CCL22			ZNF254		DOK3			TCF3
TRPC6	LRRC4C	CLDN11	VRK1	ELAC1			IL22RA1		ARHGAP31			TRPV1
TRABD2B	MAB21L2	ZNF676	GLOD5	SERPINF2			MLXIPL		HOXB6			RAE1
HOXB2	APOD	CDH22	TMEM53	CCL24			ADAMTS13		BLM			HTRA2
HOXB4	FCN3	LOXHD1	CYB5RL	MMP12			ACACB		SEMA4A			RB1
STON1	LGR5	OXT	GNPDA1	DSCC1			RIPPLY1		CDR2L			CISD2
CSRP2	LCN6	LRRN4CL	RAB17	PLK1			TMEM56		NCEH1			PPM1D
LMCD1	TCAP	IGFBP6	RPH3AL	MMP15			NOL3		RPP25			POLA1
LARP6	RBM20	SLC14A1	LEO1	SDR16C5			MANEAL		SFMBT2			POLB
AEBP1	SLC1A7	RERGL	ANK3	GOLGA7B			SRCIN1		KLHL6			POLD1
FGF11	SLC2A4	P2RX2	WDR34	POU2F3			MT-ATP6		ORAI2			EEF1E1
LPAR6	H2BC18	PRELP	GPR27	MLPH			ASTN2		NCKAP1L			FOS
USP53	SLC3A1	EFHD1	DSCAM	C6orf223			FANCC		SH3RF3			POLG
DGKE	CD200R1	SUSD5	EPB41L4B	SDC1			STARD10		HIF1A			SUN1
A4GALT	PDLIM4	ASIP	PLEKHG4	IQGAP3			A1CF		HSPB8			AGPAT2
MAP3K7CL	SMTN	FAM180A	TMEM116	NR0B2			ANG		TES			GPX1
F2R	SLC6A1	CD34	RNASEH2A	MTARC1			CELF6		CD300LF			WRN
TIAM1	TXNIP	FRZB	INTS7	ALOX15B			RAB17		PLEKHO2			GPX4
DOK6	RHOB	PDGFD	SFTPD	ALPL			LYRM9		PROB1			SHC1
PCDHB4	SLC6A7	C20orf202	WDR31	ALPP			IKZF2		GLIPR2			PON1
PROB1	PLA2R1	PRKAA2	MMP28	C1orf116			SYT17		SYK			GRB2
NUGGC	ARHGDIG	TSPAN8	FA2H	UFSP1			STEAP3		CDC42EP2			APEX1
UNC5A	YPEL4	ECRG4	SLC25A33	MPL			NTN1		ITGA3			EIF5A2
IGFBP7	LOXHD1	TENM1	CHAF1A	FOXM1			PHLDA3		S1PR4			POU1F1
ZFP36L2	ZBTB32	KIAA1755	DNAJC30	LRRC8E			SCNN1A		TBXAS1			E2F1
SERPING1	RGS20	CD70	PCLO	C2orf16			SEC16B		FMNL2			CAT
LDB2	DMRT2	ELAVL3	WNT7B	CHMP4C			MT-ND2		VDR			RICTOR
ASRGL1	PKD2L2	ROBO2	AGR2	NAPSA			F9		ELF4			HBP1
ITGA1	TENM3	ADAM33	PEX3	SFTA2			PRSS53		CREB5			GRN
PRRG1	ART3	B3GAT1	GKN2	CELF5			DECR2		LYL1			RELA
SYNGR1	SLC14A1	RIMBP2	VEPH1	FOXN1			GAS6		DBN1			XPA
HSPB6	P2RX2	EGFLAM	CYB561D2	ATP13A4			ARHGEF26		NMB			SIN3A
KCNT1	CADPS	WDR86	AMDHD2	ZNF311			HSD11B2		SH3BP5			APOC3
ADSSL1	EFHD1	SRRM3	CAMSAP3	PSAT1			CCDC158		FABP3			PPARA
EBF4	ST6GALNAC3	BTNL9	ID1	DCDC2			DDB2		HOMER3			SIRT7
S100A13	ASIP	CTSK	AP1M2	GLOD5			LRRC7		TUBA1A			RET
RAPGEF4	FAM180A	ANO3	PCDHAC2	EXO5			CCDC175		ALOX5AP			APOE
CACNA1H	TNN	EDA2R	COX10	KIF23			TMEM37		AFAP1L1			PPARG
STAT4	FRZB	MUSK	SDR42E1	FMO5			RNF180		SLC1A5			SIRT6
PCDHB10	PDGFD	TMEM240	CRTAC1	RPH3AL			LPIN2		NOVA2			NR3C1
CSGALNACT1	NSG1	EPHA5	CAT	POC1A			SMIM14		DOK2			MED1
LMOD1	SLIT3	EPHA7	SHISA2	HTR3A			MICU3		ATP1A1			APP
SMTN	CTNNA3	RASD2	PRR22	LEO1			FAM169A		GALNT6			XRCC5
PHKG1	ECRG4		RTN4IP1	CD300LF			AKAP7		ZNF165			FAS
ARRDC4	DACT3		NPC2	LY6G6E			PARD3B		CD55			TERC
MEIS3	CLEC2D		DOLPP1	SYT3			AGPAT2		SAMD14			TERF1
RNF217	CHRD		MSH2	PLEKHG4			SESN1		FCGR2A			TERF2
CYYR1	FOXI2		REN	RNASEH2A			DEPDC7		RGS19			CLOCK
MAP1B	ADAM33		CLDN3	SFTPB			C11orf52		GIMAP6			TERT
PCDHB12	B3GAT1		AHCYL2	SFTPC			SHANK2		RASGRP4			CREB1
VGLL3	EGFLAM		ODC1	SFTPD			PID1		EMP3			ATF2
PLCB1	FRMPD3		IRX1	MMP28			LRRC39		PDE6G			CREBBP
HOXB3	ATP1A2		RFC3	FA2H			PAX6		NT5DC2			TFAP2A
IFITM1	RBM24		ZNF784	POLE2			SORL1		PGM2L1			YWHAZ
NAV1	ATP1B2		GOLT1A	WNT7B			MAP3K7CL		ICAM2			AR
CLK1	MDGA1		BCAS4	AGR2			RAB33B		SPI1			LEP
PREX2	FXYD2		DTD2	PLA2G3			SLC25A45		AKR1E2			LEPR
C16orf45	ANO3		CDCA8	GTSE1			TIGD2		CDH5			SIRT3
NLGN2	PALLD		SAPCD2	RMI2			PLEKHA6		MYO1G			GSK3A
VASN	MUSK		CBR1	CAMSAP3			CHDH		WDFY4			SIRT1
HMCN1	GPRC5B		CBS	SGPP2			TRIM22		THEMIS2			TFDP1
HOXB5	EMCN		NCMAP	PRR15L			IRF2BP2		COL4A1			GSK3B
CBLB	SAMD4A		SLC1A4	CCDC150			SFXN5		TP53I11			GSR
RBMS3	GABRA2		SYNE4	ID1			CYP8B1		CAPG			GSS
IL15RA	CPNE7		TFAP2C	SHH			NRBP2		AKR1B1			CCNA2
NPIPB5	CHL1		APOBEC3B	PON3			CCDC125		KCNN4			EEF1A1
HOXB6	GABRD		E2F8	SHMT2			PGAP3		BLVRA			PPP1CA
PPP1R12B	ADCY10		PPL	SLC34A2			PXDC1		ITGAX			GSTA4
FHL2	DOK5		PPP4R4	HKDC1			HNF1A		MCAM			IFNB1
GJC1	ILDR2		FAM83H	SLC26A9			RWDD3		ATG9B			TGFB1
PDLIM3	GABRP		CCNB1	SDR42E1			CAPS2		HMGA1			MSRA
CLIP3	MYH1		JPH1	BIRC5			FAAH		FXYD5			GSTP1
CALD1	DENND2A		PLEK2	GPAM			ZNF575		PCDH12			ARHGAP1
EBF1	N4BP2L1		RANBP17	TRIM71			GPR146		SAMSN1			FGF23
SH3RF3	MYH2		GSTZ1	PRR22			PPFIBP2		ORC1			NCOR1
GPRC5B	NUGGC		WFDC3	NPC2			ASGR1		XKR6			NCOR2
TRIP10	TNFRSF25		LSR	TACC2			SYDE2		METRNL			MT1E
TIE1	CTSF		HHIP	KCNK13			LRRC2		MSC			RGN
NUMBL	MYH10		TRMT10A	DEPDC1			SHH		FCHO1			EEF2
ZEB1	SPAG4		EEF1AKNMT	CLDN4			DENND1B		TACSTD2			TRAP1
GNG11	JPH4		CELSR1	CLDN3			SATL1		HS3ST1			ARNTL
ZMAT3	MYH13		ZDHHC12	CLDN7			TBC1D2B		SELPLG			GTF2H2
CACNB3	EPHA6		RPIA	IRX3			CHRD		RAD51			IGF1
GPR162	HIGD1B		TCHH	IRX6			SAMD5		SEMA3F			IGF1R
PLSCR4	SPRR1B		IGFALS	IDH1			CYP2U1		COTL1			MAPK14
SRGAP1	MYOC		CSF2	IRX1			HPN		KIF19			IGF2
TCF4	SPRR2D		ARSD	TMEM235			IFNLR1		RAB31			IGFBP2
FBLIM1	PPP1R12B		SLC15A2	XRCC2			PROSER2		RAMP2			EGF
MCC	TGFBR3L		UBE3D	SENP8			ABHD2		ARHGAP23			IGFBP3
SYTL2	FXYD7		MYH14	HTRA4			IRAK1BP1		NBL1			LMNA
MEIS1	MYOZ2		EHHADH	EPGN			PUS10		CMKLR1			MT-CO1
SLIT3	NKX3-2		ACOT11	CPT2			ZBTB25		LPAR5			LMNB1
GBP3	HAPLN4		SYTL5	PNKD			PCTP		HAPLN3			SLC13A1
PDGFRB	NPAS3		PRIM1	MAP10			SATB2		RHOJ			EGFR
PCDHB9	NBL1		SLC22A3	CCDC141			MICAL3		CTSL			EGR1
IFI44	NFASC		SLC25A15	NLRP2			WDR5B		PKM			NUDT1
SGCA	GBP2		RGS9BP	AQP3			DTWD2		RASIP1			AIFM1
KCND3	FAXDC2		KRTCAP3	ZBTB42			KIAA1551		AIF1			MTOR
ZC3HAV1L	MAP1LC3A		EBP	AQP4			INCA1		DUSP4			CSNK1E
PRKX	NCAM1		SLC25A10	NCMAP			C16orf95		SLA			TP63
GAN	GC		ENTPD3	SYNE4			C19orf66		MARCH3			DLL3
AHDC1	TNFRSF18		WIF1	APOBEC3B			BAIAP2		PMEPA1			PRDX1
HIPK2	CDHR5		CCDC87	SH2D5			MIPOL1		ALOX5			SERPINE1
CFH	RGS11		MRPS33	TRUB2			SEC61A2		LGALS9			CHEK2
SETBP1	GCGR		LAMP3	PARS2			SEPSECS		PLAU			LRP2
LCAT	CLSTN2		KNDC1	PPP4R4			NUDT12		TDRD9			H2AX
NR2F2	COLGALT2		NECAB3	MMACHC			TTC38		HAVCR2			PRKCA
MKL2	SIX4		TSPYL5	FAM83H			LONP2		BCL6B			PRKCD
INPP4B	SMOC1		MTBP	TMEM213			ZNF721		MYB			PAPPA
ARHGEF6	SMOC2		LSS	JPH1			C8orf37		PRG4			CTF1
IFI27	NMRK2		ILDR1	SPC24			AFMID		LILRB2			CCN2
TMEM136	RNF217		RORC	BPIFA2			ZMAT3		CSF2RB			IRS2
AKT3	GDNF		ROS1	RAD51AP1			CTBS		HBEGF			BSCL2
PLCE1	GEM		CTH	WFDC3			PQLC1		FERMT3			TNF
MOCS1	ARID5A		TTC39A	SLC7A1			FBXL8		FPR1			ELN
LRCH1	GFRA1		FHDC1	LSR			TRPM7		CD274			PRKDC
ARHGAP29	FGF17		EPDR1	SLC9A2			HEXDC		LOXL2			CDK1
OGFR	CSDC2		RPP25L	POLR3B			MAML3		CCRL2			ATM
ABLIM2	STAT4		AADAT	RETN			ZNF566		CD44			EMD
SCARF2	LCN10		PLCH1	IGFALS			ESRP2		LYPD3			CTNNB1
SPATA13	CFHR3		FBXO27	SIGLEC7			CYP7B1		MB21D2			MAPK3
PLXDC2	C1QL1		ATP1B1	LRRC25			C5orf24		TUBA1B			SPRTN
TSKU	BNC1		CDC25C	CSF2			ZNF688		TSPAN18			IKBKB
WNT2B	CCN5		MMAB	DUOXA1			ZFHX4		DAB2			MAPK8
SYTL4	NELL1		IRX2	ARSL			KIAA1147		MSX1			SNCG
ZCCHC24	AURKC		CDH1	MIA2			NDUFAF6		SLC38A5			BUB3
OPTN	ST6GAL2		PCCB	UBE2T			C19orf54		LRRC25			MAPK9
TRIB2	H2AW		GDPGP1	TMEM45B			MAGI1		CEACAM21			RPA1
CHRDL1	BMP7		MAP2K6	TRIB3			ZNF662		NHLH1			CDC42
ETS1	CILP2		EPCAM	MSLNL			COG3		PTGS1			IL2
NOTCH3	MTMR11		CTSH	ASF1B			HOOK1		CYBB			IL2RG
ST6GALNAC6	RBMXL2		FAM155B	CSPG5			PLEKHA5		CCNE1			GDF11
IL15	GPR174		NKAPL	SLC22A3			CCS		LXN			TOP1
ANTXR1	SLCO1C1		DCXR	LGI3			KIAA1671		C3AR1			EP300
CSPG4	PDLIM3		PLK4	ANKEF1			P4HTM		SIGLEC5			TOP2A
PKD2	BRDT		PCDH9	RIMS4					SNAI1			IL6
SMAD3	IER5L		MRPL1	ATP6V0A4					CD163L1			PCK1
DGKA	ZFP36L2		PCK2	EBP					GPR4			TOP2B
ERG	NFATC4		DDX28	CENPI					CD86			XRCC6
LEF1	OTOGL		SOWAHB	SLC25A10					FCN1			MXD1
FOXO3	SULF1		TP53	SLC6A20					CLDN5			COQ7
EOGT	GLI1		CXADR	MT-ND6					VENTX			TP53
DNAJC18	KLF9		PCNA	DDX25					RHOF			DGAT1
CDR2	MAMDC2		MSLN	SLPI					HK3			PCMT1
TRPS1	C11orf96		PRODH	TPX2					ACVRL1			TP53BP1
USP35	BHLHE22		ACOXL	MACROD2					KLF4			IL7
HMBOX1	HES7		S1PR4	KCTD14					OSCAR			PCNA
CHIC2	SLC22A10		TPD52	LAMP3					ACE			SOD1
MEIS2	A4GALT		TJP3	PITPNM3					SLC16A3			IL7R
PDE3A	ZNF483			KNDC1					TSPYL5			HTT
IGIP	ANGPTL3			FBXO43					CCL18			SOD2
CSNK1E	PLCB1			PIGW					CSF1R			HDAC1
AFAP1L1	P2RY10			UHRF1					IL33			TP73
MID1	SERPING1			GINS2					LAIR1			MXI1
IGF2BP2	CDC42EP5			TSPYL5					EMILIN2			HDAC2
MEF2C	TAC1			RASEF					LILRA6			PROP1
NFATC4	MS4A14			MTBP					BATF3			CDK7
TBX4	CACNA1H			PCP4L1					PLA2G7			HELLS
PPP3CC	FBXO39			TMEM238					KRT7
GAS6	NKX6-1			ERICH2					NLRP3
C1orf54	C7			CTH					LILRA2
ITGAV	COX4I2			TTC39A					NOMO3
TUBG2	C9			FHDC1					PTPRE
PLEKHA8	GNG4			PRKG2					MAPK13
PARP14	NNMT			PRR11					EPB41L3
ARID5B	NODAL			EPDR1					HCK
NCKIPSD	MPPED2			FUT3					PMAIP1
LIMA1	GNRH1			CLSPN					MUC12
BEND7	CCN3			PLCH1					DCHS1
CHST3	NOVA1			KIF18B					ROBO4
DKK3	KLHL4			FBXO27					FSCN1
MFGE8	TBX5			FUT6					GFPT2
TAGLN	GPM6B			ATP1B1					CCL2
NRN1	VWC2			POLQ					LHFPL2
DTNA	CCR10			SCIN					NRP2
CNN3	CACNA1S			ESPL1					MPEG1
POU6F1	FBLN7			CTSE					RRAD
SLC35G2	NPTX1			MUC1					RELT
CEP85L	LURAP1			FAM155B					HLA-G
HOXA5	ADAMTSL1			CTSH					TUBB6
KMT2A	GPR15			NKAPL					CPVL
ASAP1	NPY1R			WFDC12					KRT19
RPS6KL1	NPY5R			FIGNL1					UCHL1
SLC6A6	CALB2			CDCA5					KRT80
UBR4	HSPB3			PLK4					FAM110D
LMBR1L	CALD1			MARCO					RAET1G
ZNF419	CPXM2			DEPDC1B					MS4A4A
H2AFJ	COL6A6			DDX28					UCP2
OSBPL8	PCDHGB1			MVK					UBASH3B
LUC7L3	HAP1			ECE2					ECSCR
ARHGEF17	NTF3			PRODH					FABP5
	CAMK4			PLAAT5					PLAUR
	C12orf75			MYBL2					IL1B
	BEAN1			CYBB					LRP8
	NTRK1			ST6GALNAC1					VCAN
	NTRK2			SLAMF8					SOX17
	CAMP			PRRG2					CDCP1
	NTRK3			CYP1A1					IL4I1
	PCDHB10			RNF223					CDKN3
	GPX3			SLC46A2					EPHB2
	PCDHB9			SYNDIG1L					SLC37A2
	OSTN			EME1					FJX1
	BRSK2			NLRP12					TM4SF1
	PCDHB4			TLCD1					C3orf52
	TSPEAR			PRSS8					SEMA6B
	KCP			GALE					FCER1G
	ANKRD62			EPPK1					NRIP3
	KERA			CYP2C18					NOS3
	GRIA3			ZSWIM3					LILRA5
	CASQ2			TMEM105					SLC43A2
	CASR			TOX					C2CD4B
	PCDHA4			SPINK1					LILRB4
	PCDHA3			TIFAB					DUSP5
	GRIK1			TDRD9					TMEM132A
	PCDHA2			ACTRT3					PTAFR
	PCDHA1			TRIM61					P2RY6
	IGSF11			ZNF165					FPR2
	OMD			ACTR3C					MTHFD2
	VWCE			SPP1					E2F2
	MBOAT4			RPP40					CEBPE
	ARHGEF25			PEG10					CCR1
	CBLB			RTN4R					LTF
	OGN			CHAC2					ITGA2
	TF			SQLE					GNA15
	TFAP2A			CYP51A1					MEIOB
	OMG			DLGAP5					TNFAIP6
	DIRAS3			RIPPLY3					OLFML2B
	TFF3			ESRP1					ITGB3
	ITIH5			PBK					SPHK1
	GSTM2			ARHGEF38					CCL22
	C14orf180			FXYD4					CD93
	LEFTY2			KLRG2					LYPD5
	PKIG			P2RY13					DNAJA4
	TBX19			GAPT					CRYBB1
	TBX18			KIF4A					HPSE
	ZMAT3			FTCDNL1					FZD9
	RGN			BCAT2					BEX2
	CLDN11			LMO3					CR2
	LDB3			MFSD6L					NETO2
	CDH22			EXOSC5					NEFH
	OTX1			ZNF385B					DHDH
	OVGP1			BRINP1					MSR1
	PLXDC2			NUF2					AKAP12
	ABCA6			MESP1					DHRS9
	TIMP2			PTAFR					MARCO
	ADAMTS6			PAK6					TEAD4
	TIMP3			GSTO2					ARG2
	ZNF732			APOBR					DOC2B
	LZTS1			ERVMER34-1					HPDL
	CD28			ULBP3					XCR1
	SDR42E2			MELK					CD300E
	CD34			NPFFR1					SLCO5A1
	SYNGR1			LCMT2					CD300C
	ENTPD2			VWDE					ELANE
	PAH			GINS1					ZNF469
	TSPAN8			RNF43					MPO
	H1-3			BDH1					PCDH17
	TMOD1			ST14					IRF4
	H2BC5			NAGS					TUBB3
	CD70			PHGDH					AZU1
	RIMBP2			SLC39A8					DKK1
	CLEC3B			C1orf53					SPOCD1
	WDR86			FAM111B					KCNK13
	GRIP2			PEBP4					SIGLEC12
	TNNC2			TTLL12					DMBT1
	PRR15			CAPN8					IL11
	PRRT1			CDCA2					OLFM4
	HBA1			STK32A					NPTX2
	HBA2			AURKA					PLA2G4D
	LINC02694			CENPBD1					CLEC5A
	HBB			NEFH					S100P
	TNNT2			DEFB4A					MAFA
	TNNT3			BMP3					HAS2
	SRRM3			FREM2					HIST1H2BG
	IGSF21			NEK2					RHCG
	PCDH7			DUOX1					IL6
	CDH8			PDF					ULBP2
	EDA2R			NCAPG					GPR84
	PCK1			SMPDL3B					GPRC5A
	TPSB2			TMEM92					ULBP1
	CDH17			KIF15					ARC
	HDC			MOCS3					NXPH4
	RASD2			MALL					TFPI2
	SHISA3			ODAM					CCL8
	CDKN1A			FZD5					LIF
	CFH			CXCL17					CCK
	CDKN2A			MANEAL					RNASE3
	DOK6			DHCR7					RNASE2
	TPSAB1			RHOBTB2					SLC7A11
	HGF			PRR19					PTX3
	RERG			DHCR24					HSPA6
	PDE1A			DHFR					LAMC2
	PRG4			PVALB					SH2D5
	PDE6A			ATP2C2					CD177
	INSYN1			EHF					SERPINB2
	NUMBL			MAPKAPK3					RETN
	RUNDC3B			BUB1					MMP8
	PDGFRB			POP1					NEFM
	BACH2			KCNJ15					FGF19
	TRPC4			BUB1B					FOSL1
	TRPC6			SIGLEC10					MMP3
	CIB4			PLAAT2					MMP1
	WIPF3			CLN6					MMP10
	FNDC5			PYCR1
	HAPLN2			KIF14
	HPSE2			KCNQ3
	DGKH			KCNS1
	AKR1C4			C2
	RFTN2			LIPT2
	ANKRD20A3P			TMEM163
	CHIT1			DCLRE1A
	TTR			TIMELESS
	CHRNA1			TMEM97
	TMEFF2			DLX3
	PGM5			CDT1
	PGR			MAP3K15
	TWIST1			XYLB
	ABCB1			ZNF860
	TNFRSF4			MARVELD3
	EBF2			C5
	MYL7			KLHDC7A
	HOXA9			DMBT1
	SLC38A2			NME1
	ZBP1			BEX2
	COLEC11			GPT2
	HOXB2			KISS1
	HOXB3			VWA2
	ITGBL1			TNFSF15
	HOXB4			ZNF730
	HOXB5			RAB27B
	GRHL1			ALG1
	HOXB8			FDXACB1
	HSPA12A			GOT1
	KCNE4			WWC1
	SERPINB13			KIF11
	HOXD3			CA2
	MYOZ1			KIFC1
	NALCN			PCSK9
	HOXD9			KIF2C
	CLCNKA			SPINK5
	HOXD10			TMEM139
	NEGR1			RAD51
	CLK1			CCNJL
	UPK1B			SIGLEC12
	OR7D2			SFXN4
	NPC1L1			TNFAIP8L2
	PITX1			TDRKH
	PVRIG			KRT7
	HSD17B13			KRT8
	PKD2			RAP1GAP
	CTHRC1			RAB25
	HRC			AIMP2
	HRG			DSCAM
	PDIA2			KRT18
	LMOD1			RASGRF1
	SNX31			NRGN
	BAMBI			DSG2
	COL14A1			NRTN
	KLF17			CDKL2
	PRRG3			KRT19
	TCEAL6			TROAP
	PLCB4			KIF26B
	GPR171			PPP1R14C
	FAM181B			GPR39
	PLEKHH2			PCLO
	HILPDA			TUBA1C
	FXYD1			METTL7B
	PLN			UBE2C
	HSPA1A			LAD1
	USH2A			KSR2
	HSPA1B			VEPH1
	MGAT4C			GKN2
	RPA4			C19orf48
	CNN1			AP1M2
	ITPRIPL1			PCDHAC2
	FHL5			MPEG1
	PURG			PCDHAC1
	CNTFR			LAMB3
	HAND2			AGR3
	CNTN1			E2F1
	TRIM74			E2F2
	PDZRN4			CRTAC1
	AKAP6			SHISA2
	TRHDE			RTN4IP1
	USP53			FAM3B
	CABP1			DOLPP1
	SLC25A27			REN
	VIPR2			AHCYL2
	DDIT4			DPP3
	COL7A1			ODC1
	CRCT1			LBP
	COL10A1			IPO4
	SLC4A7			GOLT1A
	RNF152			NCAPH
	HTR1F			SEZ6L2
	MYOT			CDCA8
	COMP			SAPCD2
	UTS2B			GSDMC
	PAMR1			CBS
	SEPTIN4			HPDL
	OBP2A			E2F8
	LSMEM1			ZWINT
	WNT6			CCNB1
	TPTE2			GSTA4
	H2BU1			CEP55
	WNT11			PKMYT1
	EQTN			KIF20A
	NOX4			ESCO2
	XG			PLEK2
	CDCP2			RLN2
	CP			SPATC1
	CPE			FBXO16
	POU5F1			ORC1
	GATA5			SYT15
	SLC35F1			GSTZ1
	MUC13			ZNF750
	FAM171B			ORM1
	LGI4			MLXIPL
	CRABP2			SMG8
	MYLK2			ORM2
	CRP			EIF5AL1
	CYTIP			MFSD2A
	PPP1R1A			HHIP
	IFNG			ZDHHC12
	CRYAB			MAB21L3
	CRYBB3			TRAM1L1
	CLIP3			FAM86C1
	ZNF676			SLCO4C1
	FAM153B			LACTB2
	IGFBP2			LRRC31
	NKAIN4			NKX2-1
	IGFBP6			EHHADH
	IGFBP7			EVPLL
	CCDC42			TK1
	RANBP3L			SYTL5
	CRYGN			CCNB2
	UNC45B			PDZK1IP1
	PRELP			C12orf49
	ZNF728			PKP3
	SUSD5			LRRC20
	PLCH2			SLC25A15
	ZNF540			AP3B2
	HSPB6			SHCBP1
	C20orf202			KRTCAP3
	AGMO			EIF4EBP1
	CSRP2			HPS6
	PRKAA2			ENTPD3
	KIAA1755			WIF1
	CALY			CCDC87
	CD300LG			TM4SF4
	MYOCD			C18orf63
	ZNF80			EXO1
	PLD5			LRP2
	CTLA4			CKAP2L
	IGSF1			SP5
	CTSK			RORB
	CTSV			ILDR1
	IL5RA			ROS1
	GLIS1			ZNF488
	SLC26A10			CDK1
	TMEM240			C1orf210
	PROX1			SKA3
	PRPH			CDC6
	BOC			HAS3
	IL11			CDC20
	IL12A			CD180
	GPRASP1			CDC25A
	C9orf47			CDC25C
	IL12RB2			SKA1
	GLT8D2			IRX2
	DCHS2			ENO1
	CYP3A7			CDH1
	MASP1			PCCB
	KLK7			EPCAM
	TRABD2B			XKRX
	ZBTB20			PCDH9
	FRMPD4			TOP2A
	SYT12			PCK2
	IDO1			SOWAHB
	CYP3A4			CDH15
	ASPN			SLC6A14
	CYP8B1			PCNA
	RIMS3			TREML2
	INSRR			MSLN
	ANKS1B			ACOXL
	NDUFA4L2			ZNF239
	DGKA			AURKB
	DGKB			SLC22A31
	ZNF208
	MAP3K7CL
	MEIS3
	AIF1L
	NXPE2
	ISLR
	PTGDS
	STEAP2
	PTGER1
	DCT
	PTGIR
	PTGIS
	GADD45A
	PTHLH
	ITGB8
	PTH1R
	ITIH3
	ITK
	LHX9
	PTN
	DEFB1
	CFD
	SSC5D
	STMN4
	TMEM130
	TMEM47
	SLC13A4
	KCNA5
	KCNB1
	TRAT1
	PTPRZ1
	COL21A1
	TMEM178A
	CXCR4
	KCNH2
	NPIPB6
	KCNJ3
	CCDC3
	CPO
	KCNK2
	KCNK3
	SLC35G5
	SEPTIN1
	KCNN2
	KCNAB1
	CHRDL1
	DLG2
	P2RY14
	CAB39L
	DLX5
	SLC38A11
	KIF5C
	TM4SF18
	GFPT2
	STRC
	RAB39B
	TSSK3
	HS3ST4
	KCNK17
	DNAH10OS
	HS3ST2
	SLC23A1
	DNASE1L3
	WNK2
	OR2H2
	SHANK1
	CPA6
	DPEP1
	KRT5
	DPT
	EGLN3
	IQSEC3
	DRD1
	DRD4
	FATE1
	RARRES2
	RGS7BP
	DSC3
	UACA
	RASGRF2
	FAM13C
	FAM133A
	DTX1
	ECM2
	DUSP2
	L1CAM
	FAM182B
	ANO1
	GJC1
	BMERB1
	MUC16
	HTRA3
	LRRC4B
	ANXA8
	PIWIL2
	EBF1
	RET
	CDH19
	PTCHD4
	RGS1
	INSYN2A
	RGS13
	SSUH2
	ADAMTS10
	ZNF385D
	AXDND1
	RASGRP1
	SEMA3D
	SSPN
	GDF7
	TXLNB
	LRRN4CL
	HMCN1
	FRMD6
	RERGL
	SYTL4
	SYTL3
	TMEM132E
	LOX
	LPAR6
	GADL1
	TENM1
	PRSS42P
	ELAVL3
	GAN
	ROBO2
	LTBP2
	ELN
	VSIG8
	LGR6
	GREM1
	CALCRL
	LY6H
	LY9
	SH2D1A
	BTNL9
	SLC14A2
	ANGPTL5
	MAB21L1
	RCAN2
	EPHA3
	EPHA5
	EPHA7
