## Supplementary File 7 for "Secondary analysis of transcriptomes of SARS-CoV-2 infection models to characterize COVID-19"

### Sheet: Enrichments
Enrichments of lung single cell marker genes (3 scRNA-seq studies involving normal human lung and an aging lung study in mice) in SARS-CoV-2 Conserved signature (833 Up and 634 Down) 3 human lung scRNA-seq studies -> Krasnow et al. ; Banovich et al. ; Kaminski et al. aging lung mice study -> Schiller et al.
Cell Type	Cell_Identity	Number of Markers	Overlap_Count	Pval	qval	Genes	logp	DEG	DEG_Size
OLR1+ Classical Monocyte (Krasnow)	Immune	325	64	9.48173e-26	5.40459e-24	SOD2,IFNGR2,GK,IER3,SLC25A37,TNIP1,WTAP,RIN2,CXCL8,PFKFB3,TNFRSF1B,ETS2,NFKB1,GRINA,VEGFA,MXD1,TNFAIP3,BACH1,PLAUR,TYMP,THBS1,IRAK2,NFKBIA,SLC7A5,PIK3AP1,IL1A,PTAFR,MAP3K8,ITGA5,CXCL2,JARID2,CCL2,CTSS,SOCS3,RUNX1,KDM6B,MCL1,PIM3,ITGAV,GADD45B,ANGPTL4,B3GNT5,ICAM1,GBP1,B4GALT5,ITGAX,ELL2,NEAT1,PSTPIP2,ZEB2,GCH1,PDE4B,TRAF1,ADM,IL6,FNDC3A,SLC1A3,METRNL,FOSB,OTUD1,PARP14,CXCL10,CXCL1,ISG15	23.2672	SARS-CoV-2-Up(Conserved)	833
Adventitial Fibroblast (Krasnow)	Stroma	218	52	3.35417e-25	9.55939e-24	C3,KLF4,LEPR,SOCS3,NR4A1,FOSB,ZFP36,JUNB,ADM,CYP1B1,PIM1,CCNL1,MCL1,CCL2,IL6,DUSP1,EGR1,SOD2,BTG2,ICAM1,TIPARP,KDM6B,CSRNP1,IRF1,GPRC5A,VEGFA,THBS1,NFKBIZ,KLF2,MAFF,XBP1,PLAUR,NFKBIA,PTX3,PLAT,CXCL2,GADD45B,BHLHE40,FOS,CH25H,RND3,ERRFI1,NR4A2,NR4A3,ATF3,KLF10,F3,SGK1,JUN,GADD45A,IER3,PLAU	23.0196	SARS-CoV-2-Up(Conserved)	833
Proliferating Macrophage (Krasnow)	Immune	368	58	2.59133e-24	1.47706e-22	TUBA1B,TUBB,STMN1,CEP55,FABP4,CCNB2,TOP2A,CDKN3,NUF2,CENPF,SPC25,CKS1B,APOC1,AURKB,CCDC34,GPNMB,CENPA,TMEM106C,CDC20,CCNB1,RRM1,GMNN,PCOLCE2,HADH,CDKN2C,CTSC,SAC3D1,ANXA5,MCM7,SNRNP25,KPNA2,MDH1,COMMD4,RAN,PRDX4,PSMB5,CRIP1,PRDX3,DUT,LYZ,HSPB1,AP2S1,PPIA,HNRNPAB,ANAPC11,MRPL51,VIM,IDH2,PPT1,SIVA1,PRDX1,ENY2,TMBIM6,CST3,COX5A,OAZ1,S100A6,DBI	21.8306	SARS-CoV-2-Down(Conserved)	634
Proliferating Basal (Krasnow)	Epithelial	265	46	2.99793e-21	8.54409e-20	TUBA1B,STMN1,PBK,TUBB,TOP2A,AURKB,CDKN3,NUF2,CENPF,CCNA2,CCNB2,CDC20,CKS1B,SPC25,CCNB1,MCM7,DUT,RACGAP1,GMNN,KPNA2,TMEM106C,RRM1,IGFBP6,TPM2,AHCY,RAN,CYC1,ANP32E,AP2S1,BCL7C,ISYNA1,PPIA,KRT19,MRPL51,HMGN1,PRDX2,COX5A,PGAM1,RPL18,SIVA1,AP2M1,HSPB1,RPS9,GLUL,IDH2,HSPD1	19.0683	SARS-CoV-2-Down(Conserved)	634
Proliferating NK/T (Krasnow)	Immune	352	51	7.76231e-20	1.47484e-18	TUBB,STMN1,CKS1B,TUBA1B,CENPF,TOP2A,AURKB,SPC25,CENPA,CDKN3,CALM3,DUT,CCNA2,DLGAP5,CDCA8,MCM7,TMEM106C,CEP55,ANP32E,NUF2,CDKN2C,SAC3D1,CDC20,CDCA3,CCDC34,IDH2,HMGN1,RACGAP1,COX8A,KIF11,PBK,RRM1,CCNB2,RAN,GMNN,BANF1,SIVA1,PPIA,CALM1,PAQR4,YWHAQ,LBR,HSPB11,KPNA2,CCDC167,CCNB1,HNRNPAB,GLRX5,VDAC3,ANXA6,MRPL51	17.8313	SARS-CoV-2-Down(Conserved)	634
cDCs (Banovich)	Immune	141	36	7.11559e-19	2.13468e-17	AREG,SGK1,DUSP2,NR4A2,CXCL8,NR4A3,CD69,REL,IER3,ZFP36,NR4A1,FOS,BTG2,IL18,MAP3K8,NFKB1,EGR1,KLF6,JUNB,DUSP5,ETS2,RASSF4,GADD45B,DDIT4,DUSP1,RIPK2,NFKBID,BHLHE40,ATF3,MCL1,PDE4B,GK,DUSP4,NFKBIA,PELI1,PPP1R15A	16.6707	SARS-CoV-2-Up(Conserved)	833
Aberrant Basaloid (Kaminski)	Epithelial	551	73	1.32212e-18	5.02407e-17	KRT17,GPRC5A,ZBTB20,INPP4B,NAV2,CLDN4,SHROOM3,ITGB8,SFTPB,ITGA2,LAMB3,FGD6,SMURF1,F3,TRIO,TNC,SH3RF1,ECE1,SAMD4A,MET,NEAT1,MAP3K13,FAM160A1,ERRFI1,RND3,PTPRE,PTPN14,ITGAV,ATP1B1,RAP1GAP2,PLAU,SDC4,ZSWIM6,PLXNA2,ABTB2,KIF26B,ADAMTS9,SIK1,CREB5,NR6A1,CHD2,KDM5B,TMPRSS2,MUC4,PDE4D,USP6NL,NCOA7,FGD4,LTBP1,PLCXD2,ATP13A4,EPHA4,EDN1,NEDD9,ZSWIM4,GADD45A,IFNAR2,OSMR,WSB1,GRB10,SPECC1,GSE1,COL4A2,DTNA,AT…	16.2989	SARS-CoV-2-Up(Conserved)	833
DC Mature (Kaminski)	Immune	291	49	5.05032e-17	9.59561e-16	BIRC3,LAMP3,ANKRD33B,NFKB1,TBC1D8,SPECC1,PELI1,DUSP4,NR4A3,GRK3,ARAP2,REL,SLC41A2,IL15,CHST11,TRAF1,ABTB2,MALAT1,MAP3K13,GPR132,LYST,GPBP1,UGCG,DUSP5,ETV3,IDO1,NFKBIA,ZBTB10,TBC1D9,CBLB,RELB,JMJD1C,JARID2,ZBTB46,CEP350,NFKBID,FOXO1,KLF6,RAPH1,RASSF4,PFKFB3,BCL2L11,HIVEP1,IL4I1,SMG1,ST3GAL1,RIPK2,ZC3HAV1,PRKCE	15.0179	SARS-CoV-2-Up(Conserved)	833
Proliferating_Macrophages (Banovich)	Immune	146	30	2.27226e-16	6.81679e-15	STMN1,TUBB,TUBA1B,VIM,FABP4,TOP2A,CENPF,CDKN3,CKS1B,APOC1,CCNB2,KPNA2,DUT,GPNMB,SAC3D1,CDC20,CCNB1,RAN,LYZ,MDH1,TMEM106C,AURKB,CRIP1,MCM7,NUF2,CCNA2,PPT1,CENPA,NCAPG,ANLN	14.1664	SARS-CoV-2-Down(Conserved)	634
Differentiating_Ciliated (Banovich)	Epithelial	554	58	1.17985e-15	1.31005e-14	CAPS,PSENEN,TPPP3,C9orf116,MORN2,KRT19,CETN2,FAM229B,NUDC,ISYNA1,CDC20,CCDC34,CFAP45,MNS1,DPCD,NPHP1,ENDOG,IFT43,UFC1,IDH2,MIF,CALML4,TSPAN8,AKR7A2,HSPB11,TUBA1B,FOLR1,TSPAN6,SRI,CALM3,SOD1,MYB,TMEM106C,CLU,CHCHD2,TNFAIP8L1,DSP,SPEF1,FUZ,VDAC3,CRIP1,ARL3,EPHX1,OAT,ERH,RAMP1,KLHDC9,CENPF,FAIM,BANF1,ANLN,CALM1,TMEM67,TPGS2,TOP2A,PSMB5,CCDC96,MDH1B	13.8827	SARS-CoV-2-Down(Conserved)	634
Proliferating_T_Cells (Banovich)	Immune	426	50	1.31005e-15	1.31005e-14	STMN1,TUBA1B,TUBB,DUT,TOP2A,ANP32E,CENPF,MCM7,IDH2,ANXA6,RAN,CCNA2,CALM3,PGAM1,LBR,CDKN3,YWHAQ,CCNB2,RRM1,CDCA7,HMGN1,PPIA,CKS1B,KPNA2,CDCA8,TMEM106C,CDC20,PRDX2,DLGAP5,NUF2,HNRNPAB,CCDC167,CCNB1,AURKB,COX8A,HSPB11,MCM6,CALM1,NCAPG,VDAC3,PARK7,CDCA3,GMNN,KIF11,SNRPA1,SAC3D1,SNRPD3,PRKDC,CHCHD2,SPC25	13.8827	SARS-CoV-2-Down(Conserved)	634
Proliferating_Epithelial_Cells (Banovich)	Epithelial	299	41	2.54613e-15	1.90959e-14	STMN1,TOP2A,TUBA1B,SIVA1,MCM7,TMEM106C,KRT19,DUT,CENPF,TUBB,NRGN,CKS1B,RRM1,HNRNPAB,HMGCS1,CDKN3,SPTSSA,CDC20,EMP2,ACAT2,PRDX2,NPC2,CCNB1,COMMD4,PRKDC,FOLR1,RAN,ANLN,HMGN1,KPNA2,TSPAN3,PBK,POLR2L,DBI,CEP55,GMNN,GGCT,MIF,BCL7C,FOXM1,MCM6	13.7191	SARS-CoV-2-Down(Conserved)	634
Alveolar Epithelial Type 1 (Krasnow)	Epithelial	438	58	5.45657e-15	1.03675e-13	KLF6,GPRC5A,VEGFA,ICAM1,HBEGF,PRSS8,DUSP1,EFNA1,COL4A2,NEDD9,TAGLN,ATF3,SIK1,ISG20,MALAT1,ADRB2,SP100,PARP14,ARAP2,B3GNT2,DLC1,OTUD1,RNF213,PTPRE,COL4A4,EDN1,OSGIN1,STX11,BIRC3,N4BP1,IL18,IRF1,PHACTR2,PFKFB3,TRIM16,FOSB,PPP1R15A,LDLR,BDNF,C1orf116,ERRFI1,RCAN1,PDZK1IP1,LAMB3,SDC4,ATP13A4,KLF10,ANGPTL4,GOLGA8A,GADD45B,CITED2,CLDN4,NR4A1,ANKRD1,ZFP36,CCL2,PLAC8,PLAUR	12.9843	SARS-CoV-2-Up(Conserved)	833
VE Venous (Kaminski)	Endothelial	339	49	2.54015e-14	2.41314e-13	ADAMTS9,DEPP1,DLC1,SOCS3,PLAT,OSMR,SERPINE1,EDN1,FOXO1,ARHGAP26,GRB10,RBMS2,NCOA7,ZBTB20,ECE1,CDK17,STARD13,SAMD4A,UGCG,LRCH1,AFF1,ATP8B1,ITPKC,LYST,ZFP36,VCAM1,SOD2,ITGAV,CCL2,LEPR,CYP1B1,NAV3,ITPRIP,KLF7,NUAK1,COL4A2,PLXNA2,EGR1,RIN2,PTPN14,HES1,CXCL2,KLF2,DAAM1,GSE1,ARHGAP31,FRYL,NEDD9,RASAL2	12.6174	SARS-CoV-2-Up(Conserved)	833
AT2 (Kaminski)	Epithelial	339	49	2.54015e-14	2.41314e-13	SFTPB,PDE4D,CXCL2,GPRC5A,SHROOM3,DLC1,LDLR,LAMP3,SDC4,FAM160A1,NEAT1,CXCL17,ERRFI1,C3,MALAT1,EGR1,NFKBIA,NCOA7,ATP13A4,F3,CHD2,CLDN4,OSMR,ZBTB20,NPC1,WSB1,JUN,MET,SMURF1,SLC6A14,SH3RF1,FOSB,SOD2,TMPRSS2,ITPKC,ERN1,NAV2,HIVEP2,ATP1B1,MAP3K13,NR6A1,NFKBIZ,DUSP16,PLXNA2,BRAF,ARHGEF38,CXCL8,MID1IP1,PDZD2	12.6174	SARS-CoV-2-Up(Conserved)	833
Basal (Kaminski)	Epithelial	321	47	5.3202e-14	4.04335e-13	KRT17,GPRC5A,ERRFI1,PDE4D,ITGA2,EGFR,F3,FAM160A1,LDLR,ZSWIM6,MET,PTPN14,CLDN4,FOSB,USP31,SRGAP3,LAMB3,SFTPB,ATP1B1,EGR1,ZSWIM4,SMURF1,ECE1,TNC,PLXNA2,ITPKC,ZBTB20,OSMR,PER2,GOLGA8A,EPHA2,SDC4,NAV2,TTC6,TNFRSF10B,FOSL1,NCOA7,HES1,ITGB8,JUN,FHOD3,ABCC1,PDZD2,PLCXD2,ETS2,UGCG,GSE1	12.3933	SARS-CoV-2-Up(Conserved)	833
cMonocyte (Kaminski)	Immune	130	29	8.17176e-14	5.17545e-13	THBS1,JARID2,AREG,PLAUR,SLC25A37,GK,PFKFB3,PTPRE,ZEB2,ARHGAP26,FGD4,DNMBP,ITGAX,MAP3K8,TNFRSF1B,ELL2,TET2,CTSS,NEAT1,PTK2B,GPCPD1,MXD1,PELI1,SOD2,FOS,ETS2,ZSWIM6,PDE4B,DUSP1	12.2861	SARS-CoV-2-Up(Conserved)	833
Mast Cell/Basophil Type 2 (Krasnow)	Immune	222	38	1.00768e-13	1.43594e-12	BIRC3,NFKBIA,GADD45B,CSF1,TNFRSF9,NR4A1,FOSB,CD69,NR4A3,BHLHE40,KDM6B,TNFAIP3,REL,ELL2,NFKBIZ,DUSP10,PTGS1,AREG,ICAM1,DDIT4,B4GALT5,RASGEF1B,SOCS3,PPP1R15A,MCL1,CSRNP1,JUNB,SGK1,LIF,PLAUR,NFKB1,ZFP36,CPEB4,NFKB2,VEGFA,NR4A2,PLK3,TNFSF10	11.8429	SARS-CoV-2-Up(Conserved)	833
KRT5-KRT17+ (Banovich)	Epithelial	216	37	2.08576e-13	3.12864e-12	CLDN4,GPRC5A,PDZK1IP1,C3,MALAT1,ICAM1,NEAT1,LAMB3,SOD2,ITGAV,NCOA7,F3,SDC4,CCNL1,BHLHE40,DDIT3,ITGA2,WSB1,NFKBIZ,MAP3K13,EFNA1,NEDD9,COL4A4,RHOB,UGCG,PIM1,KLF6,BMP2,KCNJ15,GRAMD1A,VEGFA,ARRDC3,ZBTB20,LURAP1L,SMAD7,AFF4,ANKLE2	11.5046	SARS-CoV-2-Up(Conserved)	833
Proximal Ciliated (Krasnow)	Epithelial	738	64	2.72774e-13	3.88703e-12	UFC1,MORN2,HSPB11,CRIP1,FAM229B,CALM1,DPCD,ENDOG,C9orf116,HAGHL,TNFAIP8L1,MNS1,CETN2,CALML4,NUDC,CAPS,CFAP45,IFT43,RAMP1,ARL3,PSENEN,SOD1,NPHP1,SPEF1,CCDC34,NDUFAB1,MDH1B,TPPP3,CCDC96,TRIP13,SERF2,FUZ,TSPAN6,SRI,KLHDC9,ARMC2,FBXW9,CCDC103,CYB5D1,CHCHD2,C2orf81,TMEM67,TMEM107,PRDX1,IDH2,SRP14,AKR7A2,ATP6V1D,METTL7A,UQCR11,VDAC3,RPGRIP1L,PSMB5,TUSC2,SSBP3,NDUFA2,NDUFS6,ZNHIT1,MRPL23,SURF2,COX5A,ZCR…	11.4104	SARS-CoV-2-Down(Conserved)	634
Mki67+_proliferating_cells-UP (aging)	Immune	75	20	1.22903e-13	7.37419e-12	TOP2A,SPC25,CDCA8,CDCA3,KIF11,CCNA2,CENPF,CENPA,NCAPG,CCNB2,STMN1,RACGAP1,CKS1B,TUBB,RRM1,TUBA1B,MCM7,RAN,DUT,ANP32E	11.1323	SARS-CoV-2-Down(Conserved)	634
Bronchial Vessel 2 (Krasnow)	Endothelial	87	23	6.77384e-13	7.72218e-12	SOCS3,SLC25A25,HBEGF,MCL1,ADM,NR4A1,B3GNT5,BHLHE40,FOSB,ZFP36,JUNB,ETS2,LDLR,DLC1,PIM1,SIK1,RCAN1,NEDD9,PRDM1,GADD45B,PLAUR,ATF3,IFIT3	11.1123	SARS-CoV-2-Up(Conserved)	833
pDCs (Banovich)	Immune	258	39	2.80284e-12	2.80284e-11	IFIT2,IRF7,UGCG,SLC20A1,BTG2,PLAC8,PPP1R15A,NFKBID,ERN1,MALAT1,SLC7A5,KLF6,RUNX2,MCL1,REL,DDIT4,NFKBIZ,ZC3HAV1,ZFP36,MAP3K8,OGT,IL2RG,IFIT3,RPPH1,RELB,PPM1K,NR3C1,PDE4B,PTPRE,FOS,SEMA7A,TRAF1,CCNL1,CLK1,MDM4,NFKB1,JMJD1C,IFNAR2,XBP1	10.5524	SARS-CoV-2-Up(Conserved)	833
Mast_Cells (Banovich)	Immune	151	29	4.52308e-12	3.39231e-11	CD69,FOSB,MALAT1,AREG,FOS,JUN,NR4A1,KLF6,BHLHE40,BTG2,NR4A2,PTGS1,SYTL3,PPP1R15A,ZFP36,NFKBIZ,TNFAIP3,JUNB,DUSP1,ZC3H12A,CSF1,EGR1,ADRB2,PLAUR,DDIT4,TIPARP,KLF2,REL,ZEB2	10.4695	SARS-CoV-2-Up(Conserved)	833
Myeloid Dendritic Type 1 (Krasnow)	Immune	168	30	1.34376e-11	1.27657e-10	LAMP3,IDO1,DUSP4,IL4I1,MAP3K13,ADAM8,HLA-DOB,DUSP5,TYMP,NR4A3,REL,TBC1D8,GRINA,NFKB1,TRAF1,KLF4,FILIP1L,SGK1,UBD,TAP1,ATF4,PIM3,KLF6,RASSF4,BIRC3,NEAT1,AREG,SOD2,CXCL8,INHBA	9.89396	SARS-CoV-2-Up(Conserved)	833
cDC1 (Kaminski)	Immune	242	36	3.11549e-11	1.67602e-10	PFKFB3,ZBTB46,IRAK2,DUSP4,NR4A3,GNA13,CCSER1,PELI1,DENND1B,FBXW7,ZC3HAV1,BCL2L11,HAVCR2,AREG,SLC41A2,JMJD1C,REL,NFKB1,NFKBID,JARID2,IDO1,FOXN2,PDE4B,RUNX1,NFAT5,HPS5,SPECC1,TET2,ZNF516,BCL6,SH3BP4,MAP3K8,TNFRSF10B,FGD4,MAP3K13,PTPRE	9.77572	SARS-CoV-2-Up(Conserved)	833
Mast (Kaminski)	Immune	153	28	3.52845e-11	1.67602e-10	CD69,SYTL3,AREG,B4GALT5,NFKB1,ELL2,IL18R1,FOSB,DIP2C,ZBTB20,MALAT1,BIRC3,TNFAIP3,RAPGEF2,REL,NFKBIA,KMT2E,ABCC1,DUSP10,TRIO,GSE1,CPEB4,CNST,CDC42EP3,PTGS1,ZFP36,RFX3,ITGAV	9.77572	SARS-CoV-2-Up(Conserved)	833
Ciliated (Banovich)	Epithelial	782	62	3.72021e-11	2.23213e-10	CAPS,TPPP3,MORN2,CETN2,C9orf116,PSENEN,FAM229B,UFC1,SRI,NUDC,HSPB11,CLU,DPCD,MNS1,IFT43,CFAP45,CRIP1,TSPAN3,EPHX1,TSPAN6,CALM1,KRT19,SOD1,ANXA4,CALML4,NPHP1,ENDOG,SPEF1,TMEM67,METTL7A,ARL3,MDH1B,TNFAIP8L1,PGRMC1,DSP,FUZ,TMEM107,METRN,FOLR1,FAIM,ARMC2,NUDT14,TRIP13,NDUFAB1,TMBIM6,PTOV1,KLHDC9,FBXW9,HAGHL,CRIP2,AKR7A2,VDAC3,C2orf81,RPGRIP1L,CCDC96,PAPSS1,BANF1,ALCAM,PSMB5,GPC3,PGM2L1,UGDH	9.65128	SARS-CoV-2-Down(Conserved)	634
Goblet (Kaminski)	Epithelial	300	40	8.0113e-11	3.38255e-10	SFTPB,GPRC5A,CXCL17,PDE4D,CXCL1,MUC4,LDLR,CLDN4,C3,SDC4,MET,INSR,ERRFI1,FAM160A1,CXCL8,ITPKC,SHROOM3,NCOA7,ATP1B1,XBP1,ECE1,NAV2,CHD2,SH3RF1,SMURF1,PER2,F3,INPP4B,FOSB,EPHA2,ATP13A4,EGR1,ITGB8,ZSWIM4,MAP3K13,ATP8B1,UGCG,KRT17,OSMR,SH3BP4	9.47076	SARS-CoV-2-Up(Conserved)	833
VE Arterial (Kaminski)	Endothelial	329	42	1.08617e-10	4.05307e-10	DEPP1,EDN1,SOCS3,PLXNA2,ECE1,ZFP36,SERPINE1,ARHGAP26,RHOB,CXCL2,ADAMTS9,BST2,PDZD2,ZBTB20,TNFSF10,CDK17,LTBP1,GADD45B,PTPN14,ITGAV,GFOD1,OSMR,IL6,FRYL,ITPKC,HES1,LEPR,RIN2,STARD13,GRB10,PDE4D,RBMS2,ARHGAP31,LDLR,EGR1,ITSN2,AFF1,JUNB,LRCH1,ITPRIP,KLF2,FOXO1	9.39222	SARS-CoV-2-Up(Conserved)	833
T Regulatory (Kaminski)	Immune	194	31	1.17326e-10	4.05307e-10	DUSP16,FOXO1,SYTL3,ARID5B,ABCC1,PHACTR2,CBLB,SMCHD1,PELI1,EPC1,PRDM1,DUSP4,ZNF292,CDC14A,ARID4B,RUNX3,MALAT1,KMT2E,ZC3HAV1,IL12RB2,BIRC3,INPP4B,TNFRSF9,ATXN1,CNST,ISG20,ZC3H7A,CD69,RASGRP1,CHST11,TNFAIP3	9.39222	SARS-CoV-2-Up(Conserved)	833
VE Peribronchial (Kaminski)	Endothelial	372	45	1.41833e-10	4.49137e-10	ADAMTS9,GRB10,COL4A2,DLC1,SOCS3,LRCH1,SAMD4A,CBLB,SERPINE1,CDK17,INSR,UGCG,PDE4D,NFATC2,FOXO1,ZBTB20,OSMR,NCOA7,ARHGAP31,RASAL2,NAV3,ARHGAP26,GSE1,ATP8B1,TRIO,ETS2,PLXNA2,ITGAV,DEPP1,ITPKC,RBMS2,AFF1,NEDD9,ECE1,TNFRSF10B,CDC42EP3,STARD13,NUAK1,PLAT,LDLR,NAV2,EPHA4,ABL2,PTPN14,FRYL	9.34762	SARS-CoV-2-Up(Conserved)	833
Fibroblast (Kaminski)	Stroma	334	42	1.75141e-10	5.1195e-10	C3,SAMD4A,EGR1,GPRC5A,CBLB,SERPINE1,DLC1,ZBTB20,LTBP1,EGFR,NFATC2,ZFP36,NAV2,NAV3,F3,FOSB,SOD2,CREB5,GEM,GADD45B,CYP1B1,ABTB2,JUNB,OSMR,ERRFI1,SOCS3,LEPR,PLAT,JUN,CCL2,FOXO1,ABL2,ARID5B,TRIO,FOSL1,DEPP1,COL4A2,DIP2C,BTG2,PRICKLE2,MEIS1,ANGPTL4	9.29077	SARS-CoV-2-Up(Conserved)	833
Ionocyte (Krasnow)	Epithelial	375	39	8.02804e-11	9.15197e-10	SRM,ATP6V0A4,IDH2,PRDX2,COX5B,CNN3,MIF,RACGAP1,RAB40B,MAGED2,SMIM24,TWSG1,YWHAQ,RERG,RCAN2,C1orf122,HMGN1,TMEM9B,OXCT1,HSPB1,PARK7,ELP6,DYNLT3,ATP6V1D,ANXA4,NDUFA5,NDUFB5,CHCHD2,ETV1,RCN2,FKBP3,NDUFS6,PPIA,CALM1,NDUFB2,FKBP1A,ARL6IP4,DPP3,MAOB	9.03849	SARS-CoV-2-Down(Conserved)	634
T (Kaminski)	Immune	168	28	3.42814e-10	9.30495e-10	SYTL3,CD69,PARP8,FOXO1,CBLB,INPP4B,SMCHD1,ATXN1,ABCC1,ZC3HAV1,RUNX2,CDC14A,TNFAIP3,PRDM1,MALAT1,CCL5,KMT2E,EPC1,BACH2,ARID4B,NR3C1,CDK17,ARID5B,RUNX3,OGT,BIRC3,DUSP16,JUNB	9.03129	SARS-CoV-2-Up(Conserved)	833
ncMonocyte (Kaminski)	Immune	170	28	4.54425e-10	1.15121e-09	DNMBP,INSR,ZEB2,PELI1,TBC1D8,TNFRSF1B,PRKCE,CTSS,RAP1GAP2,PTK2B,SMCHD1,B4GALT5,RIPK2,JARID2,GCH1,FOXO3,TET2,PFKFB3,NEDD9,CHST11,GRK3,PTPRE,GPCPD1,PLAUR,FGD4,DUSP1,JUNB,CLIP4	8.93885	SARS-CoV-2-Up(Conserved)	833
Lipofibroblast (Krasnow)	Stroma	271	37	2.08327e-10	1.69638e-09	C3,MCL1,CYP1B1,VEGFA,SLC20A1,NR4A2,PLAUR,NFIL3,UGCG,C2,PTP4A1,CXCL2,ELL2,PDE4D,TIPARP,SIK1,SGK1,PIM1,KDM6B,THBS1,NCOA7,JUNB,SOCS3,SPRY2,TYMP,RND3,ARID5B,DDIT4,NFKBIA,BST2,EGR1,KLF4,LDLR,ERRFI1,NR4A3,TNFSF10,DUSP1	8.77048	SARS-CoV-2-Up(Conserved)	833
Mesothelial (Kaminski)	Stroma	337	41	7.93498e-10	1.88456e-09	C3,ADAMTS9,GPRC5A,ERRFI1,SOD2,SAMD4A,NFATC2,CCL2,EGFR,ARID5B,FAM160A1,VCAM1,KLF6,CBLB,FOSL1,FOSB,DTNA,DIP2C,OSMR,TRIO,MALAT1,NFKBIZ,PRICKLE2,FOXO1,CREB5,SERPINE1,MET,SDC4,SLC20A1,GEM,BACH2,EGR1,AFF1,PDZD2,ARAP2,PIM1,PTPN14,SGK1,GADD45A,SH3RF1,NAV3	8.72479	SARS-CoV-2-Up(Conserved)	833
Monocytes (Banovich)	Immune	147	26	3.8542e-10	2.31252e-09	THBS1,PLAUR,TYMP,SOD2,NEAT1,TNFRSF1B,CTSS,PTPRE,AREG,ZEB2,FOS,MXD1,FOSB,NR4A2,DDIT4,REL,IL10RA,MALAT1,PFKFB3,NR4A1,HBEGF,NFKBIZ,USP15,TNFAIP3,PDE4B,POU2F2	8.63591	SARS-CoV-2-Up(Conserved)	833
VE Capillary B (Kaminski)	Endothelial	317	39	1.49195e-09	3.33495e-09	COL4A2,RBMS2,RIN2,STARD13,SERPINE1,DLC1,OSMR,PRKCE,DEPP1,TNFSF10,ZBTB20,LRCH1,ADAMTS9,PLXNA2,ECE1,PRICKLE2,ARHGAP31,EDN1,SOCS3,RASAL2,BST2,CX3CL1,GRB10,MEF2A,MEIS1,HES1,FRYL,LEPR,NEDD9,IL18R1,ADAMTS6,ITGAV,KAT6A,AFF1,CDK17,ITPRIP,DAAM1,GADD45B,BCAR3	8.47691	SARS-CoV-2-Up(Conserved)	833
EREG+ Dendritic (Krasnow)	Immune	195	30	6.02549e-10	4.29316e-09	IER3,VEGFA,THBS1,PLAUR,MXD1,HBEGF,CXCL2,ETS2,SGK1,METRNL,CXCL8,TYMP,AREG,MCL1,IFNGR2,FGD4,SOCS3,SLC25A37,GK,SOD2,JARID2,B3GNT5,PFKFB3,NEAT1,PLAU,PDE4B,PTPRE,NR4A2,ICAM1,CCL2	8.36722	SARS-CoV-2-Up(Conserved)	833
pDC (Kaminski)	Immune	306	37	6.31675e-09	1.33354e-08	FAM160A1,RAPGEF2,AREG,ZC3HAV1,SLC7A5,PDE4B,NR4A3,PLAC8,HIVEP1,IRF7,RAP1GAP2,NR3C1,ERN1,BCL2L11,MED12L,PFKFB3,RUNX2,ARID3B,OGT,UGCG,THEMIS2,MALAT1,INSR,SIK1,GRAMD4,SYTL3,SLC41A2,ETV3,CHST11,AKNA,ARID3A,ZFP36,SH2B3,DUSP5,SLC20A1,FBXW7,USP36	7.875	SARS-CoV-2-Up(Conserved)	833
Basal (Krasnow)	Epithelial	185	28	3.27381e-09	2.07342e-08	KRT17,LAMB3,IER3,ETS2,ERRFI1,CH25H,F3,SLC1A5,JUNB,MCL1,FOS,CXCL8,SLC3A2,ITGA2,DUSP2,SOCS3,SGK1,PIM1,EGR1,ADRB2,ARID5B,JUN,DUSP1,CXCL1,EDN1,NFKBIA,ZFP36,CCL2	7.68331	SARS-CoV-2-Up(Conserved)	833
Club (Kaminski)	Epithelial	307	36	2.26433e-08	4.52867e-08	SFTPB,GPRC5A,PDE4D,SHROOM3,NAV2,LDLR,FAM160A1,ERRFI1,MUC4,CXCL17,CLDN4,MET,SH3RF1,ATP1B1,ATP13A4,SMURF1,SDC4,OSMR,ZBTB20,CHD2,FOSB,ZSWIM4,EGR1,MAP3K13,WSB1,NCOA7,NR6A1,ITPKC,C3,INSR,JMJD1C,NFAT5,TMPRSS2,MALAT1,PLXNA2,TTC6	7.34403	SARS-CoV-2-Up(Conserved)	833
AT1 (Kaminski)	Epithelial	389	41	5.13497e-08	9.75645e-08	GPRC5A,SFTPB,SHROOM3,DLC1,NAV2,ATP13A4,COL4A2,ANKRD1,SH3RF1,VEGFA,SAMD4A,ERRFI1,PLCXD2,NEDD9,ZBTB20,CLDN4,ARAP2,LDLR,EFNA1,SDC4,COL4A4,F3,PDZD2,EGFR,LAMB3,PDE4D,NR6A1,RASAL2,FAM160A1,PTPN21,NCOA7,PLXNA2,TMPRSS2,GOLGA8A,LAMA5,MALAT1,PARP14,PTPRE,LMTK2,ATP1B1,RBMS2	7.01071	SARS-CoV-2-Up(Conserved)	833
SCGB3A2+ (Banovich)	Epithelial	101	19	3.13968e-08	1.56984e-07	GPRC5A,SFTPB,CLDN4,CXCL17,MUC1,MALAT1,MET,ATP1B1,EFNA1,C3,EGR1,WSB1,SDC4,FOSB,PLK2,NCOA7,SHROOM3,ICAM1,C1orf116	6.80414	SARS-CoV-2-Up(Conserved)	833
AT2 (Banovich)	Epithelial	246	31	4.11105e-08	1.76188e-07	SFTPB,LAMP3,MUC1,CXCL17,CXCL2,MID1IP1,SDC4,LDLR,CLDN4,F3,C3,FLRT3,ATP1B1,DLC1,GPRC5A,C2,RGS16,PRSS8,SLC6A14,PTP4A1,EFNA1,NR1D1,GEM,ICAM1,TMPRSS2,KCNJ15,BMP2,ERRFI1,PIM3,MET,NFKBIA	6.75402	SARS-CoV-2-Up(Conserved)	833
Mesothelial_Cells (Banovich)	Stroma	269	32	9.76029e-08	3.66011e-07	C3,CFB,CXCL1,IER3,SOD2,SGK1,EGR1,ADAMTS9,GEM,FOS,VCAM1,ZFP36,KLF6,MALAT1,NFKBIZ,JUN,NFATC2,ATF3,JUNB,BTG2,RHOB,CHAC1,ARID5B,FOSB,CREB5,PIM1,NABP1,CSF1,KLF4,RBBP6,C2,PDZK1IP1	6.43651	SARS-CoV-2-Up(Conserved)	833
Airway Smooth Muscle (Krasnow)	Stroma	111	17	7.59921e-08	7.21925e-07	TPM2,CRIP1,NDUFA4,HSPB1,CSRP2,PPP1R14A,NRGN,CRIP2,NTN4,CRYAB,ISYNA1,HACD1,ACTN4,SH3BGRL,RCAN2,RAMP1,MSRB3	6.14151	SARS-CoV-2-Down(Conserved)	634
Capillary Intermediate 1 (Krasnow)	Endothelial	53	13	1.85506e-07	1.05738e-06	SERPINE1,CX3CL1,SGK1,SLCO4A1,CSF1,ISG20,RHOB,PPP1R15A,JUN,IRF1,CXCL8,ICAM1,CXCL1	5.97577	SARS-CoV-2-Up(Conserved)	833
Ciliated (Krasnow)	Epithelial	2669	64	2.24092e-07	1.16121e-06	CCDC17,HYDIN,CTSS,RFX3,AKAP9,CSPP1,SPAG1,PLAC8,DZIP1L,IFI6,TBC1D8,SHROOM3,AKNA,B3GNT5,MUC4,IRF9,ITGB8,UGCG,ISG15,CCDC157,TTC21A,C22orf23,PLPPR3,INTU,FHOD3,SAMHD1,RASGEF1B,COL16A1,PLEKHG7,CDC42EP3,SRGAP3,SYTL3,ZNF44,RSAD2,SLFN5,PIBF1,NPR2,USP43,SIX4,NUAK2,NR4A2,CMPK2,SLC37A1,POU2F2,ZNF3,KSR1,KRT80,UCKL1,IRF5,RTP4,CLDN4,TYMP,KIAA0753,CDC14A,SNAPC4,ANKRD23,ARHGEF28,GBP5,IRF1,MTF1,CHIC2,ZNF627,ARRDC4…	5.93509	SARS-CoV-2-Up(Conserved)	833
Ionocyte (Kaminski)	Epithelial	535	48	7.72313e-07	1.39752e-06	ZBTB20,DIP2C,EGFR,NAV2,NCOA7,SHROOM3,ATP1B1,NR6A1,ECE1,SLC25A25,LDLR,FHOD3,DUSP10,CLDN4,JUN,GPRC5A,FAM160A1,CDC14A,SDC4,KANSL1,BHLHE40,FRYL,CPEB3,RFX3,ARHGEF38,SMURF1,ZSWIM6,AKAP9,EGR1,ARHGEF28,ATF3,GSE1,B3GNT2,DYRK1A,CHD2,KIF26B,HES1,DAAM1,ZSWIM4,MEIS1,RUNX2,SLC37A1,BACH2,SH3RF1,SPAG1,TMEM51,RAP1GAP2,PER2	5.85464	SARS-CoV-2-Up(Conserved)	833
Vein (Krasnow)	Endothelial	94	17	3.00495e-07	1.42735e-06	PLAT,CYP1B1,VCAM1,NCOA7,LYST,PTGS1,CXCL2,SOD2,TNFAIP3,ADAMTS9,IER3,EGR1,DAAM1,ERRFI1,BIRC3,ZC3H12A,UBD	5.84547	SARS-CoV-2-Up(Conserved)	833
Endothelial_Cells (Banovich)	Endothelial	290	32	5.43729e-07	1.81243e-06	TNFSF10,KLF2,BST2,KLF4,EDN1,SGK1,NEDD9,SERPINE1,PLAT,ZFP36,PRKCE,SLCO4A1,SOCS3,CCL2,CX3CL1,ECE1,JUNB,GADD45B,CSRNP1,LEPR,ADCY4,ETS2,NFKBIA,NR4A1,RHOB,COL4A2,ITGA5,SLC3A2,JUN,DDIT4,PLK2,ARRDC2	5.74174	SARS-CoV-2-Up(Conserved)	833
ILC A (Kaminski)	Immune	163	22	1.1753e-06	2.03007e-06	SYTL3,CD69,AREG,PARP8,CBLB,DUSP2,CCL5,RUNX3,NFKB1,BACH2,IL12RB2,KMT2E,CDK17,REL,AKNA,TNFAIP3,CHST11,ISG20,KDM6A,NFKBIA,RUNX2,ARID4B	5.69249	SARS-CoV-2-Up(Conserved)	833
VE Capillary A (Kaminski)	Endothelial	297	31	2.66454e-06	4.40228e-06	RIN2,PRICKLE2,SERPINE1,PRKCE,COL4A2,RASAL2,STARD13,ARHGAP26,RBMS2,DEPP1,TNFSF10,ARHGAP31,MEF2A,CX3CL1,MEIS1,DAAM1,PLXNA2,SGK1,BST2,MALAT1,ZBTB20,LRCH1,NEDD9,FRYL,KAT6A,CSPP1,HES1,RHOB,PLA2G4C,KLF7,BCAR3	5.35632	SARS-CoV-2-Up(Conserved)	833
Intermediate Monocyte (Krasnow)	Immune	169	22	2.17294e-06	9.52752e-06	THBS1,SOCS3,CTSS,TYMP,RHOB,PLAC8,TBC1D8,TNFRSF1B,NEAT1,PTPRE,DUSP1,FOS,IFNGR2,LYST,ETS2,POU2F2,KLF4,GRINA,BACH1,STX11,HES1,PIM1	5.02102	SARS-CoV-2-Up(Conserved)	833
Macrophage (Kaminski)	Immune	128	18	6.03959e-06	9.56269e-06	GK,JARID2,PLAUR,ZEB2,NEAT1,ITGAX,ELL2,CXCL2,SGK1,SOD2,SLC1A3,FOXO3,FOS,CTSS,RASGEF1B,FNDC3A,CXCL8,ETS2	5.01942	SARS-CoV-2-Up(Conserved)	833
Lymphatics (Krasnow)	Endothelial	247	24	1.23699e-06	1.00727e-05	HSPB1,CHRDL1,FABP4,GPM6A,STMN1,CST3,VIM,DSP,LMNA,CLU,KCTD17,ADD3,PEPD,TIMP2,BCL7C,EPHX1,NARF,MIF,PEBP1,POLR2L,RAN,MGST2,CRIP1,TPPP3	4.99686	SARS-CoV-2-Down(Conserved)	634
IGSF21+ Dendritic (Krasnow)	Immune	216	25	3.97825e-06	1.61972e-05	CCL2,IER3,EGR1,KLF6,SLC1A3,FOS,FILIP1L,PLAU,CXCL2,NEAT1,ETS2,MCL1,CREB5,ABL2,C2,SH2B3,RHOB,KLF4,DUSP1,CXCL8,CXCL1,SGK1,PTPRE,FOSB,CH25H	4.79056	SARS-CoV-2-Up(Conserved)	833
Mesothelial_cells-UP (aging)	Stroma	143	18	6.56407e-07	1.96922e-05	GPC3,IGFBP6,GPM6A,GAS1,UPK1B,ALDH1A2,TIMP2,CLU,HLF,CPE,S100A6,CRIP1,HSPB1,CRYAB,SMIM1,TWSG1,KRT19,CTDSPL	4.70571	SARS-CoV-2-Down(Conserved)	634
Ccl17+/Cd103-/Cd11b-_dendritic_cells-UP (aging)	Immune	108	18	4.84284e-07	1.98577e-05	NR4A3,RELB,ETV3,ENO3,TRAF1,PTGER4,PFKFB3,REL,BHLHE40,NFKB2,GADD45B,KLF6,CCL5,NFKBIA,ATF3,EPSTI1,MXD1,PPP1R15A	4.70207	SARS-CoV-2-Up(Conserved)	833
Type1_pneumocytes-UP (aging)	Epithelial	183	24	6.61923e-07	1.98577e-05	FLRT3,VEGFA,BDNF,PXDC1,COL4A4,GPRC5A,RUSC2,COL4A2,HBEGF,TMEM140,SLC6A14,NEAT1,ICAM1,DAB2IP,KIAA0040,ARHGEF28,IER3,NT5E,RAB12,NAV2,NEDD9,TRAF1,MALAT1,ARRDC3	4.70207	SARS-CoV-2-Up(Conserved)	833
NK (Kaminski)	Immune	175	21	1.3286e-05	2.01947e-05	SYTL3,CCL5,CD69,AKNA,RUNX3,CBLB,PARP8,DUSP2,PLAC8,ISG20,CDK17,RAP1GAP2,MALAT1,AREG,ZC3HAV1,NFATC2,KMT2E,LYST,PDE4D,PRDM1,GFOD1	4.69476	SARS-CoV-2-Up(Conserved)	833
SMC (Kaminski)	Stroma	272	26	6.14647e-07	2.33566e-05	TPM2,PPP1R14A,HSPB1,CAVIN3,RCAN2,CRYAB,CRIP2,NDUFA4,MSRB3,CSRP2,CAVIN1,CNN3,CRIP1,C12orf57,CLU,CAV2,SH3BGRL,ANXA6,EMP2,KANK2,RAMP1,TPPP3,BEX3,SOD1,CPE,RERG	4.63159	SARS-CoV-2-Down(Conserved)	634
ILC B (Kaminski)	Immune	164	20	1.669e-05	2.4393e-05	SYTL3,AREG,CD69,RUNX2,BACH2,NFKB1,TNFAIP3,KMT2E,ABCC1,DUSP2,NFKBIA,CDC14A,MALAT1,CBLB,INPP4B,ZFP36,ZBTB20,PARP8,RUNX3,GPBP1	4.61273	SARS-CoV-2-Up(Conserved)	833
AT1 (Banovich)	Epithelial	241	26	9.30342e-06	2.79103e-05	GPRC5A,EFNA1,ICAM1,CLDN4,MALAT1,PRSS8,COL4A2,SFTPB,ANKRD1,VEGFA,FLRT3,ADRB2,ATP13A4,NEDD9,LAMB3,C1orf116,WSB1,ATP1B1,DLC1,COL4A4,MUC1,KLF6,F3,LAMA5,PLAC8,ARAP2	4.55424	SARS-CoV-2-Up(Conserved)	833
Macrophage (Krasnow)	Immune	303	26	4.61566e-06	3.28866e-05	FABP4,APOC1,GPNMB,PCOLCE2,ANXA5,MME,CRIP1,CTSC,HSPB1,TIMP2,NOP10,PRDX1,S100A6,LYZ,TUBA1B,HLA-DMB,ATP6AP1,GLUL,OAZ1,CST3,CAT,PPT1,MDH1,AP2S1,VIM,FKBP1A	4.48298	SARS-CoV-2-Down(Conserved)	634
Macrophages (Banovich)	Immune	198	19	1.86932e-05	9.34659e-05	APOC1,FABP4,GPNMB,CTSC,VIM,GLUL,HLA-DMB,LYZ,CST3,PPT1,ANXA5,NOP10,MFSD1,CRIP1,SH3BGRL,AP2S1,ATP6AP1,OAZ1,TIMP2	4.02935	SARS-CoV-2-Down(Conserved)	634
Mesothelial (Krasnow)	Stroma	287	24	1.63759e-05	0.000103714	KRT19,MIF,UPK1B,GGCT,RPL41,CCNG1,DUSP23,FBXO2,UGDH,RPS15,GAS1,STMN1,ENY2,TIMM8B,POLR2L,RPL18,S100A6,PHPT1,FABP4,HMGN1,FKBP1A,LYZ,AP2S1,NPC2	3.98416	SARS-CoV-2-Down(Conserved)	634
Alveolar Epithelial Type 2 (Krasnow)	Epithelial	83	13	3.68105e-05	0.00013988	LAMP3,SFTPB,C2,MID1IP1,CXCL2,MUC1,RGS16,NFKBIA,SLC6A14,AREG,CITED2,GADD45B,SOD2	3.85424	SARS-CoV-2-Up(Conserved)	833
TREM2+ Dendritic (Krasnow)	Immune	238	21	2.47735e-05	0.000141209	GPNMB,PRDX1,APOC1,HLA-DMB,LYZ,NPL,HSPB1,PCBD1,NPC2,DBI,ANXA5,PPT1,CTSC,MFSD1,MDH1,CST3,VIM,AP2S1,CRIP1,SPP1,S100A6	3.85014	SARS-CoV-2-Down(Conserved)	634
Ciliated (Krasnow)	Epithelial	2669	121	3.9286e-05	0.000203573	CAPS,TPPP3,CETN2,C9orf116,MORN2,PSENEN,FAM229B,CALM1,UFC1,DPCD,NUDC,MNS1,SPEF1,SRI,CFAP45,TNFAIP8L1,HSPB11,CALML4,CRIP1,TMEM107,ENDOG,IFT43,METRN,MDH1B,NPHP1,HAGHL,SOD1,METTL7A,CCDC96,TMEM67,KLHDC9,PGM2L1,CCDC103,ARL3,C2orf81,FUZ,RPGRIP1L,CCDC34,TSPAN3,TSPAN6,MRPL23,TRIP13,ARMC2,FBXW9,FAIM,CYB5D1,TMBIM6,SSBP3,GLUL,NDUFAB1,ECI2,SURF2,ALCAM,HMGN5,ATP6V1D,NUDT14,VDAC3,HSPD1,ANXA4,GPC3,MYB,CERKL,DUBR…	3.69128	SARS-CoV-2-Down(Conserved)	634
Platelet/Megakaryocyte (Krasnow)	Immune	554	36	5.88838e-05	0.000279698	GNG11,NRGN,PGRMC1,PRKAR2B,PLA2G12A,OAZ1,CALM3,OST4,CLU,VDAC3,MFSD1,CCNG1,ARRB1,FKBP1A,PPP1R14A,MPST,CAPS,TPPP3,AP2M1,RAB4A,PARK7,CETN2,UBE2E3,NDUFA6,CCDC103,CAV2,KRT19,PRKAR1B,PAIP2,CTDSPL,TWSG1,AP2S1,SH3BGRL,NDUFA5,MAPRE2,CALM1	3.55331	SARS-CoV-2-Down(Conserved)	634
Capillary_endothelial_cells-UP (aging)	Endothelial	180	18	1.76541e-05	0.000353082	KITLG,EMP2,PLLP,TMOD2,CAV2,HPGD,TRIB2,IMPDH1,CRIP2,FKBP1A,CLU,PCOLCE2,GNG11,TIMP2,CNN3,SPRYD7,HSPB1,MXD4	3.45212	SARS-CoV-2-Down(Conserved)	634
Mast Cell/Basophil Type 1 (Krasnow)	Immune	173	19	0.000113448	0.000404158	JUN,PTGS1,FOS,CD69,PPP1R15A,EGR1,DUSP1,PLAT,FOSB,ADRB2,BTG2,TNFSF10,NFKBIA,NFKBIZ,JUNB,BHLHE40,DUSP10,AREG,BIRC3	3.39345	SARS-CoV-2-Up(Conserved)	833
Lymphatic_Endothelial_Cells (Banovich)	Endothelial	223	19	9.52133e-05	0.000408057	GNG11,CLU,CNN3,STMN1,HSPB1,CRIP2,FABP4,GPM6A,MGST2,CHRDL1,VIM,EPHX1,ADD3,DAD1,POLR2L,TUBB,JUP,PEPD,PRKAR1B	3.38928	SARS-CoV-2-Down(Conserved)	634
B Plasma (Kaminski)	Immune	90	12	0.00034825	0.000485609	PELI1,FBXW7,ELL2,PRDM1,INSR,ISG20,BCL2L11,XBP1,FNDC3A,MALAT1,ERN1,BIRC3	3.31371	SARS-CoV-2-Up(Conserved)	833
T Cytotoxic (Kaminski)	Immune	189	19	0.000357817	0.000485609	CCL5,SYTL3,PARP8,CBLB,CD69,RUNX3,AKNA,DUSP2,ZC3HAV1,SMCHD1,ISG20,ATXN1,MALAT1,CDC14A,CDK17,KMT2E,TNFAIP3,PRDM1,ATF7IP	3.31371	SARS-CoV-2-Up(Conserved)	833
Mucous (Krasnow)	Epithelial	59	10	0.000146589	0.000491504	UBD,IL6,C3,CFB,PLK2,CXCL8,CXCL1,PDZK1IP1,SOD2,XBP1	3.30847	SARS-CoV-2-Up(Conserved)	833
Transitional_AT2 (Banovich)	Epithelial	181	19	0.000205641	0.000560839	SFTPB,GPRC5A,MUC1,CLDN4,EFNA1,CXCL17,C3,PRSS8,ATP1B1,ICAM1,TAGLN,C1orf116,SDC4,FLRT3,PDZK1IP1,MET,TMPRSS2,DLC1,PTP4A1	3.25116	SARS-CoV-2-Up(Conserved)	833
Mast Cell/Basophil Type 1 (Krasnow)	Immune	173	16	0.000129547	0.000568016	CLU,MAOB,HPGD,PEBP1,NDUFA4,VIM,STMN1,LMNA,GLUL,KRT19,ASRGL1,AP2M1,HMGN1,ARL2,NDRG2,ANXA4	3.24564	SARS-CoV-2-Down(Conserved)	634
Smooth_Muscle_Cells (Banovich)	Stroma	232	19	0.000160045	0.000600169	TPM2,PPP1R14A,IGFBP6,CRYAB,TMEM106C,ISYNA1,NDRG2,CRIP2,CSRP2,ANXA6,CNN3,RCAN2,TSPAN8,MSRB3,CAV2,C12orf57,CST3,HSPB1,ACTN4	3.22173	SARS-CoV-2-Down(Conserved)	634
Capillary (Krasnow)	Endothelial	50	9	0.000194721	0.000616615	EDN1,TNFSF10,MALAT1,FRMD4A,PDE4B,HES1,IFIT3,CX3CL1,ADM	3.20999	SARS-CoV-2-Up(Conserved)	833
Myofibroblast (Kaminski)	Stroma	315	27	0.000484968	0.000635475	SERPINE1,RYR2,LTBP1,ZBTB20,GEM,MEIS1,DLC1,TNC,NFATC2,EGR1,CCL2,SAMD4A,DEPP1,COL4A2,FOXO1,PRICKLE2,NAV3,C3,PDE4D,DAAM1,JUN,NAV2,GSE1,EGFR,CBLB,KIF26B,BACH2	3.1969	SARS-CoV-2-Up(Conserved)	833
Goblet (Krasnow)	Epithelial	181	16	0.000218565	0.000889872	TSPAN8,KRT19,UPK1B,FAM83D,CTSC,PAQR4,NDRG2,CRYM,SERF2,COX5A,MAGED2,IGFBP3,OAT,MGST2,ECHS1,ZNF428	3.05067	SARS-CoV-2-Down(Conserved)	634
SCGB3A2+_SCGB1A1+ (Banovich)	Epithelial	66	10	0.000378661	0.000946652	CXCL1,CXCL17,NCOA7,GPRC5A,CLDN4,SFTPB,HES1,CXCL2,XBP1,MET	3.02381	SARS-CoV-2-Up(Conserved)	833
Alveolar Fibroblast (Krasnow)	Stroma	162	17	0.000437155	0.00131146	SLC1A5,DUSP1,NEAT1,ITGA2,NAV2,SAMHD1,KLF6,PPM1K,DAAM1,PTGER4,CITED2,SERPINE1,JUN,ADM,NABP1,RCAN1,ICAM1	2.88224	SARS-CoV-2-Up(Conserved)	833
MUC5AC+_High (Banovich)	Epithelial	235	18	0.000529483	0.00176494	KRT19,TSPAN8,CRYM,EPHX1,FOLR1,MAGED2,CTSC,OAT,TSPAN6,NDRG2,ARL1,ADRA2A,PAQR4,ZNF428,S100A6,PGRMC1,FAM83D,PRDX2	2.75327	SARS-CoV-2-Down(Conserved)	634
Macrophage Alveolar (Kaminski)	Immune	186	17	9.33431e-05	0.00177352	FABP4,APOC1,CRIP1,GLUL,CTSC,CST3,VIM,MME,S100A6,ELOB,NOP10,SERF2,ANXA5,HPGD,GPNMB,PCOLCE2,OAZ1	2.75116	SARS-CoV-2-Down(Conserved)	634
Vascular Smooth Muscle (Krasnow)	Stroma	73	9	0.000485734	0.00184579	NTN4,TPM2,ISYNA1,ACTN4,PPP1R14A,CAV2,RCAN2,CDH6,TMEM106C	2.73382	SARS-CoV-2-Down(Conserved)	634
Differentiating Basal (Krasnow)	Epithelial	127	14	0.000838018	0.00238835	HES1,DDIT4,KRT17,CLDN4,TNFSF10,CYP1B1,IER3,RND3,CXCL1,KLF4,PLAUR,GADD45A,PPP1R15A,CXCL8	2.6219	SARS-CoV-2-Up(Conserved)	833
Basal (Banovich)	Epithelial	148	13	0.000880033	0.0026401	KRT19,CLU,GPC3,JUP,OAT,ISYNA1,PRDX2,FOLR1,MIF,SPTSSA,CAV2,RPS9,C12orf57	2.57838	SARS-CoV-2-Down(Conserved)	634
AT1 (Banovich)	Epithelial	241	18	0.00111699	0.00304633	EMP2,KRT19,CAV2,FOLR1,S100A6,PLLP,PCYOX1,ALCAM,PRDX1,POLR2L,SPTSSA,SPRYD7,CTNNBIP1,STARD7,TSPAN3,CRYAB,GPM6A,CNN3	2.51622	SARS-CoV-2-Down(Conserved)	634
cDC2 (Kaminski)	Immune	169	16	0.00263445	0.00333697	AREG,JARID2,NR4A3,SYTL3,NFKB1,REL,GNA13,SGK1,CHST11,TET2,PFKFB3,PELI1,GK,DNMBP,MAP3K8,ZFP36	2.47665	SARS-CoV-2-Up(Conserved)	833
PLIN2+_Fibroblasts (Banovich)	Stroma	196	15	0.00150996	0.0037749	ISYNA1,PDGFD,NDRG2,CLEC11A,SRM,PPP1R14B,AHCY,PGRMC1,FBXO32,OAT,CLPP,MIF,MAGED2,KANK2,GCSH	2.42309	SARS-CoV-2-Down(Conserved)	634
Nonclassical Monocyte (Krasnow)	Immune	210	19	0.00141854	0.00385032	CTSS,RHOB,OAS1,POU2F2,TNFRSF1B,TYMP,TBC1D8,NEAT1,LYST,DUSP1,LGALS9,THEMIS2,STX11,PIK3AP1,TNFSF10,KLF4,WSB1,PLAC8,ISG15	2.4145	SARS-CoV-2-Up(Conserved)	833
Proliferating NK/T (Krasnow)	Immune	352	4	0.00171789	0.00445091	OPTN,IL2RG,TAP1,DDIT4	2.35155	SARS-CoV-2-Up(Conserved)	833
Proximal Ciliated (Krasnow)	Epithelial	738	15	0.00183444	0.00454623	CCDC17,RFX3,PLAC8,CSPP1,CCDC157,DZIP1L,HYDIN,TBC1D8,B3GNT5,CTSS,SPAG1,AKNA,SHROOM3,AKAP9,MUC4	2.34235	SARS-CoV-2-Up(Conserved)	833
PNEC (Kaminski)	Epithelial	423	30	0.00438618	0.00537661	ZBTB20,PDE4D,DLGAP1,GSE1,NAV3,EGR1,ERN1,DEPP1,PER2,RAPGEF2,SHROOM3,PRKCE,DAAM1,RFX3,EGFR,MALAT1,TTC6,DTNA,NAV2,SPAG1,PLXNA2,AGO2,DIP2C,BTG2,ARHGAP26,TBC1D8,PRICKLE2,ERRFI1,FAM160A1,ZNF516	2.26949	SARS-CoV-2-Up(Conserved)	833
Fibromyocyte (Krasnow)	Stroma	111	12	0.00226782	0.00538608	LTBP1,ATP1B1,TNC,RCAN1,BDNF,GEM,COL16A1,TAGLN,BTG2,FILIP1L,NR4A1,NR4A2	2.26873	SARS-CoV-2-Up(Conserved)	833
Proximal Basal (Krasnow)	Epithelial	179	14	0.00174604	0.00622026	KRT19,GLUL,IGFBP3,TPM2,RPS15,RPL18,RPS9,ISYNA1,OAT,EPHX1,DUT,ZNF428,CTSC,IGFBP6	2.20619	SARS-CoV-2-Down(Conserved)	634
Capillary Aerocyte (Krasnow)	Endothelial	131	13	0.00325326	0.00741743	SGK1,JUN,MALAT1,TYMP,SERPINE1,RHOB,IFI35,PRKCE,PPP1R15A,CSF1,PLAU,EDN2,AREG	2.12975	SARS-CoV-2-Up(Conserved)	833
Macrophage (Kaminski)	Immune	128	12	0.000774859	0.00981488	NPC2,VIM,SPP1,GPNMB,GLUL,ANXA5,S100A6,ALCAM,APOC1,AP2S1,CST3,OAZ1	2.00811	SARS-CoV-2-Down(Conserved)	634
Myofibroblast (Krasnow)	Stroma	65	8	0.00541751	0.011437	LTBP1,TNC,ATP1B1,VCAM1,ARRDC3,COL16A1,GEM,AREG	1.94169	SARS-CoV-2-Up(Conserved)	833
Basal (Banovich)	Epithelial	148	14	0.00538068	0.01153	KRT17,CXCL1,F3,LAMB3,EGR1,EGFR,CLDN4,CXCL17,DDIT4,ERRFI1,SLC1A5,ATP1B1,FLRT3,CH25H	1.93817	SARS-CoV-2-Up(Conserved)	833
Ciliated (Banovich)	Epithelial	782	18	0.005936	0.011872	HYDIN,CCDC17,AKAP9,CLDN4,PLAC8,RFX3,MUC4,SPAG1,CSPP1,TTC21A,DZIP1L,SHROOM3,TBC1D8,CCDC157,SRGAP3,NCOA7,INTU,C22orf23	1.92548	SARS-CoV-2-Up(Conserved)	833
Fibroblasts (Banovich)	Stroma	320	20	0.00528028	0.0121853	IGFBP6,CLU,SFRP4,CPE,CST3,CRYAB,CHRDL1,PCOLCE2,TPM2,GPNMB,ADD3,CNN3,MEDAG,GAS1,TIMP2,CLEC11A,C12orf57,UGDH,DPYSL3,EPHX1	1.91417	SARS-CoV-2-Down(Conserved)	634
Plasma (Krasnow)	Immune	172	15	0.00626294	0.0127496	XBP1,CD38,HLA-DOB,RAB30,ISG20,HSPA13,SIK1,JUN,BIRC3,IL2RG,IFNAR2,ATF4,DUSP5,CITED2,KLF6	1.8945	SARS-CoV-2-Up(Conserved)	833
MUC5AC+_High (Banovich)	Epithelial	235	19	0.00734078	0.013764	CXCL17,CXCL1,C3,XBP1,F3,CFB,CLDN4,MUC4,PDZK1IP1,TNFSF10,HES1,PLAC8,ATP1B1,NCOA7,DDIT4,DUSP5,ECE1,UGCG,SLC6A14	1.86126	SARS-CoV-2-Up(Conserved)	833
MUC5B+ (Banovich)	Epithelial	114	11	0.00800564	0.0141276	CXCL17,CXCL1,C3,XBP1,CLDN4,UBD,PLK2,CFB,HES1,MUC4,NCOA7	1.84993	SARS-CoV-2-Up(Conserved)	833
Eosinophils-UP (aging)	Immune	98	12	0.000762907	0.0152581	MXD1,DUSP1,FOS,GRINA,JUNB,SOCS3,MCL1,ZFP36,KLF2,FOSB,GADD45A,IER3	1.8165	SARS-CoV-2-Up(Conserved)	833
Proliferating Basal (Krasnow)	Epithelial	265	3	0.00777765	0.0152871	KRT17,SLC1A5,DDIT4	1.81567	SARS-CoV-2-Up(Conserved)	833
CD4+ Memory/Effector T (Krasnow)	Immune	84	9	0.0081677	0.0155186	PRDM1,IL2RG,PTGER4,CITED2,NR3C1,ARID5B,ZC3HAV1,KLF6,DUSP4	1.80915	SARS-CoV-2-Up(Conserved)	833
Plasmacytoid Dendritic (Krasnow)	Immune	216	15	0.00475685	0.0159494	PPP1R14B,TPM2,CYB561A3,PARK7,NPC2,SRP14,CRYM,PPP1R14A,FUZ,SNRNP25,MXD4,MGST2,CAT,SIVA1,DBI	1.79725	SARS-CoV-2-Down(Conserved)	634
Alveolar Epithelial Type 1 (Krasnow)	Epithelial	438	25	0.00515286	0.0163174	EMP2,CAV2,PCYOX1,PLLP,FOLR1,GPM6A,CRYAB,SPRYD7,LMNA,ACTN4,TIMP2,CRIP2,ARRB1,S100A6,ALCAM,TSPAN12,STARD7,ANXA4,PRDX1,CNN3,PAPSS1,ANXA5,HSPB1,ACAA2,TUBB	1.78735	SARS-CoV-2-Down(Conserved)	634
Fibroblasts (Banovich)	Stroma	320	23	0.0104945	0.0174908	C3,LEPR,ADM,EGR1,GEM,TAGLN,LTBP1,JUNB,GADD45B,CYP1B1,PLAT,FOS,SERPINE1,F3,IER3,COL16A1,CFB,ACKR3,ZNF503,COL4A2,ZFP36,ARID5B,CREB5	1.75719	SARS-CoV-2-Up(Conserved)	833
AT2 (Banovich)	Epithelial	246	16	0.00858164	0.0183892	SPTSSA,NPC2,HMGCS1,DBI,FOLR1,NRGN,TSPAN3,KRT19,PEBP1,MPST,ACAT2,EPHX1,PCBD1,ETV1,MCCC1,PXMP4	1.73544	SARS-CoV-2-Down(Conserved)	634
Ciliated_cells-UP (aging)	Epithelial	274	19	0.00138392	0.0207588	TPPP3,C9orf116,CALML4,TMEM107,MNS1,IFT43,DPCD,GIPC2,CSRP2,CHCHD6,DCDC2,NUDC,CALM1,CMBL,RPGRIP1L,ARL3,CETN2,PEBP1,CRIP2	1.6828	SARS-CoV-2-Down(Conserved)	634
Fibroblast (Kaminski)	Stroma	334	21	0.00380704	0.0260229	IGFBP6,CLU,NEGR1,CST3,UGDH,SFRP4,HSPB1,MEDAG,CNN3,DPYSL3,CPE,CAVIN1,TIMP2,CRYAB,CHRDL1,ADD3,LMNA,C12orf57,BEX3,S100A6,GNG11	1.58464	SARS-CoV-2-Down(Conserved)	634
Pericytes (Kaminski)	Stroma	300	19	0.00410888	0.0260229	TPM2,PPP1R14A,CNN3,RCAN2,HSPB1,TPPP3,CRIP2,RERG,CAVIN3,CDH6,CPE,CAVIN1,CSRP2,BEX3,ANXA6,MSRB3,C12orf57,CAV2,NDRG2	1.58464	SARS-CoV-2-Down(Conserved)	634
Fibromyocyte (Krasnow)	Stroma	111	9	0.00879074	0.0263722	CLU,SCARA3,RAMP1,CRYAB,NDUFA4,HSPB1,CNN3,FAM83D,BAG2	1.57885	SARS-CoV-2-Down(Conserved)	634
DC Langerhans (Kaminski)	Immune	320	22	0.0225485	0.0267763	ZBTB46,DENND1B,NR4A3,SYTL3,GNA13,REL,PSTPIP2,RUNX3,NFKBID,CCSER1,HPS5,PFKFB3,RAPH1,IL18,KMT2E,RLF,BHLHE40,TET2,MAP3K8,RASGEF1B,ZFP36,ARHGAP31	1.57225	SARS-CoV-2-Up(Conserved)	833
CD8+ Naive T (Krasnow)	Immune	78	8	0.0157438	0.0289483	CCL5,RUNX3,ISG20,PRDM1,IL2RG,DUSP2,PARP8,SYTL3	1.53838	SARS-CoV-2-Up(Conserved)	833
Transitional_AT2 (Banovich)	Epithelial	181	12	0.0157875	0.031575	EMP2,KRT19,FOLR1,CAV2,SPTSSA,POLR2L,HSPB1,S100A6,TSPAN3,PHPT1,MPST,JUP	1.50066	SARS-CoV-2-Down(Conserved)	634
Capillary Intermediate 2 (Krasnow)	Endothelial	78	7	0.0117871	0.0335931	CSDE1,UQCR11,NDRG2,SERF2,DBI,C1orf115,S100A6	1.47375	SARS-CoV-2-Down(Conserved)	634
Plasma (Krasnow)	Immune	172	12	0.012685	0.0344307	PRDX4,TMED10,PAIP2B,CCDC167,FAM3C,SRM,TMED2,CNPY2,MIF,DAD1,TMBIM6,ATRAID	1.46305	SARS-CoV-2-Down(Conserved)	634
Macrophage (Krasnow)	Immune	303	21	0.0201577	0.0359059	PPARG,INHBA,IFI6,ARRDC4,OASL,ITGB8,GPCPD1,RND3,ATP1B1,GRINA,LGALS9,RHOB,SDC4,PLAUR,C2,TYMP,GBP1,ISG15,CTSS,CXCL8,SOD2	1.44483	SARS-CoV-2-Up(Conserved)	833
Natural Killer (Krasnow)	Immune	180	14	0.0226809	0.0391761	PLAC8,SYTL3,DDIT4,GFOD1,AKNA,CCL5,ISG20,PPP1R18,MALAT1,DUSP2,RUNX3,IRF1,IL2RG,AREG	1.40698	SARS-CoV-2-Up(Conserved)	833
Plasmacytoid Dendritic (Krasnow)	Immune	216	16	0.0243459	0.0408152	IRF7,UGCG,PLAC8,SLC7A5,PTPRE,RUNX2,PPM1K,DUSP5,SIK1,THEMIS2,OGT,PARP10,IFNAR2,BCL2L11,NR3C1,AREG	1.38918	SARS-CoV-2-Up(Conserved)	833
red blood cells-UP (aging)	Endothelial	15	4	0.00282242	0.0423363	UBE2L6,RSAD2,ISG20,SLC25A37	1.37329	SARS-CoV-2-Up(Conserved)	833
T_Cells (Banovich)	Immune	164	13	0.0272735	0.0430634	CCL5,CD69,IL2RG,DUSP2,ISG20,PARP8,SYTL3,TNFAIP3,GBP5,CBLB,PRDM1,SMCHD1,DDIT4	1.36589	SARS-CoV-2-Up(Conserved)	833
