## Supplementary File 10 for "Secondary analysis of transcriptomes of SARS-CoV-2 infection models to characterize COVID-19"

### Sheet: Sheet2
SARS-CoV-2 DEG and interaction map - 153 clusters (MCL Clustering; inflation parameter = 2.5) 852 Conserved SARS-CoV-2 DEGs + 247 SARS-CoV-2 human interaction map proteins + 19 both)
Selected 35 clusters (clusters with at least 5 genes) are highlighted in green or pink. Clusters in green represent 29 clusters that have at least one gene encoding fro a protein that interacts with SARS-CoV-2 proteome
29 clusters have at least one PPI gene and have atleast 5 genes in them (green color)
Symbol	Gene ID	MCL cluster	Conserved (Y/N)	SARS-CoV-2 PPI (Y/N)	SARS-CoV-2 Interacting Protein
ADAR	103	C-1	yes	no	NA
ANAPC11	51529	C-1	yes	no	NA
ANAPC15	25906	C-1	yes	no	NA
ANLN	54443	C-1	yes	no	NA
AREG	374	C-1	yes	no	NA
AURKB	9212	C-1	yes	no	NA
BMP2	650	C-1	yes	no	NA
BST2	684	C-1	yes	no	NA
PAXX	286257	C-1	yes	no	NA
CBLB	868	C-1	yes	no	NA
CCNA2	890	C-1	yes	no	NA
CCNB1	891	C-1	yes	no	NA
CCNB2	9133	C-1	yes	no	NA
CDC20	991	C-1	yes	no	NA
CDCA3	83461	C-1	yes	no	NA
CDCA8	55143	C-1	yes	no	NA
CDKN3	1033	C-1	yes	no	NA
CENPF	1063	C-1	yes	yes	SARS-CoV2 nsp13
CEP350	9857	C-1	yes	yes	SARS-CoV2 nsp13
CEP55	55165	C-1	yes	no	NA
CETN2	1069	C-1	yes	no	NA
CKS1B	1163	C-1	yes	no	NA
CLIP4	79745	C-1	yes	yes	SARS-CoV2 nsp13
COMMD4	54939	C-1	yes	no	NA
COPS6	10980	C-1	yes	no	NA
CTSC	1075	C-1	yes	no	NA
CTSS	1520	C-1	yes	no	NA
CUL2	8453	C-1	no	yes	SARS-CoV2 orf10
CYB5R3	1727	C-1	no	yes	SARS-CoV2 nsp7
DCLRE1C	64421	C-1	yes	no	NA
DCTN1	1639	C-1	yes	no	NA
DCUN1D3	123879	C-1	yes	no	NA
DDB1	1642	C-1	yes	no	NA
DDX58	23586	C-1	yes	no	NA
DDX60	55601	C-1	yes	no	NA
DGUOK	1716	C-1	yes	no	NA
DTX3L	151636	C-1	yes	no	NA
EGR1	1958	C-1	yes	no	NA
ERP44	23071	C-1	no	yes	SARS-CoV2 orf8
FBXL12	54850	C-1	no	yes	SARS-CoV2 orf8
FBXL15	79176	C-1	yes	no	NA
FBXO2	26232	C-1	yes	no	NA
FBXO32	114907	C-1	yes	no	NA
FBXW7	55294	C-1	yes	no	NA
FBXW9	84261	C-1	yes	no	NA
FOLR1	2348	C-1	yes	no	NA
FOXM1	2305	C-1	yes	no	NA
GADD45A	1647	C-1	yes	no	NA
GALM	130589	C-1	yes	no	NA
GBP1	2633	C-1	yes	no	NA
GBP5	115362	C-1	yes	no	NA
GGH	8836	C-1	no	yes	SARS-CoV2 orf8
GLA	2717	C-1	no	yes	SARS-CoV2 nsp14
GOLGA2	2801	C-1	no	yes	SARS-CoV2 nsp13
GOLGB1	2804	C-1	no	yes	SARS-CoV2 nsp13
GORASP1	64689	C-1	no	yes	SARS-CoV2 nsp13
GSTM4	2948	C-1	yes	no	NA
HECTD1	25831	C-1	no	yes	SARS-CoV2 nsp8
HERC6	55008	C-1	yes	no	NA
HLA-DMB	3109	C-1	yes	no	NA
HLA-DOB	3112	C-1	yes	no	NA
ICAM1	3383	C-1	yes	no	NA
IFI35	3430	C-1	yes	no	NA
IFI44	10561	C-1	yes	no	NA
IFI44L	10964	C-1	yes	no	NA
IFI6	2537	C-1	yes	no	NA
IFIH1	64135	C-1	yes	no	NA
IFIT1	3434	C-1	yes	no	NA
IFIT2	3433	C-1	yes	no	NA
IFIT3	3437	C-1	yes	no	NA
IFIT5	24138	C-1	yes	no	NA
IFNL1	282618	C-1	yes	no	NA
IFNLR1	163702	C-1	yes	no	NA
IFT43	112752	C-1	yes	no	NA
IMPDH1	3614	C-1	yes	no	NA
INO80D	54891	C-1	yes	no	NA
IRF1	3659	C-1	yes	no	NA
IRF2	3660	C-1	yes	no	NA
IRF5	3663	C-1	yes	no	NA
IRF7	3665	C-1	yes	no	NA
IRF9	10379	C-1	yes	no	NA
ISG15	9636	C-1	yes	no	NA
ISG20	3669	C-1	yes	no	NA
PCLAF	9768	C-1	yes	no	NA
KIF11	3832	C-1	yes	no	NA
KIF12	113220	C-1	yes	no	NA
KIF18B	146909	C-1	yes	no	NA
KIF20A	10112	C-1	yes	no	NA
KIF26B	55083	C-1	yes	no	NA
KIF4A	24137	C-1	yes	no	NA
LEPR	3953	C-1	yes	no	NA
LIG4	3981	C-1	yes	no	NA
LMAN2	10960	C-1	no	yes	SARS-CoV2 nsp7
LYZ	4069	C-1	yes	no	NA
MAPRE2	10982	C-1	yes	no	NA
METTL7A	25840	C-1	yes	no	NA
MGST2	4258	C-1	yes	no	NA
MTARC1	64757	C-1	no	yes	SARS-CoV2 nsp7
MX1	4599	C-1	yes	no	NA
MYCBP2	23077	C-1	yes	yes	SARS-CoV2 nsp12
NCAPG	64151	C-1	yes	no	NA
NEDD8	4738	C-1	yes	no	NA
NEU1	4758	C-1	no	yes	SARS-CoV2 orf8
NLRX1	79671	C-1	no	yes	SARS-CoV2 orf9c
NPC2	10577	C-1	yes	yes	SARS-CoV2 orf8
NUDC	10726	C-1	yes	no	NA
NUF2	83540	C-1	yes	no	NA
NUP210	23225	C-1	no	yes	SARS-CoV2 nsp4
NUP214	8021	C-1	no	yes	SARS-CoV2 nsp9
NUP54	53371	C-1	no	yes	SARS-CoV2 nsp9
NUP62	23636	C-1	no	yes	SARS-CoV2 nsp9
NUP88	4927	C-1	no	yes	SARS-CoV2 nsp9
NUP58	9818	C-1	no	yes	SARS-CoV2 nsp9
OAS1	4938	C-1	yes	no	NA
OASL	8638	C-1	yes	no	NA
PARP14	54625	C-1	yes	no	NA
PBK	55872	C-1	yes	no	NA
PJA1	64219	C-1	yes	no	NA
PLAC8	51316	C-1	yes	no	NA
PML	5371	C-1	yes	no	NA
PRDX4	10549	C-1	yes	no	NA
PRKDC	5591	C-1	yes	no	NA
PTGES2	80142	C-1	no	yes	SARS-CoV2 nsp7
PTX3	5806	C-1	yes	no	NA
RAB1A	5861	C-1	no	yes	SARS-CoV2 nsp7
RACGAP1	29127	C-1	yes	no	NA
RAE1	8480	C-1	no	yes	SARS-CoV2 orf6
RBBP6	5930	C-1	yes	no	NA
RBX1	9978	C-1	no	yes	SARS-CoV2 orf10
RNASEH2C	84153	C-1	yes	no	NA
RNF111	54778	C-1	yes	no	NA
RNF213	57674	C-1	yes	no	NA
RNF41	10193	C-1	no	yes	SARS-CoV2 nsp15
RSAD2	91543	C-1	yes	no	NA
SAMHD1	25939	C-1	yes	no	NA
SGO2	151246	C-1	yes	no	NA
SH3RF1	57630	C-1	yes	no	NA
SHCBP1	79801	C-1	yes	no	NA
SMAD7	4092	C-1	yes	no	NA
SMAD9	4093	C-1	yes	no	NA
SMURF1	57154	C-1	yes	no	NA
SOCS3	9021	C-1	yes	no	NA
SP100	6672	C-1	yes	no	NA
SPC25	57405	C-1	yes	no	NA
SPTBN2	6712	C-1	yes	no	NA
STAT2	6773	C-1	yes	no	NA
STUB1	10273	C-1	yes	no	NA
ELOC	6921	C-1	no	yes	SARS-CoV2 orf10
ELOB	6923	C-1	yes	yes	SARS-CoV2 orf10
TGFA	7039	C-1	yes	no	NA
TIMP2	7077	C-1	yes	no	NA
TMED10	10972	C-1	yes	no	NA
TMED2	10959	C-1	yes	no	NA
TMED5	50999	C-1	no	yes	SARS-CoV2 orf9c
TOP2A	7153	C-1	yes	no	NA
TOR1A	1861	C-1	no	yes	SARS-CoV2 orf8
TOR1B	27348	C-1	yes	no	NA
TRIM14	9830	C-1	yes	no	NA
TRIM21	6737	C-1	yes	no	NA
TRIM9	114088	C-1	yes	no	NA
UBA7	7318	C-1	yes	no	NA
UBE2E3	10477	C-1	yes	no	NA
UBE2L6	9246	C-1	yes	no	NA
UBR4	23352	C-1	yes	no	NA
USP15	9958	C-1	yes	no	NA
VCAM1	7412	C-1	yes	no	NA
NSD2	7468	C-1	no	yes	SARS-CoV2 nsp8
WSB1	26118	C-1	yes	no	NA
XAF1	54739	C-1	yes	no	NA
CTDSPL	10217	C-1	yes	no	NA
PIMREG	54478	C-1	yes	no	NA
SWSAP1	126074	C-1	yes	no	NA
SCN4B	6330	C-1	yes	no	NA
PLK2	10769	C-1	yes	no	NA
IL10RA	3587	C-1	yes	no	NA
KLC4	89953	C-1	yes	no	NA
NEK9	91754	C-1	no	yes	SARS-CoV2 nsp9
GADD45B	4616	C-1	yes	no	NA
HSPB11	51668	C-1	yes	no	NA
USP43	124739	C-1	yes	no	NA
USP37	57695	C-1	yes	no	NA
DHX58	79132	C-1	yes	no	NA
CYB5B	80777	C-1	yes	yes	SARS-CoV2 nsp7
ZYG11B	79699	C-1	no	yes	SARS-CoV2 orf10
NLRC5	84166	C-1	yes	no	NA
PPP1R15A	23645	C-1	yes	no	NA
TRIP13	9319	C-1	yes	no	NA
OAS3	4940	C-1	yes	no	NA
DLGAP5	9787	C-1	yes	no	NA
USP18	11274	C-1	yes	no	NA
ACKR3	57007	C-2	yes	no	NA
ADCY4	196883	C-2	yes	no	NA
ADM	133	C-2	yes	no	NA
ADRA2A	150	C-2	yes	no	NA
ADRB2	154	C-2	yes	no	NA
AP2A2	161	C-2	no	yes	SARS-CoV2 nsp10
AP2M1	1173	C-2	yes	yes	SARS-CoV2 nsp10
AP2S1	1175	C-2	yes	no	NA
ASRGL1	80150	C-2	yes	no	NA
BDKRB2	624	C-2	yes	no	NA
C2	717	C-2	yes	no	NA
C3	718	C-2	yes	no	NA
CCL5	6352	C-2	yes	no	NA
CFB	629	C-2	yes	no	NA
CHRDL1	91851	C-2	yes	no	NA
CHRM3	1131	C-2	yes	no	NA
CHST11	50515	C-2	yes	no	NA
CHST3	9469	C-2	yes	no	NA
CSF1	1435	C-2	yes	no	NA
CSPG5	10675	C-2	yes	no	NA
CST3	1471	C-2	yes	no	NA
CXCL1	2919	C-2	yes	no	NA
CXCL10	3627	C-2	yes	no	NA
CXCL11	6373	C-2	yes	no	NA
CXCL2	2920	C-2	yes	no	NA
CXCL8	3576	C-2	yes	no	NA
CCN1	3491	C-2	yes	no	NA
EDN1	1906	C-2	yes	no	NA
EDN2	1907	C-2	yes	no	NA
EGFR	1956	C-2	yes	no	NA
ERRFI1	54206	C-2	yes	no	NA
F2RL1	2150	C-2	no	yes	SARS-CoV2 orf9c
FBN1	2200	C-2	no	yes	SARS-CoV2 nsp9
FZD2	2535	C-2	yes	no	NA
FZD5	7855	C-2	yes	no	NA
GABBR1	2550	C-2	yes	no	NA
GNB1	2782	C-2	no	yes	SARS-CoV2 nsp7
GNG10	2790	C-2	yes	no	NA
GNG11	2791	C-2	yes	no	NA
GNG5	2787	C-2	no	yes	SARS-CoV2 nsp7
GPC3	2719	C-2	yes	no	NA
GPNMB	10457	C-2	yes	no	NA
GPR132	29933	C-2	yes	no	NA
GPR176	11245	C-2	yes	no	NA
GPR37	2861	C-2	yes	no	NA
GPSM2	29899	C-2	yes	no	NA
HS6ST2	90161	C-2	no	yes	SARS-CoV2 orf8
IGFBP3	3486	C-2	yes	no	NA
IL6	3569	C-2	yes	no	NA
ITSN2	50618	C-2	yes	no	NA
L1CAM	3897	C-2	yes	no	NA
LDLR	3949	C-2	yes	no	NA
LRP2	4036	C-2	yes	no	NA
LTBP1	4052	C-2	yes	no	NA
MFGE8	4240	C-2	no	yes	SARS-CoV2 orf8
PRKCE	5581	C-2	yes	no	NA
PTAFR	5724	C-2	yes	no	NA
PTGER4	5734	C-2	yes	no	NA
RAMP1	10267	C-2	yes	no	NA
RDX	5962	C-2	no	yes	SARS-CoV2 nsp13
SDC4	6385	C-2	yes	no	NA
SFTPB	6439	C-2	yes	no	NA
SH3BGRL	6451	C-2	yes	no	NA
SHISA5	51246	C-2	yes	no	NA
SPP1	6696	C-2	yes	no	NA
STC2	8614	C-2	no	yes	SARS-CoV2 orf8
SYNJ1	8867	C-2	yes	no	NA
TLR6	10333	C-2	yes	no	NA
TNC	3371	C-2	yes	no	NA
TRIO	7204	C-2	yes	no	NA
USP6NL	9712	C-2	yes	no	NA
VCAN	1462	C-2	yes	no	NA
WFS1	7466	C-2	no	yes	SARS-CoV2 orf9c
ADORA2A	135	C-2	yes	no	NA
RTP4	64108	C-2	yes	no	NA
PTPRE	5791	C-2	yes	no	NA
REEP6	92840	C-2	no	yes	SARS-CoV2 M
REEP5	7905	C-2	no	yes	SARS-CoV2 M
TLR9	54106	C-2	yes	no	NA
CHPF2	54480	C-2	no	yes	SARS-CoV2 orf8
CAV2	858	C-2	yes	no	NA
CHPF	79586	C-2	no	yes	SARS-CoV2 orf8
ALCAM	214	C-2	yes	no	NA
HS2ST1	9653	C-2	no	yes	SARS-CoV2 nsp7
KCNJ15	3772	C-2	yes	no	NA
FUCA2	2519	C-2	yes	no	NA
CX3CL1	6376	C-2	yes	no	NA
SLC9A3R1	9368	C-2	no	yes	SARS-CoV2 orf9b
CCL2	6347	C-2	yes	no	NA
PIK3R2	5296	C-2	yes	no	NA
ECE1	1889	C-2	yes	no	NA
AFF4	27125	C-3	yes	no	NA
ANGPTL4	51129	C-3	yes	no	NA
ANKRD1	27063	C-3	yes	no	NA
ATF3	467	C-3	yes	no	NA
ATF4	468	C-3	yes	no	NA
ATF6B	1388	C-3	yes	no	NA
CCNT2	905	C-3	yes	no	NA
CHD9	80205	C-3	yes	no	NA
CITED2	10370	C-3	yes	no	NA
CREB5	9586	C-3	yes	no	NA
CREBBP	1387	C-3	yes	no	NA
CRYZ	1429	C-3	yes	no	NA
CWC27	10283	C-3	no	yes	SARS-CoV2 E
DDIT3	1649	C-3	yes	no	NA
DDX21	9188	C-3	no	yes	SARS-CoV2 N
INTS6L	203522	C-3	yes	no	NA
DNMT1	1786	C-3	no	yes	SARS-CoV2 orf8
ERH	2079	C-3	yes	no	NA
ERN1	2081	C-3	yes	no	NA
ETS2	2114	C-3	yes	no	NA
FOS	2353	C-3	yes	no	NA
FOSB	2354	C-3	yes	no	NA
FOSL1	8061	C-3	yes	no	NA
GRHL1	29841	C-3	yes	no	NA
GTF2F2	2963	C-3	no	yes	SARS-CoV2 nsp9
GTF3C6	112495	C-3	yes	no	NA
H2AZ2	94239	C-3	yes	no	NA
HELZ2	85441	C-3	yes	no	NA
INTS4	92105	C-3	no	yes	SARS-CoV2 M
INTS6	26512	C-3	yes	no	NA
JARID2	3720	C-3	yes	no	NA
JUN	3725	C-3	yes	no	NA
JUNB	3726	C-3	yes	no	NA
KDM6A	7403	C-3	yes	no	NA
KMT2C	58508	C-3	yes	no	NA
KMT2E	55904	C-3	yes	no	NA
LSM8	51691	C-3	yes	no	NA
MEF2A	4205	C-3	yes	no	NA
MEIS1	4211	C-3	yes	no	NA
MOV10	4343	C-3	yes	yes	SARS-CoV2 N
NABP1	64859	C-3	yes	no	NA
NR3C1	2908	C-3	yes	no	NA
POLR2F	5435	C-3	yes	no	NA
POLR2L	5441	C-3	yes	no	NA
POLR3A	11128	C-3	yes	no	NA
POR	5447	C-3	no	yes	SARS-CoV2 nsp2
POU2F2	5452	C-3	yes	no	NA
PPIL3	53938	C-3	no	yes	SARS-CoV2 nsp12
CAVIN1	284119	C-3	yes	no	NA
RBM5	10181	C-3	yes	no	NA
RUNX2	860	C-3	yes	no	NA
SF3B5	83443	C-3	yes	no	NA
SLU7	10569	C-3	no	yes	SARS-CoV2 nsp12
SNAPC4	6621	C-3	yes	no	NA
SNIP1	79753	C-3	yes	yes	SARS-CoV2 N
SNRNP25	79622	C-3	yes	no	NA
SNRPA1	6627	C-3	yes	no	NA
CENPX	201254	C-3	yes	no	NA
SUN2	25777	C-3	no	yes	SARS-CoV2 orf3a
TAF1D	79101	C-3	yes	no	NA
TCF12	6938	C-3	no	yes	SARS-CoV2 nsp12
TIAM2	26230	C-3	yes	no	NA
TLE1	7088	C-3	no	yes	SARS-CoV2 nsp13
TLE3	7090	C-3	no	yes	SARS-CoV2 nsp13
TNRC6A	27327	C-3	yes	no	NA
ZCRB1	85437	C-3	yes	no	NA
ZNF217	7764	C-3	yes	no	NA
PIH1D1	55011	C-3	yes	no	NA
MDM4	4194	C-3	yes	no	NA
CDKN2C	1031	C-3	yes	no	NA
TAF4B	6875	C-3	yes	no	NA
TRIB3	57761	C-3	yes	no	NA
AKR7A2	8574	C-3	yes	no	NA
BTG2	7832	C-3	yes	no	NA
KDM6B	23135	C-3	yes	no	NA
TLE5	166	C-3	no	yes	SARS-CoV2 nsp13
HMOX1	3162	C-3	no	yes	SARS-CoV2 orf3a
XBP1	7494	C-3	yes	no	NA
FABP4	2167	C-3	yes	no	NA
ELL2	22936	C-3	yes	no	NA
SNRPD3	6634	C-3	yes	no	NA
AKAP8	10270	C-4	no	yes	SARS-CoV2 nsp12
AKAP9	10142	C-4	yes	yes	SARS-CoV2 nsp13
ARAP2	116984	C-4	yes	no	NA
ARHGAP17	55114	C-4	yes	no	NA
ARHGAP30	257106	C-4	yes	no	NA
ARHGAP40	343578	C-4	yes	no	NA
ARHGEF28	64283	C-4	yes	no	NA
ARHGEF38	54848	C-4	yes	no	NA
CDK5RAP2	55755	C-4	no	yes	SARS-CoV2 nsp13
CEP131	22994	C-4	yes	no	NA
CEP250	11190	C-4	no	yes	SARS-CoV2 nsp13
CIT	11113	C-4	no	yes	SARS-CoV2 nsp13
CNTRL	11064	C-4	no	yes	SARS-CoV2 nsp13
DENND4B	9909	C-4	yes	no	NA
DLC1	10395	C-4	yes	no	NA
EEA1	8411	C-4	yes	no	NA
EFNA1	1942	C-4	yes	no	NA
EPHA2	1969	C-4	yes	no	NA
EPHA4	2043	C-4	yes	no	NA
FGD4	121512	C-4	yes	no	NA
CEP43	11116	C-4	no	yes	SARS-CoV2 nsp13
GNA13	10672	C-4	yes	no	NA
MYH10	4628	C-4	yes	no	NA
NIN	51199	C-4	no	yes	SARS-CoV2 nsp13
NINL	22981	C-4	no	yes	SARS-CoV2 nsp13
NPHP1	4867	C-4	yes	no	NA
OPTN	10133	C-4	yes	no	NA
PCNT	5116	C-4	no	yes	SARS-CoV2 nsp13
PDE4B	5142	C-4	yes	no	NA
PIP5K1A	8394	C-4	yes	no	NA
PKIA	5569	C-4	yes	no	NA
PLCD1	5333	C-4	yes	no	NA
PPP1R14A	94274	C-4	yes	no	NA
PRKACA	5566	C-4	no	yes	SARS-CoV2 nsp13
PRKAR1B	5575	C-4	yes	no	NA
PRKAR2A	5576	C-4	no	yes	SARS-CoV2 nsp13
PRKAR2B	5577	C-4	yes	yes	SARS-CoV2 nsp13
RAB10	10890	C-4	no	yes	SARS-CoV2 nsp7
RAB12	201475	C-4	yes	no	NA
RAB14	51552	C-4	no	yes	SARS-CoV2 nsp7
RAB18	22931	C-4	no	yes	SARS-CoV2 nsp7
RAB23	51715	C-4	yes	no	NA
RAB2A	5862	C-4	no	yes	SARS-CoV2 nsp7
RAB30	27314	C-4	yes	no	NA
RAB40B	10966	C-4	yes	no	NA
RAB4A	5867	C-4	yes	no	NA
RAB5C	5878	C-4	no	yes	SARS-CoV2 nsp7
RAB8A	4218	C-4	no	yes	SARS-CoV2 nsp7
RAC3	5881	C-4	yes	no	NA
RAP1GDS1	5910	C-4	no	yes	SARS-CoV2 nsp2
RHOA	387	C-4	no	yes	SARS-CoV2 nsp7
RHOB	388	C-4	yes	no	NA
RPGRIP1L	23322	C-4	yes	no	NA
SRGAP3	9901	C-4	yes	no	NA
SSNA1	8636	C-4	yes	no	NA
STARD13	90627	C-4	yes	no	NA
STMN1	3925	C-4	yes	no	NA
TMEM67	91147	C-4	yes	no	NA
TUBB	203068	C-4	yes	no	NA
TUBGCP2	10844	C-4	no	yes	SARS-CoV2 M
TUBGCP3	10426	C-4	no	yes	SARS-CoV2 M
EML1	2009	C-4	yes	no	NA
RAP1GAP2	23108	C-4	yes	no	NA
ITPKC	80271	C-4	yes	no	NA
RALA	5898	C-4	no	yes	SARS-CoV2 nsp7
RAB9B	51209	C-4	yes	no	NA
ALS2CL	259173	C-4	yes	no	NA
ARHGAP31	57514	C-4	yes	no	NA
RIN2	54453	C-4	yes	no	NA
ARHGEF9	23229	C-4	yes	no	NA
CEP135	9662	C-4	no	yes	SARS-CoV2 nsp13
DAAM1	23002	C-4	yes	no	NA
EFNB1	1947	C-4	yes	no	NA
ACAD9	28976	C-5	no	yes	SARS-CoV2 orf9c
ATP5F1C	509	C-5	yes	no	NA
ATP5F1E	514	C-5	yes	no	NA
ATP5MC3	518	C-5	yes	no	NA
ATP5PD	10476	C-5	yes	no	NA
ATP5PF	522	C-5	yes	no	NA
ATP5MF	9551	C-5	yes	no	NA
ATP5MG	10632	C-5	no	yes	SARS-CoV2 nsp6
ATP6AP1	537	C-5	yes	yes	SARS-CoV2 nsp6
ATP6V0A4	50617	C-5	yes	no	NA
ATP6V1A	523	C-5	no	yes	SARS-CoV2 M
ATP6V1D	51382	C-5	yes	no	NA
COX5A	9377	C-5	yes	no	NA
COX5B	1329	C-5	yes	no	NA
COX8A	1351	C-5	yes	no	NA
ECSIT	51295	C-5	no	yes	SARS-CoV2 orf9c
NDUFC2-KCTD14	100532726	C-5	yes	no	NA
INSR	3643	C-5	yes	no	NA
MGME1	92667	C-5	yes	no	NA
MTCH1	23787	C-5	no	yes	SARS-CoV2 orf6
NDUFA2	4695	C-5	yes	no	NA
NDUFA4	4697	C-5	yes	no	NA
NDUFA5	4698	C-5	yes	no	NA
NDUFA6	4700	C-5	yes	no	NA
NDUFA8	4702	C-5	yes	no	NA
NDUFA9	4704	C-5	yes	no	NA
NDUFAB1	4706	C-5	yes	no	NA
NDUFAF1	51103	C-5	no	yes	SARS-CoV2 orf9c
NDUFAF2	91942	C-5	no	yes	SARS-CoV2 nsp7
NDUFB2	4708	C-5	yes	no	NA
NDUFB5	4711	C-5	yes	no	NA
NDUFB8	4714	C-5	yes	no	NA
NDUFB9	4715	C-5	no	yes	SARS-CoV2 orf9c
NDUFS6	4726	C-5	yes	no	NA
NUBPL	80224	C-5	yes	no	NA
TMEM126B	55863	C-5	yes	no	NA
UQCR10	29796	C-5	yes	no	NA
UQCR11	10975	C-5	yes	no	NA
COX6A1	1337	C-5	yes	no	NA
ATP5F1D	513	C-5	yes	no	NA
AATF	26574	C-6	no	yes	SARS-CoV2 nsp8
CARS1	833	C-6	yes	no	NA
DDX10	1662	C-6	no	yes	SARS-CoV2 nsp8
RPL41	6171	C-6	yes	no	NA
EXOSC2	23404	C-6	no	yes	SARS-CoV2 nsp8
EXOSC3	51010	C-6	no	yes	SARS-CoV2 nsp8
EXOSC6	118460	C-6	yes	no	NA
EXOSC8	11340	C-6	no	yes	SARS-CoV2 nsp8
FBLL1	345630	C-6	yes	no	NA
IMP3	55272	C-6	yes	no	NA
LARP4B	23185	C-6	no	yes	SARS-CoV2 nsp12
MPHOSPH10	10199	C-6	no	yes	SARS-CoV2 nsp8
NGDN	25983	C-6	no	yes	SARS-CoV2 nsp8
NHP2	55651	C-6	yes	no	NA
NOL10	79954	C-6	no	yes	SARS-CoV2 nsp8
NOP10	55505	C-6	yes	no	NA
RPL18	6141	C-6	yes	no	NA
RPL36	25873	C-6	no	yes	SARS-CoV2 N
RPS15	6209	C-6	yes	no	NA
RPS9	6203	C-6	yes	no	NA
RRP9	9136	C-6	no	yes	SARS-CoV2 N
SHQ1	55164	C-6	yes	no	NA
SMG1	23049	C-6	yes	no	NA
SRFBP1	153443	C-6	yes	no	NA
SRP19	6728	C-6	no	yes	SARS-CoV2 nsp8
SRP54	6729	C-6	no	yes	SARS-CoV2 nsp8
SRP72	6731	C-6	no	yes	SARS-CoV2 nsp8
TRMT112	51504	C-6	yes	no	NA
UPF1	5976	C-6	no	yes	SARS-CoV2 N
WDR46	9277	C-6	yes	no	NA
ZFP36	7538	C-6	yes	no	NA
RBM28	55131	C-6	no	yes	SARS-CoV2 N
SRP14	6727	C-6	yes	no	NA
EXOSC5	56915	C-6	no	yes	SARS-CoV2 nsp8
ERC1	23085	C-7	no	yes	SARS-CoV2 nsp13
IL12RB2	3595	C-7	yes	no	NA
IL18	3606	C-7	yes	no	NA
IL18R1	8809	C-7	yes	no	NA
IL1A	3552	C-7	yes	no	NA
IRAK2	3656	C-7	yes	no	NA
MAP3K8	1326	C-7	yes	no	NA
NFATC2	4773	C-7	yes	no	NA
NFKB1	4790	C-7	yes	no	NA
NFKB2	4791	C-7	yes	no	NA
NFKBIA	4792	C-7	yes	no	NA
NFKBID	84807	C-7	yes	no	NA
NFKBIE	4794	C-7	yes	no	NA
NFKBIZ	64332	C-7	yes	no	NA
PPIA	5478	C-7	yes	no	NA
REL	5966	C-7	yes	no	NA
RELB	5971	C-7	yes	no	NA
TNF	7124	C-7	yes	no	NA
ZBP1	81030	C-7	yes	no	NA
BCL3	602	C-7	yes	no	NA
BIRC3	330	C-8	yes	no	NA
CLIP3	25999	C-8	yes	no	NA
CYLD	1540	C-8	yes	no	NA
IKBKE	9641	C-8	yes	no	NA
MLKL	197259	C-8	yes	no	NA
NOD1	10392	C-8	yes	no	NA
NOD2	64127	C-8	yes	no	NA
RIPK1	8737	C-8	no	yes	SARS-CoV2 nsp12
TANK	10010	C-8	yes	no	NA
TBK1	29110	C-8	no	yes	SARS-CoV2 nsp13
TBKBP1	9755	C-8	no	yes	SARS-CoV2 nsp13
TLR3	7098	C-8	yes	no	NA
TNFAIP3	7128	C-8	yes	no	NA
TNFRSF10B	8795	C-8	yes	no	NA
TNFSF10	8743	C-8	yes	no	NA
ZRANB1	54764	C-8	yes	no	NA
TNIP1	10318	C-8	yes	no	NA
RIPK2	8767	C-8	yes	no	NA
TICAM1	148022	C-8	yes	no	NA
TNFRSF10A	8797	C-8	yes	no	NA
COL11A2	1302	C-9	yes	no	NA
COL16A1	1307	C-9	yes	no	NA
COL4A2	1284	C-9	yes	no	NA
COL4A4	1286	C-9	yes	no	NA
COL6A1	1291	C-9	no	yes	SARS-CoV2 orf8
FBN2	2201	C-9	no	yes	SARS-CoV2 nsp9
ITGA2	3673	C-9	yes	no	NA
ITGA5	3678	C-9	yes	no	NA
ITGB1	3688	C-9	no	yes	SARS-CoV2 orf8
LAMB3	3914	C-9	yes	no	NA
MET	4233	C-9	yes	no	NA
NTN4	59277	C-9	yes	no	NA
PLOD2	5352	C-9	no	yes	SARS-CoV2 orf8
PCOLCE2	26577	C-9	yes	no	NA
SEMA7A	8482	C-9	yes	no	NA
COLGALT1	79709	C-9	no	yes	SARS-CoV2 nsp1
LAMA5	3911	C-9	yes	no	NA
ITGB8	3696	C-9	yes	no	NA
ACTN2	88	C-10	yes	no	NA
ACTN4	81	C-10	yes	no	NA
ADAMTS1	9510	C-10	no	yes	SARS-CoV2 orf8
ADAMTS6	11174	C-10	yes	no	NA
ADAMTS9	56999	C-10	yes	no	NA
B3GLCT	145173	C-10	yes	no	NA
CLU	1191	C-10	yes	no	NA
CCN2	1490	C-10	yes	no	NA
GTPBP2	54676	C-10	yes	no	NA
MAGED2	10916	C-10	yes	no	NA
RUNX3	864	C-10	yes	no	NA
SCCPDH	51097	C-10	no	yes	SARS-CoV2 nsp7
TGFB2	7042	C-10	yes	no	NA
TGFB3	7043	C-10	yes	no	NA
THBS1	7057	C-10	yes	no	NA
VEGFA	7422	C-10	yes	no	NA
VEGFC	7424	C-10	yes	no	NA
GRK3	157	C-11	yes	no	NA
AP3B1	8546	C-11	no	yes	SARS-CoV2 E
ARRB1	408	C-11	yes	no	NA
BAD	572	C-11	yes	no	NA
BCL2L11	10018	C-11	yes	no	NA
BRAF	673	C-11	yes	no	NA
CNKSR1	10256	C-11	yes	no	NA
KDM7A	80853	C-11	yes	no	NA
KSR1	8844	C-11	yes	no	NA
LMNA	4000	C-11	yes	no	NA
MARK3	4140	C-11	no	yes	SARS-CoV2 orf9b
PAPSS1	9061	C-11	yes	no	NA
PEBP1	5037	C-11	yes	no	NA
ZC3HAV1	56829	C-11	yes	no	NA
MCL1	4170	C-11	yes	no	NA
ATP5F1A	498	C-12	yes	no	NA
BCS1L	617	C-12	no	yes	SARS-CoV2 orf9c
CYC1	1537	C-12	yes	no	NA
DNAJC19	131118	C-12	no	yes	SARS-CoV2 nsp7
GRPEL1	80273	C-12	no	yes	SARS-CoV2 nsp10
HSPD1	3329	C-12	yes	no	NA
LDHD	197257	C-12	yes	no	NA
PITRM1	10531	C-12	no	yes	SARS-CoV2 M
PMPCA	23203	C-12	no	yes	SARS-CoV2 M
TOMM5	401505	C-12	yes	no	NA
STOML2	30968	C-12	no	yes	SARS-CoV2 orf3b
CLPP	8192	C-12	yes	no	NA
GFER	2671	C-12	no	yes	SARS-CoV2 nsp10
PMPCB	9512	C-12	no	yes	SARS-CoV2 M
ADAM8	101	C-13	yes	no	NA
ANO6	196527	C-13	no	yes	SARS-CoV2 M
ITGAM	3684	C-13	yes	no	NA
ITGAV	3685	C-13	yes	no	NA
ITGAX	3687	C-13	yes	no	NA
PGRMC1	10857	C-13	yes	no	NA
PLAU	5328	C-13	yes	no	NA
PLAUR	5329	C-13	yes	no	NA
PVR	5817	C-13	yes	yes	SARS-CoV2 orf8
SLC44A2	57153	C-13	no	yes	SARS-CoV2 E
STOM	2040	C-13	no	yes	SARS-CoV2 M
SVIP	258010	C-13	yes	no	NA
TNFRSF1B	7133	C-13	yes	no	NA
ASIC1	41	C-13	yes	no	NA
BAZ2A	11176	C-14	yes	no	NA
BRMS1	25855	C-14	yes	no	NA
GATAD2B	57459	C-14	yes	no	NA
HDAC2	3066	C-14	no	yes	SARS-CoV2 nsp5
KAT6A	7994	C-14	yes	no	NA
MBD3	53615	C-14	yes	no	NA
UBAP2L	9898	C-14	no	yes	SARS-CoV2 nsp12
ETV3	2117	C-14	yes	no	NA
ZNFX1	57169	C-14	yes	no	NA
MXD1	4084	C-14	yes	no	NA
FKBP3	2287	C-14	yes	no	NA
ARID4B	51742	C-14	yes	no	NA
BDNF	627	C-15	yes	no	NA
DLL1	28514	C-15	yes	no	NA
FRS2	10818	C-15	yes	no	NA
MAML2	84441	C-15	yes	no	NA
NOTCH1	4851	C-15	yes	no	NA
NTRK2	4915	C-15	yes	no	NA
POFUT1	23509	C-15	no	yes	SARS-CoV2 orf8
PSENEN	55851	C-15	yes	no	NA
SPEN	23013	C-15	yes	no	NA
ZNF274	10782	C-15	yes	no	NA
EHD4	30844	C-15	yes	no	NA
AMACR	23600	C-16	yes	no	NA
CAT	847	C-16	yes	no	NA
CROT	54677	C-16	yes	no	NA
EPHX2	2053	C-16	yes	no	NA
IDE	3416	C-16	no	yes	SARS-CoV2 nsp4
NUDT7	283927	C-16	yes	no	NA
SCP2	6342	C-16	yes	no	NA
SLC27A2	11001	C-16	no	yes	SARS-CoV2 nsp2
TYSND1	219743	C-16	no	yes	SARS-CoV2 nsp12
AGPS	8540	C-16	no	yes	SARS-CoV2 nsp7
ECH1	1891	C-16	yes	no	NA
ACADM	34	C-17	no	yes	SARS-CoV2 M
ACAT2	39	C-17	yes	no	NA
ACSS3	79611	C-17	yes	no	NA
ALDH6A1	4329	C-17	yes	no	NA
ECHDC1	55862	C-17	yes	no	NA
ECHS1	1892	C-17	yes	no	NA
HADH	3033	C-17	yes	no	NA
IVD	3712	C-17	yes	no	NA
PCCB	5096	C-17	yes	no	NA
MCCC1	56922	C-17	yes	no	NA
ACAA2	10449	C-17	yes	no	NA
CCNL1	57018	C-18	yes	no	NA
GMNN	51053	C-18	yes	no	NA
MCM6	4175	C-18	yes	no	NA
MCM7	4176	C-18	yes	no	NA
POLA1	5422	C-18	no	yes	SARS-CoV2 nsp1
POLA2	23649	C-18	no	yes	SARS-CoV2 nsp1
PRIM1	5557	C-18	no	yes	SARS-CoV2 nsp1
PRIM2	5558	C-18	no	yes	SARS-CoV2 nsp1
RRM1	6240	C-18	yes	no	NA
CDC6	990	C-18	yes	no	NA
CPEB3	22849	C-19	yes	no	NA
KPNA2	3838	C-19	yes	no	NA
RAN	5901	C-19	yes	no	NA
TRMT1	55621	C-19	no	yes	SARS-CoV2 nsp5_C145A
CPEB4	80315	C-19	yes	no	NA
CPEB2	132864	C-19	yes	no	NA
RANGRF	29098	C-19	yes	no	NA
AGO2	27161	C-19	yes	no	NA
NUTF2	10204	C-19	no	yes	SARS-CoV2 nsp15
DCTPP1	79077	C-21	no	yes	SARS-CoV2 orf9b
ENTPD3	956	C-21	yes	no	NA
NT5C3A	51251	C-21	yes	no	NA
NT5C3B	115024	C-21	yes	no	NA
NT5E	4907	C-21	yes	no	NA
TYMP	1890	C-21	yes	no	NA
UCKL1	54963	C-21	yes	no	NA
CMPK2	129607	C-21	yes	no	NA
GPX1	2876	C-22	no	yes	SARS-CoV2 nsp5_C145A
HIBCH	26275	C-22	yes	no	NA
MDH1	4190	C-22	yes	no	NA
PARK7	11315	C-22	yes	no	NA
PRDX2	7001	C-22	yes	no	NA
SOD1	6647	C-22	yes	no	NA
SOD2	6648	C-22	yes	no	NA
IDH2	3418	C-22	yes	no	NA
MRPL34	64981	C-23	yes	no	NA
MRPL43	84545	C-23	yes	no	NA
MRPS2	51116	C-23	no	yes	SARS-CoV2 nsp8
MRPS25	64432	C-23	no	yes	SARS-CoV2 nsp8
MRPS27	23107	C-23	no	yes	SARS-CoV2 nsp8
MRPS5	64969	C-23	no	yes	SARS-CoV2 nsp8
MRPL23	6150	C-23	yes	no	NA
MRPL51	51258	C-23	yes	no	NA
ATAD2B	54454	C-24	yes	no	NA
MYSM1	114803	C-24	yes	no	NA
OAZ1	4946	C-24	yes	no	NA
PSMB5	5693	C-24	yes	no	NA
PSMD8	5714	C-24	no	yes	SARS-CoV2 M
UBD	10537	C-24	yes	no	NA
ELP6	54859	C-24	yes	no	NA
CDH6	1004	C-26	yes	no	NA
TFDP2	7029	C-26	yes	no	NA
DSP	1832	C-26	yes	no	NA
E2F3	1871	C-26	yes	no	NA
JUP	3728	C-26	yes	no	NA
CDH17	1015	C-26	yes	no	NA
PKP2	5318	C-26	no	yes	SARS-CoV2 nsp1
ARL1	400	C-27	yes	no	NA
COG3	83548	C-27	yes	no	NA
COG4	25839	C-27	yes	no	NA
GCC1	79571	C-27	no	yes	SARS-CoV2 nsp13
GCC2	9648	C-27	no	yes	SARS-CoV2 nsp13
STX16	8675	C-27	yes	no	NA
GOLGA3	2802	C-27	no	yes	SARS-CoV2 nsp13
TIMM29	90580	C-28	no	yes	SARS-CoV2 nsp4
MPST	4357	C-28	yes	no	NA
TIMM10	26519	C-28	no	yes	SARS-CoV2 nsp4
TIMM8B	26521	C-28	yes	yes	SARS-CoV2 orf10
TIMM9	26520	C-28	no	yes	SARS-CoV2 nsp4
TIMM10B	26515	C-28	no	yes	SARS-CoV2 nsp4
BRD2	6046	C-29	no	yes	SARS-CoV2 E
CSNK2A2	1459	C-29	yes	yes	SARS-CoV2 N
CSNK2B	1460	C-29	no	yes	SARS-CoV2 N
NR4A3	8013	C-29	yes	no	NA
RUNX1	861	C-29	yes	no	NA
RYBP	23429	C-29	yes	no	NA
FAM8A1	51439	C-34	no	yes	SARS-CoV2 M
FOXRED2	80020	C-34	no	yes	SARS-CoV2 orf8
OS9	10956	C-34	no	yes	SARS-CoV2 orf8
RNF5	6048	C-34	yes	no	NA
ERLEC1	27248	C-34	no	yes	SARS-CoV2 orf8
ATXN2L	11273	C-35	yes	no	NA
PABPC1	26986	C-35	no	yes	SARS-CoV2 N
PAIP2	51247	C-35	yes	no	NA
PABPC4	8761	C-35	no	yes	SARS-CoV2 N
PAIP2B	400961	C-35	yes	no	NA
B3GALT5	10317	C-20	yes	no	NA
B4GALT5	9334	C-20	yes	no	NA
FUT1	2523	C-20	yes	no	NA
MUC1	4582	C-20	yes	no	NA
MUC4	4585	C-20	yes	no	NA
ST3GAL1	6482	C-20	yes	no	NA
B3GNT2	10678	C-20	yes	no	NA
GALNT16	57452	C-20	yes	no	NA
B3GNT5	84002	C-20	yes	no	NA
ETV1	2115	C-25	yes	no	NA
NFIL3	4783	C-25	yes	no	NA
PER1	5187	C-25	yes	no	NA
PER2	8864	C-25	yes	no	NA
PER3	8863	C-25	yes	no	NA
STK40	83931	C-25	yes	no	NA
SIK1	150094	C-25	yes	no	NA
CDCA7	83879	C-30	yes	no	NA
FOXO1	2308	C-30	yes	no	NA
YWHAQ	10971	C-30	yes	no	NA
DDIT4	54541	C-30	yes	no	NA
CSNK1G2	1455	C-30	yes	no	NA
LNPEP	4012	C-30	yes	no	NA
CYP1A1	1543	C-31	yes	no	NA
CYP1B1	1545	C-31	yes	no	NA
EPHX1	2052	C-31	yes	no	NA
IDO1	3620	C-31	yes	no	NA
ALDH1A2	8854	C-31	yes	no	NA
AHRR	57491	C-31	yes	no	NA
GAMT	2593	C-32	yes	no	NA
GATM	2628	C-32	yes	no	NA
GCAT	23464	C-32	yes	no	NA
GCSH	2653	C-32	yes	no	NA
GLDC	2731	C-32	yes	no	NA
GLUL	2752	C-32	yes	no	NA
FKBP1A	2280	C-33	yes	no	NA
RBM27	54439	C-33	yes	no	NA
TAGLN	6876	C-33	yes	no	NA
INHBA	3624	C-33	yes	no	NA
ENO3	2027	C-33	yes	no	NA
ABCC1	4363	C-36	yes	yes	SARS-CoV2 orf9c
TPM2	7169	C-36	yes	no	NA
VIM	7431	C-36	yes	no	NA
TMOD2	29767	C-36	yes	no	NA
EDEM3	80267	C-37	no	yes	SARS-CoV2 orf8
EMC1	23065	C-37	no	yes	SARS-CoV2 orf8
VCPIP1	80124	C-37	yes	no	NA
HSPB1	3315	C-37	yes	no	NA
INPP4B	8821	C-38	yes	no	NA
ISYNA1	51477	C-38	yes	no	NA
MTMR3	8897	C-38	yes	no	NA
MTM1	4534	C-38	yes	no	NA
DUSP1	1843	C-39	yes	no	NA
DUSP2	1844	C-39	yes	no	NA
DUSP4	1846	C-39	yes	no	NA
DUSP8	1850	C-39	yes	no	NA
ARID1A	8289	C-40	yes	no	NA
BCL7C	9274	C-40	yes	no	NA
SMARCE1	6605	C-40	yes	no	NA
ZNF14	7561	C-40	yes	no	NA
SEC24A	10802	C-41	yes	no	NA
S100A6	6277	C-41	yes	no	NA
SCAP	22937	C-41	no	yes	SARS-CoV2 orf9c
HNRNPAB	3182	C-42	yes	no	NA
PTBP2	58155	C-42	yes	yes	SARS-CoV2 orf9b
KHDRBS3	10656	C-42	yes	no	NA
CENPA	1058	C-43	yes	no	NA
CENPB	1059	C-43	yes	no	NA
MACROH2A2	55506	C-43	yes	no	NA
COX17	10063	C-44	yes	no	NA
SCYL2	55681	C-44	yes	no	NA
UFC1	51506	C-44	yes	no	NA
RASAL2	9462	C-45	yes	no	NA
SPRED3	399473	C-45	yes	no	NA
DAB2IP	153090	C-45	yes	no	NA
GOLGA7	51125	C-46	no	yes	SARS-CoV2 Spike
SPTSSA	171546	C-46	yes	no	NA
SPTLC2	9517	C-46	yes	no	NA
RBM15	64783	C-47	yes	no	NA
WTAP	9589	C-47	yes	no	NA
YTHDC1	91746	C-47	yes	no	NA
ALG8	79053	C-48	no	yes	SARS-CoV2 orf9c
DPM3	54344	C-48	yes	no	NA
ALG5	29880	C-48	no	yes	SARS-CoV2 orf3a
DCAF7	10238	C-49	no	yes	SARS-CoV2 nsp9
DYRK1A	1859	C-49	yes	no	NA
RCAN1	1827	C-49	yes	no	NA
MAFF	23764	C-50	yes	no	NA
MAFG	4097	C-50	yes	no	NA
MAFK	7975	C-50	yes	no	NA
ARHGAP26	23092	C-51	yes	no	NA
CDC42EP2	10435	C-51	yes	no	NA
CDC42EP3	10602	C-51	yes	no	NA
DAD1	1603	C-52	yes	no	NA
OST4	100128731	C-52	yes	no	NA
MOGS	7841	C-52	no	yes	SARS-CoV2 nsp7
BAG2	9532	C-53	yes	no	NA
BAG5	9529	C-53	no	yes	SARS-CoV2 orf9b
HSPA13	6782	C-53	yes	no	NA
AADAT	51166	C-54	yes	no	NA
ALDH7A1	501	C-54	yes	no	NA
AASS	10157	C-54	no	yes	SARS-CoV2 M
ECI2	10455	C-55	yes	no	NA
OGT	8473	C-55	yes	no	NA
KANSL1	284058	C-55	yes	no	NA
ANP32E	81611	C-56	yes	no	NA
ING3	54556	C-56	yes	no	NA
EPC1	80314	C-56	yes	no	NA
EVC2	132884	C-57	yes	no	NA
GAS1	2619	C-57	yes	no	NA
SMO	6608	C-57	yes	no	NA
KRT19	3880	C-58	yes	no	NA
KRT80	144501	C-58	yes	no	NA
KRT17	3872	C-58	yes	no	NA
PTP4A1	7803	C-59	yes	no	NA
TUBA1B	10376	C-59	yes	no	NA
TBCA	6902	C-59	no	yes	SARS-CoV2 nsp11
MAT2B	27430	C-60	no	yes	SARS-CoV2 nsp9
TOMM70	9868	C-60	no	yes	SARS-CoV2 orf9b
VDAC3	7419	C-60	yes	no	NA
COMT	1312	C-61	no	yes	SARS-CoV2 nsp7
MAOB	4129	C-61	yes	no	NA
AOC2	314	C-61	yes	no	NA
CHMP2A	27243	C-62	no	yes	SARS-CoV2 orf9b
VPS37D	155382	C-62	yes	no	NA
CHMP2B	25978	C-62	yes	no	NA
DPYSL3	1809	C-63	yes	no	NA
PLXNA2	5362	C-63	yes	no	NA
SEMA3A	10371	C-63	yes	no	NA
BCKDK	10295	C-64	no	yes	SARS-CoV2 nsp12
PPM1K	152926	C-64	yes	no	NA
BCKDHB	594	C-64	yes	no	NA
SUCLA2	8803	C-65	yes	no	NA
SUCLG1	8802	C-65	yes	no	NA
OXCT1	5019	C-65	yes	no	NA
EIF4E2	9470	C-66	no	yes	SARS-CoV2 nsp2
GIGYF2	26058	C-66	no	yes	SARS-CoV2 nsp2
GRB10	2887	C-66	yes	no	NA
DNAJC11	55735	C-67	no	yes	SARS-CoV2 nsp4
SAMM50	25813	C-67	yes	no	NA
CHCHD6	84303	C-67	yes	no	NA
GPAA1	8733	C-68	no	yes	SARS-CoV2 orf9c
PIGO	84720	C-68	no	yes	SARS-CoV2 orf9c
PIGS	94005	C-68	no	yes	SARS-CoV2 orf9c
TAP2	6891	C-69	yes	no	NA
TAPBP	6892	C-69	yes	no	NA
TAP1	6890	C-69	yes	no	NA
RAB7A	7879	C-70	no	yes	SARS-CoV2 nsp7
VPS11	55823	C-70	no	yes	SARS-CoV2 orf3a
VPS39	23339	C-70	no	yes	SARS-CoV2 orf3a
IL15	3600	C-71	yes	no	NA
IL15RA	3601	C-71	yes	no	NA
IL2RG	3561	C-71	yes	no	NA
AAR2	25980	C-72	no	yes	SARS-CoV2 M
KIAA1143	57456	C-72	yes	no	NA
CHCHD2	51142	C-73	yes	no	NA
TREX1	11277	C-73	yes	no	NA
UBAP2	55833	C-74	no	yes	SARS-CoV2 nsp12
TEP1	7011	C-74	yes	no	NA
SCAF4	57466	C-75	yes	no	NA
TXNDC17	84817	C-75	yes	no	NA
FYCO1	79443	C-76	no	yes	SARS-CoV2 nsp13
SASS6	163786	C-76	yes	no	NA
GCH1	2643	C-77	yes	no	NA
RTN4	57142	C-77	no	yes	SARS-CoV2 M
TLN2	83660	C-78	yes	no	NA
RAPH1	65059	C-78	yes	no	NA
IMPDH2	3615	C-79	no	yes	SARS-CoV2 nsp14
PUSL1	126789	C-79	no	yes	SARS-CoV2 orf8
KCTD13	253980	C-80	yes	no	NA
USP25	29761	C-80	yes	no	NA
LARP1	23367	C-81	no	yes	SARS-CoV2 N
LARP1B	55132	C-81	yes	no	NA
CETN3	1070	C-82	yes	no	NA
SAC3D1	29901	C-82	yes	no	NA
EIF4H	7458	C-83	no	yes	SARS-CoV2 nsp9
RBMS2	5939	C-83	yes	no	NA
G3BP1	10146	C-84	no	yes	SARS-CoV2 N
G3BP2	9908	C-84	no	yes	SARS-CoV2 N
BRD4	23476	C-85	no	yes	SARS-CoV2 E
ZC3H18	124245	C-85	no	yes	SARS-CoV2 E
SMCHD1	23347	C-86	yes	no	NA
TRIM25	7706	C-86	yes	no	NA
DUT	1854	C-87	yes	no	NA
FKBP7	51661	C-87	no	yes	SARS-CoV2 orf8
DBI	1622	C-88	yes	no	NA
CRIP1	1396	C-88	yes	no	NA
KMT2B	9757	C-89	yes	no	NA
HCFC2	29915	C-89	yes	no	NA
PRDX1	5052	C-90	yes	no	NA
PRDX3	10935	C-90	yes	no	NA
NR1D2	9975	C-91	yes	no	NA
NR1D1	9572	C-91	yes	no	NA
HMGN1	3150	C-92	yes	no	NA
HMGN5	79366	C-92	yes	no	NA
PTK2B	2185	C-93	yes	no	NA
CHRNB1	1140	C-93	yes	no	NA
SIGMAR1	10280	C-94	no	yes	SARS-CoV2 nsp6
ERG28	11161	C-94	yes	no	NA
SERPINE1	5054	C-95	yes	no	NA
TGIF2	60436	C-95	yes	no	NA
GPCPD1	56261	C-96	yes	no	NA
ACHE	43	C-96	yes	no	NA
SELENOP	6414	C-97	yes	no	NA
FAM3C	10447	C-97	yes	no	NA
BHLHE40	8553	C-98	yes	no	NA
HES1	3280	C-98	yes	no	NA
NEGR1	257194	C-99	yes	no	NA
ART3	419	C-99	yes	no	NA
CTSB	1508	C-100	no	yes	NA
CTSL	1514	C-100	no	yes	NA
PTGS1	5742	C-101	yes	no	NA
CYP2U1	113612	C-101	yes	no	NA
PELI1	57162	C-102	yes	no	NA
PELI2	57161	C-102	yes	no	NA
CYS1	192668	C-103	yes	no	NA
ARL3	403	C-103	yes	no	NA
CLDN2	9075	C-104	yes	no	NA
CLDN4	1364	C-104	yes	no	NA
FGF2	2247	C-105	yes	no	NA
FLRT3	23767	C-105	yes	no	NA
CHD7	55636	C-106	yes	no	NA
PPARG	5468	C-106	yes	no	NA
PIK3AP1	118788	C-107	yes	no	NA
PIK3CD	5293	C-107	yes	no	NA
RYR2	6262	C-108	yes	no	NA
CALM3	808	C-108	yes	no	NA
PDE4DIP	9659	C-109	no	yes	SARS-CoV2 nsp13
PDE4D	5144	C-109	yes	no	NA
ARF6	382	C-110	no	yes	SARS-CoV2 nsp15
CPE	1363	C-110	yes	no	NA
GLYCTK	132158	C-111	yes	no	NA
PGAM1	5223	C-111	yes	no	NA
PDGFD	80310	C-112	yes	no	NA
PLAT	5327	C-112	yes	yes	SARS-CoV2 orf8
MARK2	2011	C-113	no	yes	SARS-CoV2 orf9b
MIB1	57534	C-113	no	yes	SARS-CoV2 nsp9
C1orf50	79078	C-114	no	yes	SARS-CoV2 nsp13
AHCY	191	C-114	yes	no	NA
NUP98	4928	C-115	no	yes	SARS-CoV2 orf6
NXT2	55916	C-115	yes	no	NA
NEDD9	4739	C-116	yes	no	NA
BCAR3	8412	C-116	yes	no	NA
FBXO38	81545	C-117	yes	no	NA
KLF7	8609	C-117	yes	no	NA
MYB	4602	C-118	yes	no	NA
PIM1	5292	C-118	yes	no	NA
KITLG	4254	C-119	yes	no	NA
SH2B3	10019	C-119	yes	no	NA
RAD1	5810	C-120	yes	no	NA
RAD52	5893	C-120	yes	no	NA
TPMT	7172	C-121	yes	no	NA
XDH	7498	C-121	yes	no	NA
DNAH17	8632	C-122	yes	no	NA
DYNLT3	6990	C-122	yes	no	NA
NAA10	8260	C-123	yes	no	NA
NAA25	80018	C-123	yes	no	NA
LIF	3976	C-124	yes	no	NA
HBEGF	1839	C-124	yes	no	NA
TRAF1	7185	C-125	yes	no	NA
TNFRSF14	8764	C-125	yes	no	NA
ZCCHC8	55596	C-126	yes	no	NA
TENT4B	64282	C-126	yes	no	NA
UGCG	7357	C-127	yes	no	NA
GBA	2629	C-127	yes	no	NA
NPC1	4864	C-128	yes	no	NA
TMEM97	27346	C-128	no	yes	SARS-CoV2 orf9c
SPRY2	10253	C-129	yes	no	NA
SPRY4	81848	C-129	yes	no	NA
MME	4311	C-130	yes	no	NA
ACE2	59272	C-130	no	yes	NA
IFNAR2	3455	C-131	yes	no	NA
IFNGR2	3460	C-131	yes	no	NA
BCL6	604	C-132	yes	no	NA
CD22	933	C-132	yes	no	NA
CLK1	1195	C-133	yes	no	NA
CLK4	57396	C-133	yes	no	NA
MEF2D	4209	C-134	yes	no	NA
NR4A1	3164	C-134	yes	no	NA
PPCDC	60490	C-135	yes	no	NA
PANK1	53354	C-135	yes	no	NA
CREB1	1385	C-136	yes	no	NA
CRTC3	64784	C-136	no	yes	SARS-CoV2 nsp12
ATXN7	6314	C-137	yes	no	NA
ENY2	56943	C-137	yes	no	NA
AGMAT	79814	C-138	yes	no	NA
SRM	6723	C-138	yes	no	NA
HMGCS1	3157	C-139	yes	no	NA
MVD	4597	C-139	yes	no	NA
FBLN5	10516	C-140	no	yes	SARS-CoV2 nsp9
LOX	4015	C-140	no	yes	SARS-CoV2 orf8
LARP7	51574	C-141	no	yes	SARS-CoV2 nsp8
MEPCE	56257	C-141	no	yes	SARS-CoV2 nsp8
IL11RA	3590	C-142	yes	no	NA
IL11	3589	C-142	yes	no	NA
PCBD1	5092	C-143	yes	no	NA
QDPR	5860	C-143	yes	no	NA
AMOTL2	51421	C-144	yes	no	NA
LATS2	26524	C-144	yes	no	NA
INTU	27152	C-145	yes	no	NA
FUZ	80199	C-145	yes	no	NA
ANKLE2	23141	C-146	yes	no	NA
BANF1	8815	C-146	yes	no	NA
SEPHS2	22928	C-147	yes	no	NA
SEPSECS	51091	C-147	no	yes	SARS-CoV2 nsp8
HYOU1	10525	C-148	no	yes	SARS-CoV2 orf8
SIL1	64374	C-148	no	yes	SARS-CoV2 orf8
SGK1	6446	C-149	yes	no	NA
RICTOR	253260	C-149	yes	no	NA
SZT2	23334	C-150	yes	no	NA
SESN2	83667	C-150	yes	no	NA
SLC3A2	6520	C-151	yes	no	NA
SLC7A5	8140	C-151	yes	no	NA
LGALS9	3965	C-152	yes	no	NA
HAVCR2	84868	C-152	yes	no	NA
ETFA	2108	C-153	no	yes	SARS-CoV2 M
ETFB	2109	C-153	yes	no	NA
CAMK2B	816		yes	no	NA
FOXO3	2309		yes	no	NA
IL4I1	259307		yes	no	NA
NOS3	4846		yes	no	NA
TCP1	6950		yes	no	NA
MIF	4282		yes	no	NA
