## Supplementary File 13 for "Secondary analysis of transcriptomes of SARS-CoV-2 infection models to characterize COVID-19"

### Sheet: PheGenI Enrichments
SARS-CoV-2 DEG interaction map vs Phenotype-Genotype associations from PheGenI (https://www.ncbi.nlm.nih.gov/gap/phegeni)
Trait	Number of Genes	Overlap_Count	Pval	qval	Genes	logp	Cluster	Cluster_Size
Platelet Function Tests	2250	14	3.97898e-09	4.41667e-06	ADAR,KIF26B,FOLR1,OASL,NLRC5,RNF213,MAPRE2,GADD45B,RAB1A,SP100,BMP2,SH3RF1,HLA-DOB,FBXO32	5.35491	C-1	190
Theta Rhythm	3	2	0.000269383	0.299015	CHRM3,TRIO	0.524307	C-2	91
Platelet Function Tests	2250	7	0.000861348	0.956096	CRYZ,ATF3,POLR3A,JARID2,ATF6B,TIAM2,TLE1	0.0194985	C-3	81
Menstruation	1	1	0.00115534	1	NOTCH1	0	C-15	11
Birdshot chorioretinopathy	2	1	0.00126004	1	LNPEP	0	C-30	6
Metabolism	205	3	0.00142858	1	ACADM,IVD,MCCC1	0	C-17	11
Digestive System Diseases	3	1	0.00188956	1	ALDH1A2	0	C-31	6
Lung Diseases	2	1	0.00188976	1	MUC4	0	C-20	9
Fentanyl	1	1	0.00189056	1	LAMB3	0	C-9	18
Platelet Function Tests	2250	1	0.00191199	1	DDX10	0	C-6	34
sRAGE protein, human	4	1	0.0020993	1	RNF5	0	C-34	5
Leprosy	34	2	0.00225901	1	CYLD,RIPK2	0	C-8	20
Body Mass Index	618	3	0.00254093	0.940145	TRIM9,TOP2A,USP37	0.0268051	C-1	190
Platelet Function Tests	2250	10	0.00281622	1	CSF1,CHRM3,USP6NL,CHST11,ADCY4,FBN1,LTBP1,PRKCE,ALCAM,VCAN	0	C-2	91
Liver Cirrhosis, Biliary	38	2	0.0028166	1	IL12RB2,NFKB1	0	C-7	20
Psychiatric Status Rating Scales	3	1	0.00283345	1	ST3GAL1	0	C-20	9
Cystic Fibrosis	5	1	0.00314762	1	AHRR	0	C-31	6
Tunica Media	5	1	0.00314762	1	GLDC	0	C-32	6
Colitis, Ulcerative	145	3	0.00326167	1	MAP3K8,NFKBIZ,NFKB1	0	C-7	20
Respiratory System	4	1	0.00335729	1	NT5C3B	0	C-21	8
Tooth	5	1	0.00367145	1	PKP2	0	C-26	7
Lupus Erythematosus, Cutaneous	6	1	0.00377615	1	CSNK2B	0	C-29	6
Aortic Aneurysm, Abdominal	10	2	0.00386818	1	FBN1,LDLR	0	C-2	91
Triiodothyronine	6	1	0.00440436	1	GOLGA3	0	C-27	7
beta-amyloid peptide 1-42 (E22delta) click peptide	4	1	0.00461409	1	ACSS3	0	C-17	11
Cystic Fibrosis	5	1	0.00471846	1	MUC4	0	C-20	9
Tunica Media	5	1	0.00471846	1	GALNT16	0	C-20	9
Esophageal Squamous Cell Carcinoma	8	1	0.00503223	1	RUNX1	0	C-29	6
Seizures, Febrile	8	1	0.00503223	1	CSNK2B	0	C-29	6
Caffeine	8	1	0.00503223	1	CYP1A1	0	C-31	6
Schizophrenia	578	3	0.00508169	1	KIF26B,NLRC5,HLA-DOB	0	C-1	190
Dermatitis, Allergic Contact	3	1	0.00566155	1	NTN4	0	C-9	18
Influenza A Virus, H10N8 Subtype	5	1	0.00576458	1	MAML2	0	C-15	11
Apolipoproteins C	4	1	0.0058697	1	ANO6	0	C-13	14
Dermatitis, Atopic	57	2	0.00624355	1	REL,IL18R1	0	C-7	20
Interleukin-18	3	1	0.00628929	1	IL18	0	C-7	20		s
Bevacizumab	6	1	0.00691386	1	MAML2	0	C-15	11
Cataract	6	1	0.00691386	1	ACSS3	0	C-17	11
Barrett Esophagus	11	1	0.00691386	1	ALDH1A2	0	C-31	6
Heart Rate	112	2	0.00703825	1	MAML2,EHD4	0	C-15	11
Hypertrophy, Left Ventricular	14	1	0.00733211	1	PAIP2B	0	C-35	5
Pre-Eclampsia	13	1	0.00816664	1	RUNX1	0	C-29	6
Adenocarcinoma Of Esophagus	13	1	0.00816664	1	ALDH1A2	0	C-31	6
Suicide, Attempted	9	1	0.00847896	1	B3GALT5	0	C-20	9
Corpus Striatum	7	1	0.00879207	1	GATAD2B	0	C-14	12
Coffee	14	1	0.00879253	1	CYP1A1	0	C-31	6
Cyclophosphamide	14	1	0.00879253	1	EPHX1	0	C-31	6
Osteosarcoma	5	1	0.00889767	1	ADAMTS6	0	C-10	17
Testicular Germ Cell Tumor	13	1	0.00952175	1	TFDP2	0	C-26	7
Lupus Erythematosus, Systemic	214	3	0.00962507	1	IKBKE,TNIP1,TNFAIP3	0	C-8	20
Femur Head Necrosis	5	1	0.0104613	1	RIPK1	0	C-8	20
Telomere	17	1	0.0106682	1	CSNK2A2	0	C-29	6
Vitamin D	17	1	0.0106682	1	RUNX1	0	C-29	6
Lupus Nephritis	17	1	0.0106682	1	EPHX1	0	C-31	6
Osteoarthritis	17	1	0.0106682	1	ALDH1A2	0	C-31	6
Vitamins	7	1	0.0109797	1	BRAF	0	C-11	15
Diabetic Retinopathy	15	1	0.0109797	1	MYSM1	0	C-24	7
Audiometry, Pure-Tone	15	1	0.0109797	1	ETV1	0	C-25	7
Glomerulonephritis, Membranous	21	1	0.010982	1	RNF5	0	C-34	5
Esophageal Neoplasms	18	1	0.0112928	1	RUNX1	0	C-29	6
Kidney Diseases	10	1	0.0114989	1	ACSS3	0	C-17	11
Colitis, Ulcerative	145	2	0.0115776	1	MAML2,NOTCH1	0	C-15	11
Carcinoembryonic Antigen	13	1	0.0122268	1	FUT1	0	C-20	9
Osteoarthritis, Knee	6	1	0.012541	1	NOD1	0	C-8	20
Pulmonary Embolism	9	1	0.0131618	1	SLC44A2	0	C-13	14
Cardiomegaly	14	1	0.0131618	1	ST3GAL1	0	C-20	9
Stomach Neoplasms	14	1	0.0131618	1	MUC1	0	C-20	9
Crown-Rump Length	18	1	0.0131632	1	ATAD2B	0	C-24	7
Glomerulonephritis, Membranous	21	1	0.0131646	1	CSNK2B	0	C-29	6
Sleep Apnea, Obstructive	9	1	0.014096	1	ARRB1	0	C-11	15
Prion Diseases	15	1	0.014096	1	CPEB4	0	C-19	9
Polychlorinated Biphenyls	23	1	0.0144108	1	GLDC	0	C-32	6
Child Behavior	7	1	0.0146166	1	RIPK1	0	C-8	20
Personality Inventory	7	1	0.0146166	1	CYLD	0	C-8	20
Methadone	13	1	0.0149251	1	MAML2	0	C-15	11
Common Variable Immunodeficiency	29	1	0.0151402	1	ATXN2L	0	C-35	5
Atrial Function, Left	2	1	0.0152765	1	PDE4B	0	C-4	73
Brain Waves	20	2	0.015351	1	CHRM3,TRIO	0	C-2	91
Opioid-Related Disorders	14	1	0.0160648	1	MAML2	0	C-15	11
Eicosapentaenoic Acid	26	1	0.0162776	1	RUNX1	0	C-29	6
Eicosapentaenoic Acid	26	1	0.0162776	1	GCSH	0	C-32	6
Body Fat Distribution	27	1	0.0168993	1	AHRR	0	C-31	6
gamma-Linolenic Acid	12	1	0.0175132	1	ANO6	0	C-13	14
Clusterin	21	1	0.017516	1	IDH2	0	C-22	8
Body Composition	25	1	0.018242	1	PKP2	0	C-26	7
Glioma	25	1	0.018242	1	GOLGA3	0	C-27	7
Temperament	10	1	0.0187543	1	FBN2	0	C-9	18
Magnesium	20	1	0.0187553	1	MUC1	0	C-20	9
Thrombosis	13	1	0.0189597	1	SLC44A2	0	C-13	14
Complement C3	2	1	0.0190253	1	C3	0	C-2	91
Cystatin C	2	1	0.0190253	1	CST3	0	C-2	91
Uteroglobin	2	1	0.0190253	1	ASRGL1	0	C-2	91
alpha-carotene	2	1	0.0190253	1	PRKCE	0	C-2	91
Alopecia	31	1	0.0193825	1	RUNX1	0	C-29	6
Gastrointestinal Neoplasms	21	1	0.0196848	1	MUC1	0	C-20	9
Spondylitis, Ankylosing	38	1	0.0198014	1	ATXN2L	0	C-35	5
Prothrombin	1	1	0.0199559	1	KIF26B	0	C-1	190
Receptors, Leptin	1	1	0.0199559	1	LEPR	0	C-1	190
Inflammatory Bowel Diseases	196	2	0.020522	1	MAML2,NOTCH1	0	C-15	11
Lung Diseases, Interstitial	30	1	0.0218559	1	DSP	0	C-26	7
Autoimmune Diseases	42	1	0.0218673	1	ATXN2L	0	C-35	5
Thyroid Diseases	42	1	0.0218673	1	ATXN2L	0	C-35	5
Asparaginase	11	1	0.0228775	1	NFATC2	0	C-7	20
Atrial Natriuretic Factor	13	1	0.0229791	1	B3GLCT	0	C-10	17
Astigmatism	21	1	0.0240088	1	MAML2	0	C-15	11
Bupropion	14	1	0.024726	1	ADAMTS6	0	C-10	17
iloperidone	6	1	0.0249506	1	NUBPL	0	C-5	40
Arthritis, Rheumatoid	120	2	0.0258125	1	REL,NFKBIE	0	C-7	20
Bronchodilator Agents	401	2	0.0260647	1	USP37,SP100	0	C-1	190
Erythrocytes	18	1	0.0261626	1	ANO6	0	C-13	14
Carcinoma, Squamous Cell	28	1	0.0261694	1	ST3GAL1	0	C-20	9
Carotid Artery Diseases	28	1	0.0261694	1	ST3GAL1	0	C-20	9
Homocysteine	28	1	0.0261694	1	FUT1	0	C-20	9
Hormones	36	1	0.0261776	1	ATAD2B	0	C-24	7
Dehydroepiandrosterone	15	1	0.02647	1	ACTN2	0	C-10	17
Arthritis, Juvenile	51	1	0.026503	1	ATXN2L	0	C-35	5
Pre-Eclampsia	13	2	0.0267414	1	MYCBP2,ERP44	0	C-1	190
Glomerulonephritis, IGA	19	1	0.0275973	1	ITGAX	0	C-13	14
Leprosy	34	2	0.0277727	1	ALS2CL,ARHGEF28	0	C-4	73
Multiple System Atrophy	15	1	0.0280065	1	FBN2	0	C-9	18
Scleroderma, Systemic	20	1	0.02903	1	ITGAM	0	C-13	14
Sjogren's Syndrome	14	1	0.02903	1	TNFAIP3	0	C-8	20
Influenza A Virus, H1N1 Subtype	40	1	0.0290496	1	ATAD2B	0	C-24	7
Death, Sudden, Cardiac	26	1	0.0296474	1	MAML2	0	C-15	11
Vaccine Potency	88	3	0.0298381	1	RAB10,CNTRL,RAB14	0	C-4	73
Creatine Kinase	4	1	0.0303228	1	RAP1GAP2	0	C-4	73
Urinary Incontinence	4	1	0.0303228	1	CIT	0	C-4	73
Survival	33	1	0.030778	1	CPEB3	0	C-19	9
Calcium	33	1	0.030778	1	ST3GAL1	0	C-20	9
Lung Diseases, Interstitial	30	1	0.0310807	1	MCM7	0	C-18	10
Forced Expiratory Volume	290	1	0.032054	1	SP100	0	C-1	190
Cartilage	4	1	0.0336035	1	RUNX2	0	C-3	81
Triple Negative Breast Neoplasms	4	1	0.0336035	1	MDM4	0	C-3	81
Celiac Disease	65	1	0.0336791	1	ATXN2L	0	C-35	5
Lung Diseases, Interstitial	30	1	0.0341369	1	IVD	0	C-17	11
Personality	48	1	0.0347719	1	CDH17	0	C-26	7
Thyrotropin	49	1	0.0354852	1	ETV1	0	C-25	7
Surveys and Questionnaires	39	2	0.0357977	1	PDE4B,RAB30	0	C-4	73
Hydrochlorothiazide	39	1	0.0362826	1	AGO2	0	C-19	9
Arthritis, Psoriatic	18	1	0.0371761	1	REL	0	C-7	20
Crown-Rump Length	18	1	0.0371761	1	NFATC2	0	C-7	20
Arthritis, Psoriatic	18	1	0.0371761	1	TNIP1	0	C-8	20
Auditory Cortex	20	1	0.0371761	1	FBN2	0	C-9	18
Survival	33	1	0.0374917	1	IDE	0	C-16	11
Aortic Aneurysm, Thoracic	4	1	0.0376925	1	FBN1	0	C-2	91
Gambling	4	1	0.0376925	1	PRKCE	0	C-2	91
Psoriasis	148	2	0.0379763	1	REL,TNF	0	C-7	20
Psoriasis	148	2	0.0379763	1	TNIP1,TNFAIP3	0	C-8	20
Lupus Erythematosus, Systemic	214	2	0.038313	1	ITGAM,ITGAX	0	C-13	14
Plaque, Atherosclerotic	31	1	0.0384012	1	MXD1	0	C-14	12
Body Weights and Measures	63	1	0.0390608	1	GCSH	0	C-32	6
Moyamoya Disease	2	1	0.0395156	1	RNF213	0	C-1	190
Carotid Artery Diseases	28	1	0.0404214	1	ANO6	0	C-13	14
Energy Intake	44	1	0.0408485	1	FUT1	0	C-20	9
Scleroderma, Systemic	20	1	0.0412248	1	TNIP1	0	C-8	20
Linoleoyl-CoA Desaturase	5	1	0.0418285	1	NR3C1	0	C-3	81
Monoclonal Gammopathy of Undetermined Significance	5	1	0.0418285	1	ELL2	0	C-3	81
Restless Legs Syndrome	5	1	0.0418285	1	MEIS1	0	C-3	81
Renal Insufficiency, Chronic	58	1	0.0418841	1	TFDP2	0	C-26	7
Menopause	41	1	0.0422573	1	PRIM1	0	C-18	10
Pelvic Organ Prolapse	23	1	0.0426387	1	LAMA5	0	C-9	18
Carotid Artery Diseases	28	1	0.0432475	1	AP3B1	0	C-11	15
Circadian Rhythm	60	1	0.0433011	1	PER2	0	C-25	7
Migraine Disorders	84	1	0.0433504	1	INHBA	0	C-33	5
Corneal Topography	25	1	0.0437487	1	ADAMTS6	0	C-10	17
Gallbladder Diseases	6	1	0.0451424	1	RALA	0	C-4	73
Carcinoembryonic Antigen	13	1	0.04547	1	RPL18	0	C-6	34
Cholesterol, LDL	268	1	0.0460294	1	ZYG11B	0	C-1	190
Antidepressive Agents	41	1	0.046386	1	ACSS3	0	C-17	11
Arachidonic Acid	5	1	0.0468939	1	CHST11	0	C-2	91
Serotonin Plasma Membrane Transport Proteins	5	1	0.0468939	1	TRIO	0	C-2	91
Reverse Transcriptase Inhibitors	23	1	0.0472675	1	TANK	0	C-8	20
Smoking	308	2	0.0473126	1	BDNF,NTRK2	0	C-15	11
Mood Disorders	37	2	0.0484799	1	ERRFI1,TNC	0	C-2	91
Mental Competency	43	1	0.0485978	1	ACSS3	0	C-17	11
Tonsillectomy	24	1	0.0492737	1	NFKB1	0	C-7	20
Periodontitis	69	1	0.0496556	1	PKP2	0	C-26	7
C-Reactive Protein	98	1	0.0504269	1	PABPC4	0	C-35	5
Atrial Fibrillation	43	2	0.0515704	1	TCF12,GRHL1	0	C-3	81
Apolipoproteins E	7	1	0.0524681	1	PDE4B	0	C-4	73
Corpus Striatum	7	1	0.0524681	1	DENND4B	0	C-4	73
Exhalation	7	1	0.0524681	1	DLC1	0	C-4	73
Osteitis Deformans	7	1	0.0524681	1	OPTN	0	C-4	73
amyloid beta-protein (1-40)	7	1	0.0524681	1	STARD13	0	C-4	73
fibrinogen D fragment	7	1	0.0524681	1	ARHGEF28	0	C-4	73
Vitiligo	26	1	0.053274	1	TICAM1	0	C-8	20
Polycystic Ovary Syndrome	13	1	0.0532931	1	INSR	0	C-5	40
Aspartate Aminotransferases	31	1	0.053977	1	ADAMTS9	0	C-10	17
Vaccine Potency	88	1	0.0542045	1	RUNX1	0	C-29	6
Spondylitis, Ankylosing	38	1	0.054486	1	ANO6	0	C-13	14
Pulmonary Disease, Chronic Obstructive	216	2	0.0557213	1	TGFB2,ADAMTS6	0	C-10	17
Acute Coronary Syndrome	6	1	0.0560083	1	CST3	0	C-2	91
Macular Degeneration	110	1	0.0564591	1	RNF5	0	C-34	5
Aspartate Aminotransferases	31	1	0.0570627	1	COLGALT1	0	C-9	18
Anxiety	7	1	0.0580718	1	CREB5	0	C-3	81
Hypersensitivity	29	1	0.0592445	1	NFATC2	0	C-7	20
Blood Pressure	556	5	0.0593119	1	KIF11,NEDD8,DLGAP5,CYB5B,ANLN	0	C-1	190
Crohn Disease	190	2	0.0594936	1	MAP3K8,TNF	0	C-7	20
Hydrochlorothiazide	39	1	0.0597549	1	ARRB1	0	C-11	15
Influenza A Virus, H1N1 Subtype	40	1	0.0612423	1	BRAF	0	C-11	15
Diabetic Retinopathy	15	1	0.0612423	1	INSR	0	C-5	40
Arthritis, Rheumatoid	120	1	0.0614625	1	OS9	0	C-34	5
Platelet Function Tests	2250	1	0.061571	1	NFATC2	0	C-7	20
Platelet Function Tests	2250	1	0.061571	1	BIRC3	0	C-8	20
Inflammatory Bowel Diseases	196	2	0.0628512	1	MAP3K8,IL18R1	0	C-7	20
Inflammatory Bowel Diseases	196	2	0.0628512	1	NOD2,CYLD	0	C-8	20
Toluene 2,4-Diisocyanate	88	1	0.0629518	1	CDH17	0	C-26	7
Vaccine Potency	88	1	0.0629518	1	GOLGA3	0	C-27	7
Peripheral Nervous System Diseases	31	1	0.0632049	1	TANK	0	C-8	20
Mood Disorders	37	1	0.0641022	1	ADAMTS6	0	C-10	17
Wet Macular Degeneration	37	1	0.0641022	1	B3GLCT	0	C-10	17
S-(3-hydroxypropyl)cysteine N-acetate	106	1	0.0649844	1	RUNX1	0	C-29	6
Deafness, Aminoglycoside-Induced	7	1	0.0650365	1	WFS1	0	C-2	91
Memory, Short-Term	7	1	0.0650365	1	ITSN2	0	C-2	91
Precursor Cell Lymphoblastic Leukemia-Lymphoma	58	1	0.0650387	1	MAML2	0	C-15	11
Amyotrophic lateral sclerosis 1	58	1	0.0650387	1	IDE	0	C-16	11
Alanine Transaminase	38	1	0.0657798	1	ADAMTS9	0	C-10	17
Liver Cirrhosis, Biliary	38	1	0.0657798	1	ACTN4	0	C-10	17
Arteries	36	1	0.0659732	1	FBN2	0	C-9	18
Esophageal Squamous Cell Carcinoma	8	1	0.0660912	1	XBP1	0	C-3	81
Face	8	1	0.0660912	1	RUNX2	0	C-3	81
Glucocorticoids	8	1	0.0660912	1	CWC27	0	C-3	81
Hemoglobins	81	1	0.0660912	1	TYMP	0	C-21	8
Neuroticism	59	1	0.0661255	1	ACSS3	0	C-17	11
HIV-1	108	1	0.0661758	1	AHRR	0	C-31	6
Triglycerides	256	1	0.0663767	1	ADAR	0	C-1	190
Diabetes Mellitus, Type 1	130	1	0.0664447	1	RNF5	0	C-34	5
Diabetes Mellitus, Type 1	130	1	0.0664447	1	ATXN2L	0	C-35	5
Transforming Growth Factor beta	9	1	0.0669537	1	DLC1	0	C-4	73
Circadian Rhythm	60	1	0.0672112	1	ALDH6A1	0	C-17	11
3-hydroxy-1-methylpropylmercapturic acid	111	1	0.0679606	1	YWHAQ	0	C-30	6
Waist-Hip Ratio	75	1	0.0687306	1	CPEB4	0	C-19	9
Microbiota	17	1	0.0691265	1	NDUFA9	0	C-5	40
Lung Volume Measurements	325	2	0.0691404	1	USP37,SP100	0	C-1	190
Heart Rate	112	3	0.0699567	1	MEIS1,HMOX1,SUN2	0	C-3	81
Mental Disorders	79	1	0.0722753	1	B3GALT5	0	C-20	9
Cardiovascular Diseases	40	1	0.0730443	1	NTN4	0	C-9	18
Paliperidone Palmitate	90	1	0.0731931	1	HIBCH	0	C-22	8
Colitis, Ulcerative	145	1	0.0738782	1	ATXN2L	0	C-35	5
Atherosclerosis	8	1	0.0739793	1	LDLR	0	C-2	91
Glioblastoma	8	1	0.0739793	1	EGFR	0	C-2	91
Macrophage Inflammatory Proteins	8	1	0.0739793	1	VCAN	0	C-2	91
Osteonecrosis	9	1	0.0740431	1	CWC27	0	C-3	81
Sleep Apnea, Obstructive	9	1	0.0740431	1	NR3C1	0	C-3	81
triptolide	9	1	0.0740431	1	PPIL3	0	C-3	81
White Matter	41	1	0.0748041	1	COL4A2	0	C-9	18
Psoriasis	148	1	0.0753592	1	RNF5	0	C-34	5
Psoriasis	148	1	0.0753592	1	ATXN2L	0	C-35	5
Creatinine	107	1	0.0760882	1	TFDP2	0	C-26	7
Hip	260	2	0.0771975	1	TGFB2,B3GLCT	0	C-10	17
25-Hydroxyvitamin D 2	4	1	0.0774776	1	CYB5B	0	C-1	190
Cartilage	4	1	0.0774776	1	TGFA	0	C-1	190
Premature Birth	4	1	0.0774776	1	SMAD9	0	C-1	190
Platelet Count	64	1	0.0777907	1	BAZ2A	0	C-14	12
Education	154	1	0.0783155	1	ATXN2L	0	C-35	5
Diabetes Mellitus, Type 2	155	1	0.0788075	1	PABPC4	0	C-35	5
Glomerular Filtration Rate	111	1	0.0788336	1	TFDP2	0	C-26	7
Heart Rate	112	1	0.0795188	1	DSP	0	C-26	7
Urine	89	1	0.0810846	1	MUC1	0	C-20	9
Diagnostic Techniques, Cardiovascular	11	1	0.0812209	1	PDE4B	0	C-4	73
Frontotemporal Dementia	11	1	0.0812209	1	CEP131	0	C-4	73
Intracranial Aneurysm	11	1	0.0812209	1	STARD13	0	C-4	73
blood	11	1	0.0812209	1	SRGAP3	0	C-4	73
Cytokines	62	2	0.081713	1	CNTRL,RAB14	0	C-4	73
Hemoglobins	81	1	0.0819282	1	POLA1	0	C-18	10
Ear, External	10	1	0.0819282	1	CREB5	0	C-3	81
Risperidone	10	1	0.0819282	1	NR3C1	0	C-3	81
Renal Insufficiency, Chronic	58	1	0.0820429	1	SVIP	0	C-13	14
Carcinoma, Hepatocellular	9	1	0.0828375	1	C2	0	C-2	91
Immunoglobulin G	9	1	0.0828375	1	EDN1	0	C-2	91
Language Disorders	9	1	0.0828375	1	TNC	0	C-2	91
Language Tests	9	1	0.0828375	1	TNC	0	C-2	91
Suicide, Attempted	9	1	0.0828375	1	PRKCE	0	C-2	91
Waist-Hip Ratio	75	1	0.0833592	1	MAML2	0	C-15	11
Brain	46	1	0.0835562	1	NTN4	0	C-9	18
Stroke	104	1	0.0841467	1	PARK7	0	C-22	8
Hypothyroidism	21	1	0.0847015	1	INSR	0	C-5	40
Autoimmune Diseases	42	1	0.0847058	1	TNIP1	0	C-8	20
Leukemia, Lymphocytic, Chronic, B-Cell	56	1	0.0847443	1	BCL2L11	0	C-11	15
Emotions	77	1	0.0854929	1	SLC27A2	0	C-16	11
Waist Circumference	142	1	0.0862372	1	RYBP	0	C-29	6
Atrial Fibrillation	43	1	0.086637	1	BCL3	0	C-7	20
Colitis, Ulcerative	145	1	0.08799	1	BRD2	0	C-29	6
Erythrocyte Count	145	1	0.08799	1	GLDC	0	C-32	6
Macular Degeneration	110	3	0.0880268	1	C3,C2,CFB	0	C-2	91
Alcoholism	97	1	0.0880784	1	B3GALT5	0	C-20	9
Plasminogen Activator Inhibitor 1	12	1	0.0882736	1	RHOA	0	C-4	73
Staphylococcus aureus	12	1	0.0882736	1	PDE4B	0	C-4	73
Glomerular Filtration Rate	111	3	0.0898735	1	CHRM3,LRP2,ALCAM	0	C-2	91
Lung Neoplasms	53	1	0.0906065	1	ADAMTS6	0	C-10	17
Pelvic Organ Prolapse	23	1	0.0923935	1	NDUFC2-KCTD14	0	C-5	40
Polychlorinated Biphenyls	23	1	0.0923935	1	NUBPL	0	C-5	40
Emotions	77	1	0.0928974	1	GATAD2B	0	C-14	12
Uric Acid	132	1	0.0931323	1	ETV1	0	C-25	7
Obesity	103	1	0.0932927	1	B4GALT5	0	C-20	9
Body Mass Index	618	3	0.0938423	1	TGFB2,VEGFC,ADAMTS6	0	C-10	17
Bipolar Disorder	229	1	0.0939275	1	NLRC5	0	C-1	190
amyloid beta-protein (1-42)	26	2	0.0942388	1	RNF111,MAPRE2	0	C-1	190
Body Height	459	2	0.095654	1	ACSS3,PCCB	0	C-17	11
Smoking	308	2	0.0958121	1	NEDD8,CYB5B	0	C-1	190
S-(3-hydroxypropyl)cysteine N-acetate	106	1	0.0958899	1	MUC4	0	C-20	9
Angioedema	5	1	0.0958951	1	IFT43	0	C-1	190
Pyoderma Gangrenosum	5	1	0.0958951	1	USP15	0	C-1	190
Serotonin Plasma Membrane Transport Proteins	5	1	0.0958951	1	GALM	0	C-1	190
Urticaria	5	1	0.0958951	1	IFT43	0	C-1	190
oxidized low density lipoprotein	5	1	0.0958951	1	KIF26B	0	C-1	190
Crohn Disease	190	1	0.0958951	1	ATXN2L	0	C-35	5
Platelet Count	64	1	0.0962883	1	BAD	0	C-11	15
Vascular Calcification	54	1	0.097397	1	COL4A2	0	C-9	18
Bladder Exstrophy	12	1	0.0974998	1	CREB5	0	C-3	81
Sleep Initiation and Maintenance Disorders	12	1	0.0974998	1	MEIS1	0	C-3	81
gamma-Linolenic Acid	12	1	0.0974998	1	NR3C1	0	C-3	81
Diabetes Mellitus	49	1	0.0981432	1	BCL3	0	C-7	20
Mortality	49	1	0.0981432	1	BCL3	0	C-7	20
Inflammatory Bowel Diseases	196	1	0.0987987	1	ATXN2L	0	C-35	5
Anemia, Sickle Cell	25	1	0.100022	1	ATP6V0A4	0	C-5	40
Intracranial Aneurysm	11	1	0.100303	1	FBN1	0	C-2	91
Plaque, Amyloid	11	1	0.100303	1	CHRM3	0	C-2	91
Hematocrit	56	1	0.100826	1	MET	0	C-9	18
Antineoplastic Agents	92	1	0.101353	1	MAML2	0	C-15	11
Antihypertensive Agents	14	1	0.102219	1	ARHGEF38	0	C-4	73
Nitric Oxide	14	1	0.102219	1	DLC1	0	C-4	73
Erythrocyte Indices	128	1	0.102661	1	TYMP	0	C-21	8
Fibrinogen	94	1	0.103448	1	PCCB	0	C-17	11
Endometriosis	13	1	0.105188	1	MEIS1	0	C-3	81
Hippocampus	53	1	0.105737	1	ZBP1	0	C-7	20
Neoplasms	53	1	0.105737	1	BCL3	0	C-7	20
Renal Insufficiency, Chronic	58	2	0.10598	1	CST3,ALCAM	0	C-2	91
Body Mass Index	618	3	0.107426	1	COL16A1,COL4A4,ITGB8	0	C-9	18
Lupus Erythematosus, Systemic	214	1	0.107465	1	ATXN2L	0	C-35	5
Urinary Bladder Neoplasms	15	1	0.109113	1	PRKAR2B	0	C-4	73
Heart Failure	55	1	0.109512	1	BCL3	0	C-7	20
Cytokines	62	1	0.11104	1	COL4A4	0	C-9	18
Hematocrit	56	1	0.111393	1	BCL3	0	C-7	20
Coffee	14	1	0.112811	1	POR	0	C-3	81
Obesity	103	1	0.112824	1	BDNF	0	C-15	11
Dupuytren Contracture	6	1	0.113947	1	TIMP2	0	C-1	190
Crohn Disease	190	1	0.113947	1	BRD2	0	C-29	6
Echocardiography	190	1	0.113947	1	CSNK2A2	0	C-29	6
Fetal Hemoglobin	29	1	0.115093	1	ATP6V0A4	0	C-5	40
Amyotrophic lateral sclerosis 1	58	1	0.115145	1	NFATC2	0	C-7	20
Precursor Cell Lymphoblastic Leukemia-Lymphoma	58	1	0.115145	1	NFATC2	0	C-7	20
Colitis, Ulcerative	145	1	0.115576	1	PARK7	0	C-22	8
S-(3-hydroxypropyl)cysteine N-acetate	106	1	0.115929	1	NTRK2	0	C-15	11
Periodontitis	69	1	0.116403	1	ACTN2	0	C-10	17
Creatinine	107	1	0.116962	1	ACSS3	0	C-17	11
Inflammatory Bowel Diseases	196	1	0.117361	1	BRD2	0	C-29	6
zileuton	13	1	0.11744	1	PRKCE	0	C-2	91
Hypertension	108	1	0.117994	1	MAML2	0	C-15	11
Menarche	108	1	0.117994	1	BDNF	0	C-15	11
Uric Acid	132	1	0.118123	1	B4GALT5	0	C-20	9
Parkinson Disease	109	1	0.119025	1	MCCC1	0	C-17	11
Diabetic Retinopathy	15	1	0.120369	1	CREB5	0	C-3	81
Urinary Bladder Neoplasms	15	1	0.120369	1	CWC27	0	C-3	81
lipoprotein A-I	15	1	0.120369	1	TIAM2	0	C-3	81
Insulin	111	1	0.121083	1	AGPS	0	C-16	11
Myocardial Infarction	68	1	0.121145	1	COL4A2	0	C-9	18
Insulin Resistance	88	1	0.121983	1	PITRM1	0	C-12	14
Adipose Tissue	71	2	0.122165	1	TAF4B,TLE1	0	C-3	81
Aspartate Aminotransferases	31	1	0.122536	1	NDUFA8	0	C-5	40
Lupus Nephritis	17	1	0.122744	1	NIN	0	C-4	73
Coronary Artery Disease	69	1	0.122818	1	COL4A2	0	C-9	18
Urine	89	1	0.123286	1	ITGAV	0	C-13	14
Alzheimer Disease	364	3	0.123983	1	RNF111,TIMP2,SH3RF1	0	C-1	190
Glucose	140	1	0.124866	1	AGO2	0	C-19	9
Antihypertensive Agents	14	1	0.125887	1	PRKCE	0	C-2	91
Bupropion	14	1	0.125887	1	TNC	0	C-2	91
Stomach Neoplasms	14	1	0.125887	1	PTGER4	0	C-2	91
Varicose Veins	14	1	0.125887	1	GPR176	0	C-2	91
Waist Circumference	142	1	0.126544	1	CPEB4	0	C-19	9
Triglycerides	256	1	0.127427	1	TAGLN	0	C-33	5
Lupus Erythematosus, Systemic	214	1	0.127537	1	CSNK2B	0	C-29	6
Lupus Erythematosus, Systemic	214	1	0.127537	1	EPHX1	0	C-31	6
Celiac Disease	65	1	0.128157	1	IL18R1	0	C-7	20
Toluene 2,4-Diisocyanate	88	1	0.13011	1	AP3B1	0	C-11	15
Osteitis Deformans	7	1	0.13164	1	PML	0	C-1	190
Prefrontal Cortex	7	1	0.13164	1	TGFA	0	C-1	190
Crohn Disease	190	1	0.13164	1	PER3	0	C-25	7
Mental Disorders	79	1	0.132175	1	ADAMTS6	0	C-10	17
Leucine	15	1	0.134254	1	PRKCE	0	C-2	91
C-Reactive Protein	98	1	0.134933	1	ANO6	0	C-13	14
Hemoglobins	81	1	0.135297	1	TGFB2	0	C-10	17
Blood Proteins	17	1	0.135297	1	ELL2	0	C-3	81
Maximal Midexpiratory Flow Rate	17	1	0.135297	1	TCF12	0	C-3	81
Alzheimer Disease	364	2	0.136079	1	TGFB2,CLU	0	C-10	17
Hypertriglyceridemia	19	1	0.136169	1	NPHP1	0	C-4	73
Nose	19	1	0.136169	1	DLC1	0	C-4	73
Longevity	141	1	0.138665	1	PRIM2	0	C-18	10
Mental Disorders	79	1	0.139388	1	COL4A2	0	C-9	18
Migraine Disorders	84	1	0.139961	1	ACTN4	0	C-10	17
Lipids	72	1	0.140987	1	BCL3	0	C-7	20
1-Alkyl-2-acetylglycerophosphocholine Esterase	16	1	0.142541	1	LDLR	0	C-2	91
Cisplatin	16	1	0.142541	1	WFS1	0	C-2	91
Hepatitis B, Chronic	16	1	0.142541	1	CFB	0	C-2	91
Joint Instability	16	1	0.142541	1	VCAN	0	C-2	91
Marijuana Abuse	16	1	0.142541	1	CHST11	0	C-2	91
Tumor Necrosis Factor-alpha	16	1	0.142541	1	CHRM3	0	C-2	91
Stroke	104	1	0.142618	1	SLC44A2	0	C-13	14
Esophageal Neoplasms	18	1	0.142667	1	XBP1	0	C-3	81
Blood Flow Velocity	20	1	0.142806	1	RAP1GDS1	0	C-4	73
Coronary Disease	98	1	0.143851	1	PAPSS1	0	C-11	15
Venous Thromboembolism	105	1	0.143893	1	SLC44A2	0	C-13	14
Migraine Disorders	84	1	0.147562	1	FBN2	0	C-9	18
Pulmonary Disease, Chronic Obstructive	216	1	0.148442	1	DSP	0	C-26	7
Anti-Inflammatory Agents, Non-Steroidal	8	1	0.148982	1	IFT43	0	C-1	190
Atherosclerosis	8	1	0.148982	1	LEPR	0	C-1	190
Seizures, Febrile	8	1	0.148982	1	IFI44L	0	C-1	190
Crohn Disease	190	1	0.148982	1	PARK7	0	C-22	8
Gastrointestinal Neoplasms	21	1	0.149392	1	EFNA1	0	C-4	73
Nose	19	1	0.149974	1	RUNX2	0	C-3	81
Anorexia Nervosa	17	1	0.150751	1	LRP2	0	C-2	91
Triglycerides	256	1	0.150901	1	EPHX1	0	C-31	6
Longevity	141	1	0.151435	1	ECHS1	0	C-17	11
Insulin	111	1	0.151504	1	PITRM1	0	C-12	14
Stroke	104	1	0.151998	1	LMNA	0	C-11	15
Inflammatory Bowel Diseases	196	1	0.153351	1	PARK7	0	C-22	8
Vaccine Potency	88	1	0.154048	1	COL4A4	0	C-9	18
Depressive Disorder	178	1	0.156271	1	ST3GAL1	0	C-20	9
Age of Onset	146	1	0.1564	1	ACSS3	0	C-17	11
Amyloidosis, Cerebral, with Spongiform Encephalopathy	20	1	0.15722	1	ATF3	0	C-3	81
Blood Flow Velocity	20	1	0.15722	1	TCF12	0	C-3	81
Asthma	232	1	0.158642	1	CDH17	0	C-26	7
Crown-Rump Length	18	1	0.158882	1	ITSN2	0	C-2	91
Epilepsy	18	1	0.158882	1	CHRM3	0	C-2	91
Erythrocytes	18	1	0.158882	1	CHRM3	0	C-2	91
Refractive Errors	18	1	0.158882	1	FBN1	0	C-2	91
Lung Volume Measurements	325	1	0.159446	1	PABPC4	0	C-35	5
Fibrinogen	94	2	0.162154	1	PDE4B,RAB5C	0	C-4	73
Thinness	23	1	0.162415	1	EPHA4	0	C-4	73
Cerebrospinal Fluid	84	1	0.162566	1	IL18R1	0	C-7	20
Colorectal Neoplasms	94	1	0.16369	1	LAMA5	0	C-9	18
Gastrointestinal Neoplasms	21	1	0.164405	1	XBP1	0	C-3	81
Cholesterol, HDL	338	1	0.165371	1	PABPC4	0	C-35	5
Crohn Disease	190	1	0.165979	1	CPEB4	0	C-19	9
Apolipoproteins B	24	1	0.168852	1	EPHA4	0	C-4	73
Tonsillectomy	24	1	0.168852	1	RAP1GAP2	0	C-4	73
Coronary Disease	98	1	0.17006	1	COL4A2	0	C-9	18
Breast Neoplasms	160	1	0.170162	1	MAML2	0	C-15	11
Inflammatory Bowel Diseases	196	1	0.170795	1	CPEB4	0	C-19	9
Body Weight	161	1	0.171137	1	BDNF	0	C-15	11
Uric Acid	132	1	0.177651	1	TNFRSF1B	0	C-13	14
Obesity	103	1	0.177958	1	FBN2	0	C-9	18
Smoking	308	1	0.179104	1	RUNX1	0	C-29	6
Smoking	308	1	0.179104	1	YWHAQ	0	C-30	6
Macular Degeneration	110	1	0.179399	1	B3GLCT	0	C-10	17
Multiple Sclerosis	134	1	0.180101	1	PVR	0	C-13	14
Hip	260	2	0.180214	1	RNF111,TOP2A	0	C-1	190
Hemoglobins	81	2	0.181204	1	PRKCE,TLR6	0	C-2	91
Death, Sudden, Cardiac	26	1	0.181581	1	RAP1GAP2	0	C-4	73
Eicosapentaenoic Acid	26	1	0.181581	1	EML1	0	C-4	73
Vitiligo	26	1	0.181581	1	RPGRIP1L	0	C-4	73
Heart Rate	112	1	0.182361	1	ACTN4	0	C-10	17
Head	10	1	0.182638	1	TIMP2	0	C-1	190
Receptors, Interleukin-6	10	1	0.182638	1	ADAR	0	C-1	190
Clusterin	21	1	0.182817	1	IL6	0	C-2	91
Hemoglobin A2	21	1	0.182817	1	TRIO	0	C-2	91
Hodgkin Disease	24	1	0.185599	1	ELL2	0	C-3	81
Thyrotropin	49	1	0.186832	1	INSR	0	C-5	40
Bronchodilator Agents	401	1	0.187075	1	CHRM3	0	C-2	91
Coronary Disease	98	1	0.18709	1	BCL3	0	C-7	20
Emphysema	27	1	0.187873	1	DLC1	0	C-4	73
Memory	27	1	0.187873	1	RIN2	0	C-4	73
Immunoglobulins	186	1	0.189079	1	MX1	0	C-1	190
3-hydroxy-1-methylpropylmercapturic acid	111	1	0.190448	1	LAMA5	0	C-9	18
Venous Thromboembolism	105	2	0.192345	1	ARHGEF28,DLC1	0	C-4	73
Carotid Artery Diseases	28	1	0.194118	1	PDE4B	0	C-4	73
Obesity	103	1	0.195683	1	ERC1	0	C-7	20
Bipolar Disorder	229	1	0.196845	1	ST3GAL1	0	C-20	9
Breast Neoplasms	160	3	0.196908	1	FBN1,C2,CFB	0	C-2	91
Proteins	41	2	0.196922	1	DLGAP5,IFIH1	0	C-1	190
Stroke	104	1	0.197391	1	BCL3	0	C-7	20
Intercellular Adhesion Molecule-1	11	1	0.198966	1	ICAM1	0	C-1	190
Crohn Disease	190	1	0.198966	1	NOTCH1	0	C-15	11
Echocardiography	190	1	0.198966	1	NTRK2	0	C-15	11
Lipoproteins	26	1	0.199433	1	ANGPTL4	0	C-3	81
Alkaline Phosphatase	29	1	0.200315	1	ARHGEF28	0	C-4	73
HIV-1	108	1	0.204188	1	TANK	0	C-8	20
Toluene 2,4-Diisocyanate	88	2	0.205478	1	PRKCE,VCAN	0	C-2	91
Vaccine Potency	88	2	0.205478	1	LTBP1,C2	0	C-2	91
Autoantibodies	24	1	0.206079	1	WFS1	0	C-2	91
Macular Degeneration	110	1	0.207567	1	TNFRSF10A	0	C-8	20
Platelet Function Tests	2250	1	0.211141	1	STOML2	0	C-12	14
Chemokine CCL2	31	1	0.212569	1	EFNA1	0	C-4	73
Metabolism	205	1	0.213025	1	SLC27A2	0	C-16	11
Carcinoma, Squamous Cell	28	1	0.213034	1	XBP1	0	C-3	81
Glioma	25	1	0.213686	1	EGFR	0	C-2	91
Electrocardiography	325	1	0.215883	1	ELP6	0	C-24	7
Body Weight Changes	26	1	0.221221	1	FBN1	0	C-2	91
Eicosapentaenoic Acid	26	1	0.221221	1	TNC	0	C-2	91
Stroke	104	2	0.221517	1	CDKN2C,GRHL1	0	C-3	81
Pulmonary Disease, Chronic Obstructive	216	1	0.223192	1	POFUT1	0	C-15	11
Arthritis, Rheumatoid	120	1	0.224255	1	TNFAIP3	0	C-8	20
Multiple Sclerosis	134	1	0.225366	1	MET	0	C-9	18
Waist Circumference	142	1	0.225603	1	TGFB2	0	C-10	17
Cholesterol, LDL	268	1	0.226692	1	ST3GAL1	0	C-20	9
Body Fat Distribution	27	1	0.228685	1	GPSM2	0	C-2	91
Age of Onset	146	1	0.231204	1	TGFB2	0	C-10	17
Psoriasis	148	1	0.233989	1	RUNX3	0	C-10	17
Cerebrospinal Fluid	84	3	0.235254	1	LEPR,RNF111,MAPRE2	0	C-1	190
Carcinoma, Squamous Cell	28	1	0.236078	1	VCAN	0	C-2	91
Waist Circumference	142	1	0.237174	1	ITGB8	0	C-9	18
Body Mass Index	618	2	0.238153	1	STARD13,RIN2	0	C-4	73
Cell Survival	32	1	0.239556	1	PPIL3	0	C-3	81
Hip	260	1	0.241954	1	MCM6	0	C-18	10
Clozapine	36	1	0.242398	1	PRKAR2B	0	C-4	73
Hormones	36	1	0.242398	1	RIN2	0	C-4	73
Age of Onset	146	1	0.243014	1	COL4A4	0	C-9	18
Autistic Disorder	78	1	0.24435	1	SHQ1	0	C-6	34
Sjogren's Syndrome	14	1	0.24603	1	IRF5	0	C-1	190
Crohn Disease	190	1	0.24603	1	PLAU	0	C-13	14
Bone Density	180	1	0.249121	1	MARK3	0	C-11	15
Sleep	152	1	0.251695	1	FBN2	0	C-9	18
Inflammatory Bowel Diseases	196	1	0.252794	1	PLAU	0	C-13	14
Liver Cirrhosis, Biliary	38	1	0.254016	1	ARHGAP31	0	C-4	73
Mucocutaneous Lymph Node Syndrome	38	1	0.254016	1	ITPKC	0	C-4	73
Smoking	308	1	0.256276	1	MUC4	0	C-20	9
Body Height	459	1	0.256614	1	RYBP	0	C-29	6
Glucose	140	1	0.256635	1	BCL3	0	C-7	20
Interleukin-6	31	1	0.25784	1	CHRM3	0	C-2	91
Plaque, Atherosclerotic	31	1	0.25784	1	LDLR	0	C-2	91
Pancreatitis	15	1	0.261098	1	CDC20	0	C-1	190
Crohn Disease	190	1	0.261098	1	KSR1	0	C-11	15
Hip	260	1	0.262677	1	BDNF	0	C-15	11
Hip	260	1	0.262677	1	ACSS3	0	C-17	11
Erythrocyte Count	145	1	0.264527	1	REL	0	C-7	20
Erythrocyte Count	145	1	0.264527	1	MLKL	0	C-8	20
Melanoma	32	1	0.264956	1	GPR37	0	C-2	91
Influenza A Virus, H1N1 Subtype	40	1	0.265457	1	TUBGCP2	0	C-4	73
Venous Thromboembolism	105	2	0.265542	1	CHRM3,PRKCE	0	C-2	91
Inflammatory Bowel Diseases	196	1	0.268198	1	KSR1	0	C-11	15
Electrocardiography	325	1	0.268542	1	CPEB4	0	C-19	9
Schizophrenia	578	1	0.268905	1	INHBA	0	C-33	5
S-(3-hydroxypropyl)cysteine N-acetate	106	2	0.269095	1	CHST3,ASRGL1	0	C-2	91
Depressive Disorder	178	1	0.270949	1	KIF26B	0	C-1	190
Paclitaxel	33	1	0.272005	1	TRIO	0	C-2	91
Bone Density	180	1	0.272441	1	DDX58	0	C-1	190
Depressive Disorder	178	1	0.274653	1	ADAMTS6	0	C-10	17
1-Alkyl-2-acetylglycerophosphocholine Esterase	16	1	0.275867	1	RNF213	0	C-1	190
Cisplatin	16	1	0.275867	1	IFNLR1	0	C-1	190
Cholesterol, HDL	338	1	0.2778	1	NUTF2	0	C-19	9
Education	154	1	0.278533	1	TANK	0	C-8	20
Arterial Pressure	123	2	0.281471	1	MOV10,TIAM2	0	C-3	81
Amyotrophic Lateral Sclerosis	43	1	0.282296	1	ARAP2	0	C-4	73
Respiratory Function Tests	174	1	0.282728	1	SEMA7A	0	C-9	18
Cognition	39	1	0.283862	1	TLE3	0	C-3	81
Insulin-Like Growth Factor Binding Protein 3	39	1	0.283862	1	CREBBP	0	C-3	81
Insulin-Like Growth Factor I	44	1	0.287824	1	TUBGCP2	0	C-4	73
Cough	17	1	0.290342	1	TGFA	0	C-1	190
Urinalysis	17	1	0.290342	1	LIG4	0	C-1	190
Crohn Disease	190	1	0.290342	1	RUNX3	0	C-10	17
Echocardiography	190	1	0.290342	1	B3GLCT	0	C-10	17
Body Height	459	1	0.292475	1	UBD	0	C-24	7
Multiple Myeloma	41	1	0.296045	1	ELL2	0	C-3	81
Wet Macular Degeneration	37	1	0.299539	1	C3	0	C-2	91
Arthritis, Psoriatic	18	1	0.304529	1	STAT2	0	C-1	190
Carboplatin	18	1	0.304529	1	IFNLR1	0	C-1	190
Asthma	232	1	0.30948	1	AP3B1	0	C-11	15
Forced Expiratory Volume	290	1	0.310238	1	GATAD2B	0	C-14	12
Insulin-Like Growth Factor Binding Protein 3	39	1	0.312917	1	IGFBP3	0	C-2	91
Surveys and Questionnaires	39	1	0.312917	1	C2	0	C-2	91
Cardiovascular Diseases	40	1	0.319511	1	REEP5	0	C-2	91
Gastrointestinal Microbiome	92	1	0.322398	1	NDUFA9	0	C-5	40
Antidepressive Agents	41	1	0.326043	1	ERRFI1	0	C-2	91
White Matter	41	1	0.326043	1	CHRM3	0	C-2	91
Body Height	459	2	0.327131	1	ECE1,LTBP1	0	C-2	91
Blood Pressure	556	2	0.327568	1	BCL3,NFATC2	0	C-7	20
Fibrinogen	94	1	0.328135	1	ATP6V0A4	0	C-5	40
Cholesterol, HDL	338	1	0.328216	1	PCCB	0	C-17	11
Body Mass Index	618	1	0.33154	1	RYBP	0	C-29	6
Magnesium	20	1	0.332063	1	KIF26B	0	C-1	190
Crohn Disease	190	1	0.332063	1	NOD2	0	C-8	20
Neutrophils	42	1	0.332512	1	C2	0	C-2	91
Thyroid Diseases	42	1	0.332512	1	CFB	0	C-2	91
Glucose	140	2	0.334918	1	GRHL1,SNAPC4	0	C-3	81
Triglycerides	256	1	0.335782	1	ARRB1	0	C-11	15
Pulmonary Disease, Chronic Obstructive	216	1	0.338627	1	SEMA7A	0	C-9	18
Cholesterol	237	2	0.338702	1	ZYG11B,IFIH1	0	C-1	190
Mental Competency	43	1	0.33892	1	CHRM3	0	C-2	91
Diabetes Mellitus	49	1	0.342766	1	GRHL1	0	C-3	81
Mortality	49	1	0.342766	1	GRHL1	0	C-3	81
Thyrotropin	49	1	0.342766	1	CREB5	0	C-3	81
Asthma	232	1	0.342776	1	ADAMTS9	0	C-10	17
Eosinophilic Esophagitis	21	1	0.34542	1	TIMP2	0	C-1	190
Heart Failure	55	1	0.345926	1	TUBGCP3	0	C-4	73
Hematocrit	56	1	0.35097	1	STARD13	0	C-4	73
Forced Expiratory Volume	290	1	0.35167	1	ITGAX	0	C-13	14
Diabetes Mellitus, Type 1	130	2	0.353673	1	C2,CFB	0	C-2	91
Electrocardiography	325	4	0.358363	1	CREBBP,GRHL1,MEIS1,TLE1	0	C-3	81
Blood Glucose	22	1	0.358512	1	CLIP4	0	C-1	190
Body Height	459	1	0.3591	1	CPEB4	0	C-19	9
Precursor Cell Lymphoblastic Leukemia-Lymphoma	58	1	0.360943	1	PDE4B	0	C-4	73
Neoplasms	53	1	0.364964	1	GRHL1	0	C-3	81
Lupus Erythematosus, Systemic	214	1	0.365629	1	IL12RB2	0	C-7	20
Neuroticism	59	1	0.365873	1	NPHP1	0	C-4	73
Parkinson Disease	109	1	0.36968	1	NDUFAF2	0	C-5	40
Sleep	152	2	0.372002	1	MEIS1,NR3C1	0	C-3	81
Bronchodilator Agents	401	1	0.374157	1	ARHGEF38	0	C-4	73
Erythrocyte Count	145	1	0.374217	1	NLRC5	0	C-1	190
Age of Onset	146	1	0.374302	1	SH3RF1	0	C-1	190
Alzheimer Disease	364	1	0.375684	1	NR3C1	0	C-3	81
Heart Failure	55	1	0.375784	1	GRHL1	0	C-3	81
Diabetes Mellitus	49	1	0.37611	1	CHST11	0	C-2	91
Thyrotropin	49	1	0.37611	1	VCAN	0	C-2	91
Sleep	152	1	0.37621	1	SP100	0	C-1	190
Electrocardiography	325	1	0.376767	1	PRKCE	0	C-2	91
Diabetes Mellitus, Type 2	155	1	0.378024	1	OASL	0	C-1	190
Hematocrit	56	1	0.381125	1	GRHL1	0	C-3	81
Leukemia, Lymphocytic, Chronic, B-Cell	56	1	0.381125	1	ELL2	0	C-3	81
Diabetes Mellitus, Type 2	155	2	0.381154	1	TNRC6A,TLE1	0	C-3	81
Gout	50	1	0.382104	1	BDKRB2	0	C-2	91
Blood Pressure	556	1	0.382179	1	MDH1	0	C-22	8
Breast Neoplasms	160	1	0.382239	1	HLA-DMB	0	C-1	190
Cholesterol, HDL	338	1	0.382408	1	FBN1	0	C-2	91
Autoantibodies	24	1	0.383918	1	IFIH1	0	C-1	190
Cholesterol, LDL	268	1	0.384795	1	B3GLCT	0	C-10	17
Triglycerides	256	1	0.388018	1	MET	0	C-9	18
Body Height	459	6	0.389385	1	STAT2,TMED10,PML,TGFA,NCAPG,TRIM14	0	C-1	190
Asthma	232	1	0.389745	1	IL18R1	0	C-7	20
Longevity	141	2	0.391434	1	REEP5,IL6	0	C-2	91
Schizophrenia	578	1	0.394209	1	HIBCH	0	C-22	8
Celiac Disease	65	1	0.394674	1	ARHGAP31	0	C-4	73
Psychotic Disorders	25	1	0.396244	1	TRIM9	0	C-1	190
Breast Neoplasms	160	2	0.396283	1	MDM4,PPIL3	0	C-3	81
Cholesterol	237	1	0.396288	1	BCL3	0	C-7	20
Longevity	141	1	0.398406	1	SRP19	0	C-6	34
Circadian Rhythm	60	1	0.402043	1	MEIS1	0	C-3	81
Cholesterol, LDL	268	1	0.402143	1	COL11A2	0	C-9	18
Vascular Calcification	54	1	0.405515	1	LDLR	0	C-2	91
Forced Expiratory Volume	290	1	0.409214	1	TGFB2	0	C-10	17
Platelet Function Tests	2250	14	0.409623	1	PDE4B,RAB4A,OPTN,NIN,EML1,RAB40B,EPHA4,RIN2,PCNT,ARHGAP31,RAP1GDS1,ARHGEF38,ARHGEF28,DLC1	0	C-4	73
Neuroblastoma	62	1	0.412238	1	TCF12	0	C-3	81
Coronary Artery Disease	69	1	0.413154	1	DLC1	0	C-4	73
Lipoproteins, VLDL	69	1	0.413154	1	FGD4	0	C-4	73
Body Mass Index	618	1	0.415558	1	HIBCH	0	C-22	8
Hematocrit	56	1	0.41689	1	PRKCE	0	C-2	91
Leukemia, Lymphocytic, Chronic, B-Cell	56	1	0.41689	1	GPR37	0	C-2	91
Body Weights and Measures	63	1	0.417271	1	CREBBP	0	C-3	81
Blood Pressure	556	1	0.418288	1	ST3GAL1	0	C-20	9
Body Height	459	1	0.419464	1	MAML2	0	C-15	11
Motor Activity	27	1	0.420164	1	RBBP6	0	C-1	190
Triglycerides	256	1	0.420548	1	BCL3	0	C-7	20
Adipose Tissue	71	1	0.422184	1	RIN2	0	C-4	73
Cholesterol, HDL	338	4	0.423548	1	ZYG11B,KIF26B,OAS3,SH3RF1	0	C-1	190
Hip	260	1	0.425536	1	NFKB1	0	C-7	20
Lipids	72	1	0.426648	1	RAP1GDS1	0	C-4	73
Uric Acid	132	1	0.428562	1	INSR	0	C-5	40
Schizophrenia	578	1	0.431016	1	ST3GAL1	0	C-20	9
Carotid Artery Diseases	28	1	0.431768	1	LIG4	0	C-1	190
Drug Resistance	59	1	0.433549	1	PTPRE	0	C-2	91
Body Height	459	2	0.439167	1	TLE3,KDM6B	0	C-3	81
Inflammatory Bowel Diseases	196	2	0.443116	1	USP15,IFIH1	0	C-1	190
Blood Pressure	556	2	0.445221	1	PDE4B,ALS2CL	0	C-4	73
Lung Volume Measurements	325	1	0.446192	1	TGFB2	0	C-10	17
Smoking	308	1	0.447033	1	LAMA5	0	C-9	18
Body Height	459	1	0.447483	1	ZNFX1	0	C-14	12
C-Reactive Protein	98	3	0.44839	1	LEPR,ADAR,OASL	0	C-1	190
Emotions	77	1	0.44846	1	PRKAR1B	0	C-4	73
Triglycerides	256	3	0.44873	1	EPHA4,PCNT,RAP1GDS1	0	C-4	73
Cytokines	62	1	0.449738	1	LTBP1	0	C-2	91
Prostatic Neoplasms	167	1	0.452675	1	NOL10	0	C-6	34
Bronchodilator Agents	401	1	0.452746	1	ITGAX	0	C-13	14
Body Mass Index	618	1	0.453525	1	CPEB4	0	C-19	9
Body Mass Index	618	1	0.453525	1	GALNT16	0	C-20	9
Mental Disorders	79	1	0.456954	1	RIN2	0	C-4	73
Platelet Count	64	1	0.460275	1	CHRM3	0	C-2	91
Serotonin Uptake Inhibitors	31	1	0.465212	1	KIF26B	0	C-1	190
Respiratory Function Tests	174	1	0.466454	1	SRP72	0	C-6	34
Child Development Disorders, Pervasive	302	1	0.475506	1	ERC1	0	C-7	20
Platelet Function Tests	2250	1	0.476446	1	MAML2	0	C-15	11
Platelet Function Tests	2250	1	0.476446	1	IDE	0	C-16	11
Lipoproteins, VLDL	69	1	0.485753	1	LTBP1	0	C-2	91
Periodontitis	69	1	0.485753	1	HS6ST2	0	C-2	91
gamma-Glutamyltransferase	33	1	0.486413	1	OASL	0	C-1	190
Asthma	232	3	0.487713	1	AP2A2,PRKCE,VCAN	0	C-2	91
Body Mass Index	618	1	0.48903	1	MCM6	0	C-18	10
Toluene 2,4-Diisocyanate	88	1	0.493608	1	NIN	0	C-4	73
Leprosy	34	1	0.496698	1	HLA-DOB	0	C-1	190
Myopia, Degenerative	34	1	0.496698	1	PML	0	C-1	190
Rest	34	1	0.496698	1	KIF26B	0	C-1	190
Urine	89	1	0.497527	1	ARHGAP17	0	C-4	73
Lipids	72	1	0.500464	1	LDLR	0	C-2	91
Electrocardiography	325	1	0.501091	1	BCL3	0	C-7	20
Paliperidone Palmitate	90	1	0.501416	1	ARHGEF28	0	C-4	73
Alzheimer Disease	364	1	0.504557	1	COL4A4	0	C-9	18
Live Birth	35	1	0.506778	1	SMAD9	0	C-1	190
Gastrointestinal Microbiome	92	1	0.509105	1	ARAP2	0	C-4	73
Migraine Disorders	84	1	0.51366	1	NR3C1	0	C-3	81
Cholesterol, HDL	338	1	0.515023	1	BCL3	0	C-7	20
Angiotensin-Converting Enzyme Inhibitors	36	1	0.516657	1	TGFA	0	C-1	190
Body Mass Index	618	1	0.517043	1	INSR	0	C-5	40
Bronchodilator Agents	401	1	0.519121	1	TGFB2	0	C-10	17
Electrocardiography	325	1	0.52078	1	RAP1GAP2	0	C-4	73
Lung Volume Measurements	325	1	0.52078	1	ARHGEF38	0	C-4	73
Body Mass Index	618	1	0.522231	1	BDNF	0	C-15	11
Body Mass Index	618	1	0.522231	1	ACSS3	0	C-17	11
Cholesterol, HDL	338	1	0.522416	1	PDE4B	0	C-4	73
Child Development Disorders, Pervasive	302	1	0.522463	1	TLE1	0	C-3	81
Cholesterol, LDL	268	1	0.522817	1	LDLR	0	C-2	91
Body Mass Index	618	4	0.52506	1	GNB1,GPR176,FBN1,LTBP1	0	C-2	91
Uric Acid	132	1	0.52564	1	TRIM9	0	C-1	190
Multiple Sclerosis	134	1	0.527044	1	CBLB	0	C-1	190
Alcoholism	97	1	0.52782	1	STARD13	0	C-4	73
Insulin Resistance	88	1	0.530147	1	SNAPC4	0	C-3	81
Toluene 2,4-Diisocyanate	88	1	0.530147	1	CREB5	0	C-3	81
C-Reactive Protein	98	1	0.531477	1	EPHA4	0	C-4	73
Mental Disorders	79	1	0.533193	1	PRKCE	0	C-2	91
Platelet Function Tests	2250	2	0.541514	1	ITGAM,ITGAX	0	C-13	14
Pulmonary Disease, Chronic Obstructive	216	1	0.542328	1	SRP72	0	C-6	34
Psoriasis	148	4	0.542956	1	STAT2,IFIH1,HLA-DOB,DDX58	0	C-1	190
Insulin-Like Growth Factor Binding Protein 3	39	1	0.545128	1	BMP2	0	C-1	190
Neuropsychological Tests	103	1	0.54935	1	RIN2	0	C-4	73
Fibrinogen	94	1	0.553847	1	CHD9	0	C-3	81
Cerebrospinal Fluid	84	1	0.555263	1	GPNMB	0	C-2	91
Electromagnetic Radiation	41	1	0.563176	1	CENPF	0	C-1	190
Body Height	459	1	0.568589	1	TGFB2	0	C-10	17
Coronary Disease	98	1	0.568986	1	GRHL1	0	C-3	81
Platelet Function Tests	2250	5	0.570694	1	ACTN2,B3GLCT,THBS1,ADAMTS9,ADAMTS6	0	C-10	17
Neutrophils	42	1	0.571931	1	TGFA	0	C-1	190
Body Height	459	2	0.584843	1	FGD4,CEP250	0	C-4	73
Neuropsychological Tests	103	1	0.587199	1	MDM4	0	C-3	81
Body Height	459	1	0.589425	1	FBN2	0	C-9	18
Platelet Function Tests	2250	3	0.590844	1	LAMA5,ITGA2,MET	0	C-9	18
Venous Thromboembolism	105	1	0.59427	1	TAF4B	0	C-3	81
Hypertension	108	1	0.604652	1	MOV10	0	C-3	81
Arthritis, Rheumatoid	120	1	0.605233	1	CDK5RAP2	0	C-4	73
Alcohol Drinking	46	1	0.605239	1	OAS3	0	C-1	190
Parkinson Disease	109	1	0.608054	1	TCF12	0	C-3	81
Body Mass Index	618	1	0.609461	1	TNFRSF1B	0	C-13	14
Coronary Disease	98	1	0.611717	1	CHRDL1	0	C-2	91
Platelet Function Tests	2250	2	0.63162	1	RYBP,CSNK2B	0	C-29	6
Platelet Function Tests	2250	2	0.63162	1	DDIT4,CSNK1G2	0	C-30	6
Platelet Function Tests	2250	2	0.63162	1	EPHX1,AHRR	0	C-31	6
Age of Onset	146	2	0.651697	1	ITSN2,SYNJ1	0	C-2	91
Prostatic Neoplasms	167	2	0.654236	1	MDM4,GRHL1	0	C-3	81
Echocardiography	190	2	0.658029	1	PDE4B,ARHGEF38	0	C-4	73
Body Weight	161	2	0.667691	1	GPR176,LTBP1	0	C-2	91
Respiratory Function Tests	174	2	0.683276	1	CHRM3,TRIO	0	C-2	91
Depressive Disorder	178	2	0.688297	1	ERRFI1,TNC	0	C-2	91
Platelet Function Tests	2250	1	0.695296	1	CPEB3	0	C-19	9
Bipolar Disorder	229	2	0.695489	1	RIN2,DLC1	0	C-4	73
Asthma	232	2	0.698617	1	NIN,RAP1GAP2	0	C-4	73
Hip	260	1	0.724495	1	STARD13	0	C-4	73
Cholesterol, LDL	268	1	0.724733	1	RALA	0	C-4	73
Cholesterol	237	1	0.724787	1	GRHL1	0	C-3	81
Asthma	232	1	0.724793	1	CREB5	0	C-3	81
Pulmonary Disease, Chronic Obstructive	216	1	0.725324	1	ASRGL1	0	C-2	91
Obesity	103	1	0.725431	1	LEPR	0	C-1	190
Stroke	104	1	0.725636	1	KIF26B	0	C-1	190
Venous Thromboembolism	105	1	0.725892	1	RSAD2	0	C-1	190
Menarche	108	1	0.72696	1	DDX58	0	C-1	190
Hip	260	1	0.727844	1	MOV10	0	C-3	81
Forced Expiratory Volume	290	1	0.727903	1	ARHGEF38	0	C-4	73
Macular Degeneration	110	1	0.727909	1	STAT2	0	C-1	190
Glomerular Filtration Rate	111	1	0.728452	1	DLGAP5	0	C-1	190
Blood Pressure	556	1	0.729233	1	INSR	0	C-5	40
Arthritis, Rheumatoid	120	1	0.735183	1	IRF5	0	C-1	190
Platelet Function Tests	2250	2	0.74331	1	UBAP2L,ETV3	0	C-14	12
Forced Expiratory Volume	290	3	0.757266	1	CHRM3,PRKCE,ADRB2	0	C-2	91
Cholesterol, HDL	338	3	0.764675	1	ANGPTL4,GRHL1,RBM5	0	C-3	81
Smoking	308	3	0.770005	1	CHST3,ASRGL1,LRP2	0	C-2	91
Lung Volume Measurements	325	2	0.771558	1	CHRM3,PRKCE	0	C-2	91
Prostatic Neoplasms	167	2	0.776137	1	CENPF,CTDSPL	0	C-1	190
Alzheimer Disease	364	4	0.779372	1	AP2A2,ITSN2,SYNJ1,IL6	0	C-2	91
Lupus Erythematosus, Systemic	214	3	0.802485	1	IRF7,IFIH1,IRF5	0	C-1	190
Body Mass Index	618	4	0.819378	1	MOV10,TAF4B,GRHL1,TLE1	0	C-3	81
Blood Pressure	556	5	1	1	HS2ST1,CHRM3,GPR176,LRP2,SHISA5	0	C-2	91
Blood Pressure	556	4	1	1	MOV10,GRHL1,TIAM2,CREB5	0	C-3	81
Schizophrenia	578	4	1	1	PDE4B,ARHGAP40,ARHGAP31,ARHGEF28	0	C-4	73
Platelet Function Tests	2250	3	1	1	LMNA,KSR1,BCL2L11	0	C-11	15
Arterial Pressure	123	2	1	1	KIF11,DLGAP5	0	C-1	190
Diabetes Mellitus, Type 1	130	2	1	1	IFIH1,HLA-DOB	0	C-1	190
Longevity	141	2	1	1	SMAD7,TGFA	0	C-1	190
Platelet Function Tests	2250	2	1	1	ALDH6A1,PCCB	0	C-17	11
Cholesterol	237	2	1	1	FBN1,LDLR	0	C-2	91
Hip	260	2	1	1	C3,LTBP1	0	C-2	91
Lupus Erythematosus, Systemic	214	2	1	1	C2,CFB	0	C-2	91
Platelet Function Tests	2250	2	1	1	GALNT16,B3GALT5	0	C-20	9
Triglycerides	256	2	1	1	ANGPTL4,GRHL1	0	C-3	81
Alzheimer Disease	364	2	1	1	EML1,DLC1	0	C-4	73
Child Development Disorders, Pervasive	302	2	1	1	CIT,PRKAR1B	0	C-4	73
Adipose Tissue	71	1	1	1	CTSS	0	C-1	190
Antineoplastic Agents	92	1	1	1	CENPF	0	C-1	190
Body Weights and Measures	63	1	1	1	TGFA	0	C-1	190
Colorectal Neoplasms	94	1	1	1	SMAD7	0	C-1	190
Dental Caries	60	1	1	1	CDKN3	0	C-1	190
Dermatitis, Atopic	57	1	1	1	RNF111	0	C-1	190
Emotions	77	1	1	1	OASL	0	C-1	190
Leukemia, Lymphocytic, Chronic, B-Cell	56	1	1	1	OAS3	0	C-1	190
Lipoproteins, VLDL	69	1	1	1	CENPF	0	C-1	190
Migraine Disorders	84	1	1	1	RNF213	0	C-1	190
Periodontitis	69	1	1	1	TIMP2	0	C-1	190
Platelet Count	64	1	1	1	IRF1	0	C-1	190
Precursor Cell Lymphoblastic Leukemia-Lymphoma	58	1	1	1	CDC20	0	C-1	190
Waist-Hip Ratio	75	1	1	1	ANLN	0	C-1	190
Attention Deficit Disorder with Hyperactivity	170	1	1	1	REEP5	0	C-2	91
Bone Density	180	1	1	1	PRKCE	0	C-2	91
Colitis, Ulcerative	145	1	1	1	CFB	0	C-2	91
Creatinine	107	1	1	1	LRP2	0	C-2	91
Diabetes Mellitus, Type 2	155	1	1	1	WFS1	0	C-2	91
Education	154	1	1	1	FBN1	0	C-2	91
Erythrocyte Count	145	1	1	1	PRKCE	0	C-2	91
Glucose	140	1	1	1	KCNJ15	0	C-2	91
HIV-1	108	1	1	1	GPSM2	0	C-2	91
Heart Rate	112	1	1	1	GNG11	0	C-2	91
Hypertension	108	1	1	1	TRIO	0	C-2	91
Parkinson Disease	109	1	1	1	GPNMB	0	C-2	91
Prostatic Neoplasms	167	1	1	1	TNC	0	C-2	91
Psoriasis	148	1	1	1	C2	0	C-2	91
Sleep	152	1	1	1	ECE1	0	C-2	91
Uric Acid	132	1	1	1	LRP2	0	C-2	91
Waist Circumference	142	1	1	1	LTBP1	0	C-2	91
Platelet Function Tests	2250	1	1	1	ETV1	0	C-25	7
Age of Onset	146	1	1	1	NR3C1	0	C-3	81
Attention Deficit Disorder with Hyperactivity	170	1	1	1	CREB5	0	C-3	81
Bone Density	180	1	1	1	TLE1	0	C-3	81
Depressive Disorder	178	1	1	1	CREB5	0	C-3	81
Education	154	1	1	1	MDM4	0	C-3	81
Immunoglobulins	186	1	1	1	ELL2	0	C-3	81
Metabolism	205	1	1	1	ANGPTL4	0	C-3	81
Pulmonary Disease, Chronic Obstructive	216	1	1	1	CREB5	0	C-3	81
Respiratory Function Tests	174	1	1	1	CREB5	0	C-3	81
Waist Circumference	142	1	1	1	CWC27	0	C-3	81
Platelet Function Tests	2250	1	1	1	GLDC	0	C-32	6
Platelet Function Tests	2250	1	1	1	PAIP2B	0	C-35	5
Age of Onset	146	1	1	1	ARAP2	0	C-4	73
Bone Density	180	1	1	1	PCNT	0	C-4	73
Colitis, Ulcerative	145	1	1	1	CIT	0	C-4	73
Diabetes Mellitus, Type 2	155	1	1	1	DAAM1	0	C-4	73
Education	154	1	1	1	RHOA	0	C-4	73
Immunoglobulins	186	1	1	1	CEP131	0	C-4	73
Inflammatory Bowel Diseases	196	1	1	1	CIT	0	C-4	73
Lupus Erythematosus, Systemic	214	1	1	1	NIN	0	C-4	73
Metabolism	205	1	1	1	ARHGAP17	0	C-4	73
Psoriasis	148	1	1	1	RAP1GAP2	0	C-4	73
Pulmonary Disease, Chronic Obstructive	216	1	1	1	ARHGEF38	0	C-4	73
Respiratory Function Tests	174	1	1	1	ARHGEF38	0	C-4	73
Sleep	152	1	1	1	ARHGAP30	0	C-4	73
Trypanosoma cruzi	129	1	1	1	RAP1GAP2	0	C-4	73
Uric Acid	132	1	1	1	EPHA4	0	C-4	73
Asthma	232	1	1	1	INSR	0	C-5	40
Body Height	459	1	1	1	INSR	0	C-5	40
Cholesterol, HDL	338	1	1	1	NUBPL	0	C-5	40
Hip	260	1	1	1	INSR	0	C-5	40
Triglycerides	256	1	1	1	INSR	0	C-5	40
Electrocardiography	325	1	1	1	DDX10	0	C-6	34
Body Height	459	1	1	1	NFKB1	0	C-7	20
Body Mass Index	618	1	1	1	BCL3	0	C-7	20
Schizophrenia	578	1	1	1	NFKB1	0	C-7	20
Body Height	459	1	1	1	ZRANB1	0	C-8	20
Blood Pressure	556	1	1	1	LAMA5	0	C-9	18
