## Supplementary File 14 for "Secondary analysis of transcriptomes of SARS-CoV-2 infection models to characterize COVID-19"

### Sheet: GWAS Catalog Enrichments
SARS-CoV-2 DEG interaction map vs genome-wide associations from GWAS Catalog (https://www.ebi.ac.uk/gwas/downloads)
Trait	# Child Traits	# Mapped genes	Cluster	Cluster_Size	Overlap_Size	Overlap	P-value(FET)	logP	q-val	logq
inflammatory biomarker measurement	23	1031	C-7	20	6	NFKB1,IL18,IRAK2,IL18R1,NFATC2,RELB	0.0003839	3.41578	0.0042229	2.37439
eosinophil percentage of leukocytes	0	143	C-7	20	5	NFKB1,IRAK2,IL18R1,NFATC2,BCL3	2.477e-07	6.60607	3.26964e-05	4.4855
rheumatoid arthritis	6	476	C-7	20	5	REL,NFKB1,IL18R1,IL12RB2,NFKBIE	8.625e-05	4.06424	0.002277	2.64264
drug use measurement	26	540	C-7	20	5	NFKB1,IL1A,IL18R1,NFATC2,IL12RB2	0.000156	3.80688	0.00294171	2.5314
eosinophil count	2	781	C-7	20	5	NFKB1,IRAK2,IL18R1,NFATC2,BCL3	0.000852	3.06956	0.0074976	2.12508
autoimmune disease	28	953	C-7	20	5	MAP3K8,REL,IL18R1,IL12RB2,NFKBIE	0.00207	2.68403	0.013662	1.86449
eye measurement	21	694	C-10	17	5	TGFB2,ADAMTS9,CLU,ADAMTS6,ACTN4	0.0002168	3.66394	0.0255824	1.59206
leukocyte count	3	915	C-11	15	5	KSR1,LMNA,BCL2L11,ZC3HAV1,MARK3	0.0004054	3.39212	0.0421616	1.37508
respiratory system disease	31	153	C-7	20	4	NFKB1,BCL3,IL12RB2,IL18R1	1.45e-05	4.83863	0.000957	3.01909
allergic rhinitis	5	176	C-7	20	4	REL,NFKB1,NFATC2,IL18R1	2.515e-05	4.59946	0.0011066	2.95601
Eczema	0	201	C-7	20	4	REL,NFKB1,NFATC2,IL18R1	4.228e-05	4.37387	0.00139524	2.85535
ulcerative colitis	2	295	C-7	20	4	MAP3K8,NFKB1,NFKBIZ,IL18R1	0.0001865	3.72932	0.00307725	2.51184
basophil count	2	334	C-7	20	4	NFKB1,IRAK2,NFATC2,IL18R1	0.0002996	3.52346	0.00395472	2.40288
Crohn's disease	4	355	C-7	20	4	MAP3K8,NFKB1,IL12RB2,IL18R1	0.0003776	3.42297	0.0042229	2.37439
inflammatory bowel disease	6	428	C-7	20	4	MAP3K8,NFKB1,IL12RB2,IL18R1	0.0007633	3.1173	0.00719683	2.14286
psoriasis	3	321	C-8	20	4	TNIP1,TNFAIP3,NOD2,IKBKE	0.0002575	3.58922	0.0098345	2.00725
immune system disease	30	406	C-8	20	4	TNIP1,TNFAIP3,NOD2,IKBKE	0.0006264	3.20315	0.0106488	1.9727
asthma	5	749	C-7	20	4	NFATC2,NFKB1,BCL3,IL18R1	0.005855	2.23247	0.0309144	1.50984
diabetes mellitus	8	1071	C-15	11	4	EHD4,NTRK2,BDNF,NOTCH1	0.001992	2.70071	0.0432652	1.36386
mathematical ability	0	1048	C-15	11	4	NTRK2,BDNF,MAML2,PSENEN	0.001839	2.73542	0.0432652	1.36386
type II diabetes mellitus	4	870	C-15	11	4	EHD4,NTRK2,BDNF,NOTCH1	0.0009181	3.03711	0.0432652	1.36386
granulocyte count	7	926	C-7	20	4	NFKB1,IRAK2,NFATC2,IL18R1	0.01222	1.91293	0.0460869	1.33642
eosinophil percentage of granulocytes	0	130	C-7	20	3	NFKB1,IRAK2,IL18R1	0.0002821	3.5496	0.00395472	2.40288
chronotype measurement	0	455	C-25	7	3	PER2,PER1,PER3	0.0003824	3.41748	0.0087952	2.05575
sclerosing cholangitis	0	193	C-8	20	3	TNIP1,NOD2,TNFAIP3	0.0008936	3.04886	0.0121429	1.91568
ankylosing spondylitis	0	212	C-8	20	3	TNIP1,NOD2,TNFAIP3	0.001172	2.93107	0.0124525	1.90474
blood metabolite measurement	1	233	C-17	11	3	MCCC1,ACADM,IVD	0.0002404	3.61907	0.0165876	1.78022
ulcerative colitis	2	295	C-8	20	3	TNIP1,NOD2,TNFAIP3	0.003007	2.52187	0.0255595	1.59245
urinary metabolite measurement	11	533	C-20	9	3	MUC1,FUT1,MUC4	0.001402	2.85325	0.0283342	1.54769
immune system disease	30	406	C-7	20	3	NFKB1,IL12RB2,IL18R1	0.007323	2.13531	0.0345227	1.4619
Crohn's disease	4	355	C-8	20	3	TNIP1,NOD2,TNFAIP3	0.005052	2.29654	0.035785	1.4463
autoimmune disease	28	953	C-29	6	3	CSNK2B,RUNX1,BRD2	0.001935	2.71332	0.0391627	1.40713
alcohol consumption measurement	1	513	C-15	11	3	NTRK2,BDNF,MAML2	0.002374	2.62452	0.0432652	1.36386
inflammatory bowel disease	6	428	C-8	20	3	TNIP1,NOD2,TNFAIP3	0.008463	2.07248	0.0468395	1.32939
rheumatoid arthritis	6	476	C-8	20	3	TNIP1,NOD2,TNFAIP3	0.0113	1.94692	0.048025	1.31853
allergic sensitization measurement	0	18	C-7	20	2	NFKB1,IL18R1	0.000144	3.84164	0.00294171	2.5314
myositis	8	37	C-7	20	2	IL12RB2,IL18R1	0.0006196	3.20789	0.00629132	2.20126
leprosy	4	25	C-8	20	2	CYLD,RIPK2	0.0002811	3.55114	0.0098345	2.00725
psoriasis vulgaris	0	32	C-8	20	2	TNIP1,TNFAIP3	0.0004628	3.33461	0.0098345	2.00725
Sjogren syndrome	0	28	C-8	20	2	TNIP1,TNFAIP3	0.0003536	3.45149	0.0098345	2.00725
primary biliary cirrhosis	0	53	C-7	20	2	NFKB1,IL12RB2	0.00127	2.8962	0.00986118	2.00607
biliary liver cirrhosis	2	58	C-7	20	2	NFKB1,IL12RB2	0.001519	2.81844	0.0111393	1.95314
systemic scleroderma	5	77	C-7	20	2	NFKB1,IL12RB2	0.002658	2.57545	0.0167074	1.77709
family history of Alzheimer‚Äôs disease	0	82	C-7	20	2	BCL3,RELB	0.003007	2.52187	0.018042	1.74372
C-X-C motif chemokine 11 measurement	0	3	C-2	91	2	CXCL11,CXCL10	6.125e-05	4.21289	0.02205	1.65659
cirrhosis of liver	5	93	C-7	20	2	NFKB1,IL12RB2	0.003849	2.41465	0.0220899	1.65581
Thyroid preparation use measurement	0	101	C-7	20	2	NFKB1,IL12RB2	0.004521	2.34477	0.0248655	1.6044
systemic scleroderma	5	77	C-8	20	2	TNIP1,TNFAIP3	0.002658	2.57545	0.0251033	1.60027
urinary albumin to creatinine ratio	0	100	C-20	9	2	MUC1,FUT1	0.0008709	3.06003	0.0283342	1.54769
intracerebral hemorrhage	2	35	C-9	18	2	COL4A2,ITGB8	0.0004473	3.3494	0.0301927	1.5201
non-lobar intracerebral hemorrhage	0	32	C-9	18	2	COL4A2,ITGB8	0.0003734	3.42783	0.0301927	1.5201
Beta blocking agent use measurement	0	48	C-9	18	2	FBN2,MET	0.0008421	3.07464	0.030375	1.51748
neutrophil percentage of granulocytes	0	126	C-7	20	2	NFKB1,IL18R1	0.006946	2.15827	0.0341244	1.46693
Thyroid preparation use measurement	0	101	C-8	20	2	NOD2,TLR3	0.004521	2.34477	0.034935	1.45674
hypothyroidism	3	134	C-7	20	2	NFKB1,IL12RB2	0.007823	2.10663	0.0356081	1.44845
theta wave measurement	0	5	C-2	91	2	TRIO,CHRM3	0.0002029	3.69272	0.036522	1.43745
hypersensitivity reaction disease	4	147	C-7	20	2	NFATC2,IL18R1	0.009347	2.02933	0.0398001	1.40012
monocyte percentage of leukocytes	0	150	C-7	20	2	NFKB1,NFKBIE	0.009717	2.01247	0.039828	1.39981
uric acid measurement	0	157	C-7	20	2	NFKB1,NFATC2	0.0106	1.97469	0.0411529	1.3856
amyotrophic lateral sclerosis	2	156	C-8	20	2	TNIP1,TBK1	0.01047	1.98005	0.0468395	1.32939
hypersensitivity reaction disease	4	147	C-8	20	2	TNFAIP3,IKBKE	0.009347	2.02933	0.0468395	1.32939
respiratory system disease	31	153	C-8	20	2	TNIP1,TNFAIP3	0.01009	1.99611	0.0468395	1.32939
sRAGE measurement	0	2	C-34	5	1	RNF5	0.0004999	3.30112	0.0079984	2.097
extranodal nasal NK/T cell lymphoma	0	1	C-7	20	1	IL18R1	0.001	3	0.00825	2.08355
tumor necrosis factor ligand superfamily member 11 measurement	0	1	C-8	20	1	TNFSF10	0.001	3	0.0121429	1.91568
interleukin 18 receptor 1 measurement	0	2	C-7	20	1	IL18R1	0.001999	2.69919	0.013662	1.86449
airway wall thickness measurement	0	5	C-21	8	1	NT5C3B	0.001999	2.69919	0.015587	1.80724
orotic acid measurement	0	6	C-21	8	1	NT5C3A	0.002398	2.62015	0.015587	1.80724
catalase measurement	0	1	C-16	11	1	CAT	0.00055	3.25964	0.0176	1.75449
Birdshot chorioretinopathy	0	2	C-30	6	1	LNPEP	0.0005999	3.22192	0.0257957	1.58845
childhood cancer	1	6	C-33	5	1	TAGLN	0.001499	2.8242	0.026982	1.56893
pseudotumor cerebri	0	14	C-34	5	1	FAM8A1	0.003495	2.45655	0.02796	1.55346
functional impairment measurement	0	4	C-20	9	1	ST3GAL1	0.001799	2.74497	0.0283342	1.54769
lung disease severity measurement	0	3	C-20	9	1	MUC4	0.001349	2.86999	0.0283342	1.54769
membranous glomerulonephritis	0	22	C-34	5	1	RNF5	0.005488	2.26059	0.0292693	1.53359
post-operative fentanyl consumption measurement	0	1	C-9	18	1	LAMB3	0.0009	3.04576	0.030375	1.51748
Cystic fibrosis	0	6	C-20	9	1	MUC4	0.002697	2.56912	0.032355	1.49006
phosphatidylethanolamine ether measurement	0	7	C-20	9	1	GALNT16	0.003146	2.50224	0.032355	1.49006
triacylglycerol 52:4 measurement	0	8	C-20	9	1	GALNT16	0.003595	2.4443	0.032355	1.49006
urinary potassium to creatinine ratio	0	4	C-32	6	1	GATM	0.0012	2.92082	0.0324	1.48945
erythrocyte measurement	2	12	C-20	9	1	MUC4	0.005388	2.26857	0.0339444	1.46923
phosphatidylcholine 34:2 measurement	0	11	C-20	9	1	B3GALT5	0.00494	2.30627	0.0339444	1.46923
red blood cell density measurement	0	11	C-20	9	1	MUC4	0.00494	2.30627	0.0339444	1.46923
interleukin 1 receptor-like 1 measurement	0	7	C-7	20	1	IL18R1	0.00698	2.15614	0.0341244	1.46693
base metabolic rate measurement	0	5	C-27	7	1	GOLGA3	0.001749	2.75721	0.038445	1.41516
breast milk measurement	0	10	C-27	7	1	COG3	0.003495	2.45655	0.038445	1.41516
idiopathic osteonecrosis of the femoral head	0	6	C-8	20	1	RIPK1	0.005986	2.22286	0.0391392	1.40739
3-hydroxyphenylacetic acid measurement	0	4	C-29	6	1	RUNX1	0.0012	2.92082	0.0391627	1.40713
anti-anoctamin 2 antibody measurement	0	7	C-29	6	1	CSNK2B	0.002098	2.67819	0.0391627	1.40713
cholesteryl ester 18:2 measurement	0	4	C-29	6	1	RUNX1	0.0012	2.92082	0.0391627	1.40713
cutaneous lupus erythematosus	0	6	C-29	6	1	CSNK2B	0.001799	2.74497	0.0391627	1.40713
femoral neck bone geometry	0	4	C-29	6	1	RUNX1	0.0012	2.92082	0.0391627	1.40713
serum ST2 measurement	0	9	C-7	20	1	IL18R1	0.008966	2.0474	0.0394504	1.40395
anterior uveitis	0	10	C-7	20	1	IL18R1	0.009957	2.00187	0.039828	1.39981
serum carcinoembryonic antigen measurement	0	16	C-20	9	1	FUT1	0.007178	2.144	0.0411104	1.38605
1,5 anhydroglucitol measurement	0	5	C-18	10	1	MCM6	0.002498	2.60241	0.042466	1.37196
adenosine monophosphate measurement	0	5	C-18	10	1	RRM1	0.002498	2.60241	0.042466	1.37196
cholesterol efflux capacity measurement	0	7	C-31	6	1	ALDH1A2	0.002098	2.67819	0.043152	1.365
Cystic fibrosis	0	6	C-31	6	1	AHRR	0.001799	2.74497	0.043152	1.365
digestive system disease	43	6	C-31	6	1	ALDH1A2	0.001799	2.74497	0.043152	1.365
environmental tobacco smoke exposure measurement	0	9	C-31	6	1	CYP1B1	0.002697	2.56912	0.043152	1.365
lysophosphatidylethanolamine 16:0 measurement	0	8	C-31	6	1	ALDH1A2	0.002398	2.62015	0.043152	1.365
lysophosphatidylethanolamine 18:0 measurement	0	9	C-31	6	1	ALDH1A2	0.002697	2.56912	0.043152	1.365
lysophosphatidylethanolamine measurement	6	8	C-31	6	1	ALDH1A2	0.002398	2.62015	0.043152	1.365
phosphatidylethanolamine measurement	0	6	C-31	6	1	ALDH1A2	0.001799	2.74497	0.043152	1.365
base metabolic rate measurement	0	5	C-15	11	1	BDNF	0.002747	2.56114	0.0432652	1.36386
influenza A severity measurement	0	5	C-15	11	1	MAML2	0.002747	2.56114	0.0432652	1.36386
menstrual cycle measurement	0	4	C-15	11	1	NOTCH1	0.002198	2.65797	0.0432652	1.36386
thiamine measurement	0	5	C-15	11	1	MAML2	0.002747	2.56114	0.0432652	1.36386
chemotherapy-induced hypertension	0	8	C-15	11	1	MAML2	0.004392	2.35734	0.046116	1.33615
cumulative dose response to bevacizumab	0	8	C-15	11	1	MAML2	0.004392	2.35734	0.046116	1.33615
Keratoconus	0	7	C-15	11	1	MAML2	0.003844	2.41522	0.046116	1.33615
response to bevacizumab	1	8	C-15	11	1	MAML2	0.004392	2.35734	0.046116	1.33615
deoxycholate measurement	0	11	C-29	6	1	RUNX1	0.003296	2.48201	0.046144	1.33588
esophageal squamous cell carcinoma	0	10	C-29	6	1	RUNX1	0.002997	2.52331	0.046144	1.33588
frontal fibrosing alopecia	0	23	C-20	9	1	ST3GAL1	0.0103	1.98716	0.04635	1.33395
gastric carcinoma	9	23	C-20	9	1	MUC1	0.0103	1.98716	0.04635	1.33395
magnesium measurement	0	21	C-20	9	1	MUC1	0.009412	2.02632	0.04635	1.33395
Child Behaviour Checklist assessment	0	10	C-8	20	1	RIPK1	0.009957	2.00187	0.0468395	1.32939
cutaneous psoriasis measurement	0	9	C-8	20	1	TNFAIP3	0.008966	2.0474	0.0468395	1.32939
lysophosphatidylcholine 20:3 measurement	0	13	C-7	20	1	NFATC2	0.01293	1.8884	0.04741	1.32413
Marfan syndrome	0	2	C-9	18	1	COL16A1	0.001799	2.74497	0.048573	1.31361
